# Deep RNA-seq of male and female murine sensory neuron subtypes after nerve injury

**DOI:** 10.1101/2022.11.21.516781

**Authors:** Allison M Barry, Na Zhao, Xun Yang, David L Bennett, Georgios Baskozos

**Affiliations:** Nuffield Department of Clinical Neurosciences, University of Oxford, OX3 9DU, UK

## Abstract

Dorsal root ganglia (DRG) neurons have been well described for their role in driving both acute and pain. Although nerve injury is known to cause transcriptional dysregulation, how this differs across neuronal subtypes and the impact of sex is unclear. Here, we study the deep transcriptional profiles of multiple murine DRG populations in early and late pain states while considering sex. We have exploited currently available transgenics to label numerous subpopulations for fluorescent activated cell sorting (FACS) and subsequent transcriptomic analysis. Using bulk tissue samples, we are able to circumvent the issues of low transcript coverage and drop-outs seen with single cell datasets. This increases our power to detect novel and even subtle changes in gene expression within neuronal subtypes and discuss sexual dimorphism at the neuronal subtype level. We have curated this resource into an accessible database for other researchers (https://livedataoxford.shinyapps.io/drg-directory/). We see both stereotyped and unique subtype signatures in injured states after nerve injury at both an early and late timepoint. While all populations contribute to a general injury signature, subtype enrichment changes can also be seen. Within populations, there is not a strong intersection of sex and injury, but previously unknown sex differences in naïve states-particularly in A*β*-RA + A*δ*-LTMRs - still contribute to differences in injured neurons.
