## Supplemental Table 2. GSEA enrichment scores for naive validation. for "Deep RNA-seq of male and female murine sensory neuron subtypes after nerve injury"

### Sheet: Sheet1
Population	Gene Set	Size	Score	p (adj)
Nociceptors	PEP	764	2.22	4.67e-69
	Aβ-field-LTMR	263	1.73	2.47e-08
	NP	1583	1.71	1.97e-34
	Aβ-RA-LTMR	35	1.26	0.151
	Aβ-SA1-LTMR	317	1.18	0.106
	PROP	765	-1.31	2.78e-06
	C-LTMR	836	-1.46	1.28e-09
	Aδ-LTMR	315	-1.76	4.16e-09
PEP	PEP	764	2.52	1.27e-105
	Aβ-field-LTMR	263	1.76	1.93e-07
	Aβ-RA-LTMR	35	1.47	0.0379
	Aβ-SA1-LTMR	317	1.23	0.0647
	PROP	765	1.1	0.175
	Aδ-LTMR	315	-1.41	0.0011
	NP	1583	-1.91	4.44e-36
	C-LTMR	836	-2.44	7.43e-53
NP	NP	1583	2.93	2.4e-223
	Aβ-RA-LTMR	35	-1.48	0.0314
	Aβ-SA1-LTMR	317	-1.54	0.000129
	Aδ-LTMR	315	-1.66	1.54e-06
	PROP	765	-1.78	1.3e-18
	Aβ-field-LTMR	263	-1.82	1.17e-08
	C-LTMR	836	-1.83	1.17e-23
	PEP	764	-1.9	1.24e-26
C-LTMR	C-LTMR	836	2.85	2.49e-119
	Aδ-LTMR	315	1.86	1.7e-09
	Aβ-RA-LTMR	35	-0.89	0.616
	PROP	765	-1.13	0.155
	Aβ-SA1-LTMR	317	-1.14	0.19
	Aβ-field-LTMR	263	-1.61	0.00531
	NP	1583	-2	6.36e-34
	PEP	764	-2.51	3.37e-66
Aβ-RA + Aδ-LTMRs	PROP	765	2.05	5.94e-30
	Aδ-LTMR	315	1.67	5.85e-08
	Aβ-RA-LTMR	35	-0.9	0.708
	Aβ-SA1-LTMR	317	-0.92	0.708
	Aβ-field-LTMR	263	-0.99	0.707
	C-LTMR	836	-1.27	0.00228
	PEP	764	-1.87	6.74e-30
	NP	1583	-1.9	9.72e-72
