## Supplemental Table 5. DEG overlap naive sex for "Deep RNA-seq of male and female murine sensory neuron subtypes after nerve injury"

,TDNV,CGRT,MRTD,CRTH,TBAC,symbol,description
ENSMUSG00000056673,1,1,1,1,1,Kdm5d,lysine (K)-specific demethylase 5D [Source:MGI Symbol	Acc:MGI:99780]
ENSMUSG00000068457,1,1,1,1,1,Uty,"ubiquitously transcribed tetratricopeptide repeat containing, Y-linked [Source:MGI Symbol	Acc:MGI:894810]"
ENSMUSG00000069045,1,1,1,1,1,Ddx3y,"DEAD box helicase 3, Y-linked [Source:MGI Symbol	Acc:MGI:1349406]"
ENSMUSG00000069049,1,1,1,1,1,Eif2s3y,"eukaryotic translation initiation factor 2, subunit 3, structural gene Y-linked [Source:MGI Symbol	Acc:MGI:1349430]"
ENSMUSG00000085715,1,1,1,1,1,Tsix,"X (inactive)-specific transcript, opposite strand [Source:MGI Symbol	Acc:MGI:1336196]"
ENSMUSG00000086503,1,1,1,1,1,Xist,inactive X specific transcripts [Source:MGI Symbol	Acc:MGI:98974]
ENSMUSG00000099876,1,1,0,1,1,Gm29650,predicted gene 29650 [Source:MGI Symbol	Acc:MGI:5580356]
ENSMUSG00000000308,0,0,0,0,1,Ckmt1,"creatine kinase, mitochondrial 1, ubiquitous [Source:MGI Symbol	Acc:MGI:99441]"
ENSMUSG00000001089,0,0,0,0,1,Luzp1,leucine zipper protein 1 [Source:MGI Symbol	Acc:MGI:107629]
ENSMUSG00000002204,0,0,0,0,1,Napsa,napsin A aspartic peptidase [Source:MGI Symbol	Acc:MGI:109365]
ENSMUSG00000002578,0,0,0,0,1,Ikzf4,IKAROS family zinc finger 4 [Source:MGI Symbol	Acc:MGI:1343139]
ENSMUSG00000003379,0,0,0,0,1,Cd79a,CD79A antigen (immunoglobulin-associated alpha) [Source:MGI Symbol	Acc:MGI:101774]
ENSMUSG00000004085,0,0,0,0,1,Map3k20,mitogen-activated protein kinase kinase kinase 20 [Source:MGI Symbol	Acc:MGI:2443258]
ENSMUSG00000004947,0,0,0,0,1,Dtx2,"deltex 2, E3 ubiquitin ligase [Source:MGI Symbol	Acc:MGI:1921448]"
ENSMUSG00000009628,0,0,0,0,1,Tex15,testis expressed gene 15 [Source:MGI Symbol	Acc:MGI:1934816]
ENSMUSG00000013629,0,0,0,0,1,Cad,"carbamoyl-phosphate synthetase 2, aspartate transcarbamylase, and dihydroorotase [Source:MGI Symbol	Acc:MGI:1916969]"
ENSMUSG00000017002,0,0,0,0,1,Slpi,secretory leukocyte peptidase inhibitor [Source:MGI Symbol	Acc:MGI:109297]
ENSMUSG00000018500,0,0,0,0,1,Adora2b,adenosine A2b receptor [Source:MGI Symbol	Acc:MGI:99403]
ENSMUSG00000018554,0,0,0,0,1,Ybx2,Y box protein 2 [Source:MGI Symbol	Acc:MGI:1096372]
ENSMUSG00000018900,0,0,0,0,1,Slc22a5,"solute carrier family 22 (organic cation transporter), member 5 [Source:MGI Symbol	Acc:MGI:1329012]"
ENSMUSG00000019082,0,0,0,0,1,Slc25a22,"solute carrier family 25 (mitochondrial carrier, glutamate), member 22 [Source:MGI Symbol	Acc:MGI:1915517]"
ENSMUSG00000019146,0,0,0,0,1,Cacng2,"calcium channel, voltage-dependent, gamma subunit 2 [Source:MGI Symbol	Acc:MGI:1316660]"
ENSMUSG00000019845,0,0,0,0,1,Tube1,"tubulin, epsilon 1 [Source:MGI Symbol	Acc:MGI:1919174]"
ENSMUSG00000020467,0,0,0,0,1,Efemp1,epidermal growth factor-containing fibulin-like extracellular matrix protein 1 [Source:MGI Symbol	Acc:MGI:1339998]
ENSMUSG00000020648,0,0,0,0,1,Dus4l,dihydrouridine synthase 4-like (S. cerevisiae) [Source:MGI Symbol	Acc:MGI:1919166]
ENSMUSG00000020717,0,0,0,0,1,Pecam1,platelet/endothelial cell adhesion molecule 1 [Source:MGI Symbol	Acc:MGI:97537]
ENSMUSG00000020782,0,0,0,0,1,Llgl2,LLGL2 scribble cell polarity complex component [Source:MGI Symbol	Acc:MGI:1918843]
ENSMUSG00000021338,0,0,0,0,1,Carmil1,capping protein regulator and myosin 1 linker 1 [Source:MGI Symbol	Acc:MGI:1915982]
ENSMUSG00000021747,0,0,0,0,1,Cfap20dc,CFAP20 domain containing [Source:MGI Symbol	Acc:MGI:1926154]
ENSMUSG00000022296,0,0,0,0,1,Baalc,"brain and acute leukemia, cytoplasmic [Source:MGI Symbol	Acc:MGI:1928704]"
ENSMUSG00000022665,0,0,0,0,1,Ccdc80,coiled-coil domain containing 80 [Source:MGI Symbol	Acc:MGI:1915146]
ENSMUSG00000022809,0,0,0,0,1,Nr1i2,"nuclear receptor subfamily 1, group I, member 2 [Source:MGI Symbol	Acc:MGI:1337040]"
ENSMUSG00000023192,0,0,0,0,1,Grm2,"glutamate receptor, metabotropic 2 [Source:MGI Symbol	Acc:MGI:1351339]"
ENSMUSG00000023903,0,0,0,0,1,Mmp25,matrix metallopeptidase 25 [Source:MGI Symbol	Acc:MGI:2443938]
ENSMUSG00000024459,0,0,0,0,1,H2-M5,"histocompatibility 2, M region locus 5 [Source:MGI Symbol	Acc:MGI:95917]"
ENSMUSG00000025163,0,0,0,0,1,Cd7,CD7 antigen [Source:MGI Symbol	Acc:MGI:88344]
ENSMUSG00000025202,0,0,0,0,1,Scd3,stearoyl-coenzyme A desaturase 3 [Source:MGI Symbol	Acc:MGI:1353437]
ENSMUSG00000025231,0,0,0,0,1,Sufu,SUFU negative regulator of hedgehog signaling [Source:MGI Symbol	Acc:MGI:1345643]
ENSMUSG00000025386,0,0,0,0,1,Pde6g,"phosphodiesterase 6G, cGMP-specific, rod, gamma [Source:MGI Symbol	Acc:MGI:97526]"
ENSMUSG00000025576,0,0,0,0,1,Rbfox3,"RNA binding protein, fox-1 homolog (C. elegans) 3 [Source:MGI Symbol	Acc:MGI:106368]"
ENSMUSG00000026147,0,0,0,0,1,Col9a1,"collagen, type IX, alpha 1 [Source:MGI Symbol	Acc:MGI:88465]"
ENSMUSG00000026475,0,0,0,0,1,Rgs16,regulator of G-protein signaling 16 [Source:MGI Symbol	Acc:MGI:108407]
ENSMUSG00000026564,0,0,0,0,1,Dusp27,dual specificity phosphatase 27 (putative) [Source:MGI Symbol	Acc:MGI:2685055]
ENSMUSG00000026656,0,0,0,0,1,Fcgr2b,"Fc receptor, IgG, low affinity IIb [Source:MGI Symbol	Acc:MGI:95499]"
ENSMUSG00000027297,0,0,0,0,1,Ltk,leukocyte tyrosine kinase [Source:MGI Symbol	Acc:MGI:96840]
ENSMUSG00000027368,0,0,0,0,1,Dusp2,dual specificity phosphatase 2 [Source:MGI Symbol	Acc:MGI:101911]
ENSMUSG00000028039,0,0,0,0,1,Efna3,ephrin A3 [Source:MGI Symbol	Acc:MGI:106644]
ENSMUSG00000028974,0,0,0,0,1,Dffa,"DNA fragmentation factor, alpha subunit [Source:MGI Symbol	Acc:MGI:1196227]"
ENSMUSG00000029108,0,0,0,0,1,Pcdh7,protocadherin 7 [Source:MGI Symbol	Acc:MGI:1860487]
ENSMUSG00000029149,0,0,0,0,1,Krtcap3,keratinocyte associated protein 3 [Source:MGI Symbol	Acc:MGI:1917065]
ENSMUSG00000029790,0,0,0,0,1,Cep41,centrosomal protein 41 [Source:MGI Symbol	Acc:MGI:1891414]
ENSMUSG00000029862,0,0,0,0,1,Clcn1,"chloride channel, voltage-sensitive 1 [Source:MGI Symbol	Acc:MGI:88417]"
ENSMUSG00000030020,0,0,0,0,1,Prickle2,prickle planar cell polarity protein 2 [Source:MGI Symbol	Acc:MGI:1925144]
ENSMUSG00000030055,0,0,0,0,1,Rab43,"RAB43, member RAS oncogene family [Source:MGI Symbol	Acc:MGI:1917084]"
ENSMUSG00000031351,0,0,0,0,1,Zfp185,zinc finger protein 185 [Source:MGI Symbol	Acc:MGI:108095]
ENSMUSG00000031381,0,0,0,0,1,Piga,"phosphatidylinositol glycan anchor biosynthesis, class A [Source:MGI Symbol	Acc:MGI:99461]"
ENSMUSG00000031451,0,0,0,0,1,Gas6,growth arrest specific 6 [Source:MGI Symbol	Acc:MGI:95660]
ENSMUSG00000031586,0,0,0,0,1,Rbpms,RNA binding protein gene with multiple splicing [Source:MGI Symbol	Acc:MGI:1334446]
ENSMUSG00000032081,0,0,0,0,1,Apoc3,apolipoprotein C-III [Source:MGI Symbol	Acc:MGI:88055]
ENSMUSG00000032085,0,0,0,0,1,Tagln,transgelin [Source:MGI Symbol	Acc:MGI:106012]
ENSMUSG00000032462,0,0,0,0,1,Pik3cb,"phosphatidylinositol-4,5-bisphosphate 3-kinase catalytic subunit beta [Source:MGI Symbol	Acc:MGI:1922019]"
ENSMUSG00000032496,0,0,0,0,1,Ltf,lactotransferrin [Source:MGI Symbol	Acc:MGI:96837]
ENSMUSG00000032911,0,0,0,0,1,Cspg4,chondroitin sulfate proteoglycan 4 [Source:MGI Symbol	Acc:MGI:2153093]
ENSMUSG00000033068,0,0,0,0,1,Entpd6,ectonucleoside triphosphate diphosphohydrolase 6 [Source:MGI Symbol	Acc:MGI:1202295]
ENSMUSG00000033486,0,0,0,0,1,Catsper2,"cation channel, sperm associated 2 [Source:MGI Symbol	Acc:MGI:2387404]"
ENSMUSG00000033805,0,0,0,0,1,Ephx4,epoxide hydrolase 4 [Source:MGI Symbol	Acc:MGI:2686228]
ENSMUSG00000035852,0,0,0,0,1,Misp,mitotic spindle positioning [Source:MGI Symbol	Acc:MGI:1926156]
ENSMUSG00000036030,0,0,0,0,1,Prtg,protogenin [Source:MGI Symbol	Acc:MGI:2444710]
ENSMUSG00000036585,0,0,0,0,1,Fgf1,fibroblast growth factor 1 [Source:MGI Symbol	Acc:MGI:95515]
ENSMUSG00000036634,0,0,0,0,1,Mag,myelin-associated glycoprotein [Source:MGI Symbol	Acc:MGI:96912]
ENSMUSG00000036959,0,0,0,0,1,Bcorl1,BCL6 co-repressor-like 1 [Source:MGI Symbol	Acc:MGI:2443910]
ENSMUSG00000037336,0,0,0,0,1,Mfsd2b,major facilitator superfamily domain containing 2B [Source:MGI Symbol	Acc:MGI:3583946]
ENSMUSG00000037405,0,0,0,0,1,Icam1,intercellular adhesion molecule 1 [Source:MGI Symbol	Acc:MGI:96392]
ENSMUSG00000037428,0,0,0,0,1,Vgf,VGF nerve growth factor inducible [Source:MGI Symbol	Acc:MGI:1343180]
ENSMUSG00000037940,0,0,0,0,1,Inpp4b,"inositol polyphosphate-4-phosphatase, type II [Source:MGI Symbol	Acc:MGI:2158925]"
ENSMUSG00000038393,0,0,0,0,1,Txnip,thioredoxin interacting protein [Source:MGI Symbol	Acc:MGI:1889549]
ENSMUSG00000038766,0,0,0,0,1,Gabpb2,"GA repeat binding protein, beta 2 [Source:MGI Symbol	Acc:MGI:95612]"
ENSMUSG00000039954,0,0,0,0,1,Stk32a,serine/threonine kinase 32A [Source:MGI Symbol	Acc:MGI:2442403]
ENSMUSG00000040164,0,0,0,0,1,Kcns1,"K+ voltage-gated channel, subfamily S, 1 [Source:MGI Symbol	Acc:MGI:1197019]"
ENSMUSG00000040312,0,0,0,0,1,Cchcr1,coiled-coil alpha-helical rod protein 1 [Source:MGI Symbol	Acc:MGI:2385321]
ENSMUSG00000040950,0,0,0,0,1,Mgl2,macrophage galactose N-acetyl-galactosamine specific lectin 2 [Source:MGI Symbol	Acc:MGI:2385729]
ENSMUSG00000041189,0,0,0,0,1,Chrnb1,"cholinergic receptor, nicotinic, beta polypeptide 1 (muscle) [Source:MGI Symbol	Acc:MGI:87890]"
ENSMUSG00000041216,0,0,0,0,1,Clvs1,clavesin 1 [Source:MGI Symbol	Acc:MGI:1921688]
ENSMUSG00000041544,0,0,0,0,1,Disp3,dispatched RND transporter family member 3 [Source:MGI Symbol	Acc:MGI:2444403]
ENSMUSG00000042213,0,0,0,0,1,Zfand4,"zinc finger, AN1-type domain 4 [Source:MGI Symbol	Acc:MGI:1914742]"
ENSMUSG00000042638,0,0,0,0,1,Gucy2c,guanylate cyclase 2c [Source:MGI Symbol	Acc:MGI:106903]
ENSMUSG00000043410,0,0,0,0,1,Hfm1,"HFM1, ATP-dependent DNA helicase homolog [Source:MGI Symbol	Acc:MGI:3036246]"
ENSMUSG00000043903,0,0,0,0,1,Zfp469,zinc finger protein 469 [Source:MGI Symbol	Acc:MGI:2684868]
ENSMUSG00000044067,0,0,0,0,1,Gpr22,G protein-coupled receptor 22 [Source:MGI Symbol	Acc:MGI:1920260]
ENSMUSG00000044201,0,0,0,0,1,Cdc25c,cell division cycle 25C [Source:MGI Symbol	Acc:MGI:88350]
ENSMUSG00000044468,0,0,0,0,1,Tent5c,terminal nucleotidyltransferase 5C [Source:MGI Symbol	Acc:MGI:1921895]
ENSMUSG00000045174,0,0,0,0,1,Amer3,APC membrane recruitment 3 [Source:MGI Symbol	Acc:MGI:3026939]
ENSMUSG00000046387,0,0,0,0,1,Pcdhb17,protocadherin beta 17 [Source:MGI Symbol	Acc:MGI:2136754]
ENSMUSG00000047797,0,0,0,0,1,Gjb1,"gap junction protein, beta 1 [Source:MGI Symbol	Acc:MGI:95719]"
ENSMUSG00000049154,0,0,0,0,1,Fam183b,"family with sequence similarity 183, member B [Source:MGI Symbol	Acc:MGI:1922679]"
ENSMUSG00000049892,0,0,0,0,1,Rasd1,"RAS, dexamethasone-induced 1 [Source:MGI Symbol	Acc:MGI:1270848]"
ENSMUSG00000052305,0,0,0,0,1,Hbb-bs,"hemoglobin, beta adult s chain [Source:MGI Symbol	Acc:MGI:5474852]"
ENSMUSG00000052392,0,0,0,0,1,Acot4,acyl-CoA thioesterase 4 [Source:MGI Symbol	Acc:MGI:2159621]
ENSMUSG00000053519,0,0,0,0,1,Kcnip1,Kv channel-interacting protein 1 [Source:MGI Symbol	Acc:MGI:1917607]
ENSMUSG00000053886,0,0,0,0,1,Sh2d4a,SH2 domain containing 4A [Source:MGI Symbol	Acc:MGI:1919531]
ENSMUSG00000053930,0,0,0,0,1,Shisa6,shisa family member 6 [Source:MGI Symbol	Acc:MGI:2685725]
ENSMUSG00000054459,0,0,0,0,1,Vsnl1,visinin-like 1 [Source:MGI Symbol	Acc:MGI:1349453]
ENSMUSG00000054672,0,0,0,0,1,Scart2,scavenger receptor family member expressed on T cells 2 [Source:MGI Symbol	Acc:MGI:2443685]
ENSMUSG00000055373,0,0,0,0,1,Fut9,fucosyltransferase 9 [Source:MGI Symbol	Acc:MGI:1330859]
ENSMUSG00000058794,0,0,0,0,1,Nfe2,"nuclear factor, erythroid derived 2 [Source:MGI Symbol	Acc:MGI:97308]"
ENSMUSG00000060284,0,0,0,0,1,Sp7,Sp7 transcription factor 7 [Source:MGI Symbol	Acc:MGI:2153568]
ENSMUSG00000060568,0,0,0,0,1,Fam78b,"family with sequence similarity 78, member B [Source:MGI Symbol	Acc:MGI:2443050]"
ENSMUSG00000066058,0,0,0,0,1,Cldn19,claudin 19 [Source:MGI Symbol	Acc:MGI:3033992]
ENSMUSG00000068373,0,0,0,0,1,D430041D05Rik,RIKEN cDNA D430041D05 gene [Source:MGI Symbol	Acc:MGI:2181743]
ENSMUSG00000069919,0,0,0,0,1,Hba-a1,"hemoglobin alpha, adult chain 1 [Source:MGI Symbol	Acc:MGI:96015]"
ENSMUSG00000070282,0,0,0,0,1,3000002C10Rik,RIKEN cDNA 3000002C10 gene [Source:MGI Symbol	Acc:MGI:3036226]
ENSMUSG00000071341,0,0,0,0,1,Egr4,early growth response 4 [Source:MGI Symbol	Acc:MGI:99252]
ENSMUSG00000072683,0,0,0,0,1,Gm7457,predicted gene 7457 [Source:MGI Symbol	Acc:MGI:3648132]
ENSMUSG00000072974,0,0,0,0,1,Gm4787,predicted gene 4787 [Source:MGI Symbol	Acc:MGI:3646380]
ENSMUSG00000074171,0,0,0,0,1,Gm6658,predicted gene 6658 [Source:MGI Symbol	Acc:MGI:3645470]
ENSMUSG00000074811,0,0,0,0,1,Hps6,"HPS6, biogenesis of lysosomal organelles complex 2 subunit 3 [Source:MGI Symbol	Acc:MGI:2181763]"
ENSMUSG00000078779,0,0,0,0,1,Zfp59,zinc finger protein 59 [Source:MGI Symbol	Acc:MGI:99206]
ENSMUSG00000078894,0,0,0,0,1,2210418O10Rik,RIKEN cDNA 2210418O10 gene [Source:MGI Symbol	Acc:MGI:1924208]
ENSMUSG00000079356,0,0,0,0,1,Mettl4-ps1,"methyltransferase like 4, pseudogene 1 [Source:MGI Symbol	Acc:MGI:3779337]"
ENSMUSG00000079598,0,0,0,0,1,Clec2l,"C-type lectin domain family 2, member L [Source:MGI Symbol	Acc:MGI:2141402]"
ENSMUSG00000082103,0,0,0,0,1,Gm15320,predicted gene 15320 [Source:MGI Symbol	Acc:MGI:3782934]
ENSMUSG00000083421,0,0,0,0,1,Gm14776,predicted gene 14776 [Source:MGI Symbol	Acc:MGI:3705559]
ENSMUSG00000084303,0,0,0,0,1,Gm8216,predicted gene 8216 [Source:MGI Symbol	Acc:MGI:3646718]
ENSMUSG00000084407,0,0,0,0,1,Gm14018,predicted gene 14018 [Source:MGI Symbol	Acc:MGI:3649456]
ENSMUSG00000085001,0,0,0,0,1,Rapgef4os2,"Rap guanine nucleotide exchange factor (GEF) 4, opposite strand 2 [Source:MGI Symbol	Acc:MGI:2139429]"
ENSMUSG00000085980,0,0,0,0,1,Gm12408,predicted gene 12408 [Source:MGI Symbol	Acc:MGI:3649921]
ENSMUSG00000086454,0,0,0,0,1,Platr14,pluripotency associated transcript 14 [Source:MGI Symbol	Acc:MGI:1922209]
ENSMUSG00000087176,0,0,0,0,1,D230022J07Rik,RIKEN cDNA D230022J07 gene [Source:MGI Symbol	Acc:MGI:2444095]
ENSMUSG00000087213,0,0,0,0,1,2810408I11Rik,RIKEN cDNA 2810408I11 gene [Source:MGI Symbol	Acc:MGI:1917191]
ENSMUSG00000087301,0,0,0,0,1,Gm13629,predicted gene 13629 [Source:MGI Symbol	Acc:MGI:3650683]
ENSMUSG00000087444,0,0,0,0,1,Gm5475,predicted gene 5475 [Source:MGI Symbol	Acc:MGI:3646320]
ENSMUSG00000088856,0,0,0,0,1,NA,NA
ENSMUSG00000089640,0,0,0,0,1,Gm6397,predicted gene 6397 [Source:MGI Symbol	Acc:MGI:3648542]
ENSMUSG00000089819,0,0,0,0,1,Gm15679,predicted gene 15679 [Source:MGI Symbol	Acc:MGI:3783121]
ENSMUSG00000090558,0,0,0,0,1,Gm17202,predicted gene 17202 [Source:MGI Symbol	Acc:MGI:4938029]
ENSMUSG00000090641,0,0,0,0,1,Zfp712,zinc finger protein 712 [Source:MGI Symbol	Acc:MGI:1925501]
ENSMUSG00000090946,0,0,0,0,1,Ccdc71l,coiled-coil domain containing 71 like [Source:MGI Symbol	Acc:MGI:1919373]
ENSMUSG00000091071,0,0,0,0,1,1700030C10Rik,RIKEN cDNA 1700030C10 gene [Source:MGI Symbol	Acc:MGI:1916763]
ENSMUSG00000091785,0,0,0,0,1,Rpl29-ps5,"ribosomal protein L29, pseudogene 5 [Source:MGI Symbol	Acc:MGI:3646368]"
ENSMUSG00000091867,0,0,0,0,1,Cyp2a22,"cytochrome P450, family 2, subfamily a, polypeptide 22 [Source:MGI Symbol	Acc:MGI:3648316]"
ENSMUSG00000092274,0,0,0,0,1,Neat1,nuclear paraspeckle assembly transcript 1 (non-protein coding) [Source:MGI Symbol	Acc:MGI:1914211]
ENSMUSG00000093579,0,0,0,0,1,Gm20036,"predicted gene, 20036 [Source:MGI Symbol	Acc:MGI:5012221]"
ENSMUSG00000093606,0,0,0,0,1,B130034C11Rik,RIKEN cDNA B130034C11 gene [Source:MGI Symbol	Acc:MGI:3041186]
ENSMUSG00000093954,0,0,0,0,1,Gm16867,"predicted gene, 16867 [Source:MGI Symbol	Acc:MGI:4439791]"
ENSMUSG00000096146,0,0,0,0,1,Kcnj11,"potassium inwardly rectifying channel, subfamily J, member 11 [Source:MGI Symbol	Acc:MGI:107501]"
ENSMUSG00000097140,0,0,0,0,1,Gm26779,"predicted gene, 26779 [Source:MGI Symbol	Acc:MGI:5477273]"
ENSMUSG00000097184,0,0,0,0,1,4632428C04Rik,RIKEN cDNA 4632428C04 gene [Source:MGI Symbol	Acc:MGI:1921600]
ENSMUSG00000097217,0,0,0,0,1,Gm26549,"predicted gene, 26549 [Source:MGI Symbol	Acc:MGI:5477043]"
ENSMUSG00000097534,0,0,0,0,1,Gm16675,"predicted gene, 16675 [Source:MGI Symbol	Acc:MGI:4439599]"
ENSMUSG00000097785,0,0,0,0,1,B230217O12Rik,RIKEN cDNA B230217O12 gene [Source:MGI Symbol	Acc:MGI:2444948]
ENSMUSG00000097908,0,0,0,0,1,4933404O12Rik,RIKEN cDNA 4933404O12 gene [Source:MGI Symbol	Acc:MGI:1914002]
ENSMUSG00000098051,0,0,0,0,1,Gm27032,"predicted gene, 27032 [Source:MGI Symbol	Acc:MGI:5504147]"
ENSMUSG00000098154,0,0,0,0,1,Gm5787,predicted gene 5787 [Source:MGI Symbol	Acc:MGI:3811197]
ENSMUSG00000099528,0,0,0,0,1,2410012E07Rik,RIKEN cDNA 2410012E07 gene [Source:MGI Symbol	Acc:MGI:1920898]
ENSMUSG00000099706,0,0,0,0,1,Gm29536,predicted gene 29536 [Source:MGI Symbol	Acc:MGI:5580242]
ENSMUSG00000100583,0,0,0,0,1,Gm29443,predicted gene 29443 [Source:MGI Symbol	Acc:MGI:5580149]
ENSMUSG00000101059,0,0,0,0,1,Gm4017,predicted gene 4017 [Source:MGI Symbol	Acc:MGI:3782191]
ENSMUSG00000101867,0,0,0,0,1,C78334,expressed sequence C78334 [Source:MGI Symbol	Acc:MGI:2143395]
ENSMUSG00000102114,0,0,0,0,1,BC048559,cDNA sequence BC048559 [Source:MGI Symbol	Acc:MGI:3814724]
ENSMUSG00000102326,0,0,0,0,1,Gm37788,"predicted gene, 37788 [Source:MGI Symbol	Acc:MGI:5611016]"
ENSMUSG00000102411,0,0,0,0,1,Gm36936,"predicted gene, 36936 [Source:MGI Symbol	Acc:MGI:5610164]"
ENSMUSG00000102428,0,0,0,0,1,Pcdhga12,"protocadherin gamma subfamily A, 12 [Source:MGI Symbol	Acc:MGI:1935229]"
ENSMUSG00000102759,0,0,0,0,1,Gm10463,predicted gene 10463 [Source:MGI Symbol	Acc:MGI:3642170]
ENSMUSG00000103011,0,0,0,0,1,Gm8860,predicted gene 8860 [Source:MGI Symbol	Acc:MGI:3648010]
ENSMUSG00000103492,0,0,0,0,1,Gm37412,"predicted gene, 37412 [Source:MGI Symbol	Acc:MGI:5610640]"
ENSMUSG00000103662,0,0,0,0,1,Gm34294,"predicted gene, 34294 [Source:MGI Symbol	Acc:MGI:5593453]"
ENSMUSG00000104033,0,0,0,0,1,Gm37773,"predicted gene, 37773 [Source:MGI Symbol	Acc:MGI:5611001]"
ENSMUSG00000104213,0,0,0,0,1,Ighd,immunoglobulin heavy constant delta [Source:MGI Symbol	Acc:MGI:96447]
ENSMUSG00000104277,0,0,0,0,1,Gm38299,"predicted gene, 38299 [Source:MGI Symbol	Acc:MGI:5611527]"
ENSMUSG00000105106,0,0,0,0,1,Gm43657,predicted gene 43657 [Source:MGI Symbol	Acc:MGI:5663794]
ENSMUSG00000105289,0,0,0,0,1,Gm43483,predicted gene 43483 [Source:MGI Symbol	Acc:MGI:5663620]
ENSMUSG00000105419,0,0,0,0,1,Gm43205,predicted gene 43205 [Source:MGI Symbol	Acc:MGI:5663342]
ENSMUSG00000105672,0,0,0,0,1,Gm42816,predicted gene 42816 [Source:MGI Symbol	Acc:MGI:5662953]
ENSMUSG00000105845,0,0,0,0,1,Gm42808,predicted gene 42808 [Source:MGI Symbol	Acc:MGI:5662945]
ENSMUSG00000105945,0,0,0,0,1,Gm43570,predicted gene 43570 [Source:MGI Symbol	Acc:MGI:5663707]
ENSMUSG00000106209,0,0,0,0,1,Gm42918,predicted gene 42918 [Source:MGI Symbol	Acc:MGI:5663055]
ENSMUSG00000106636,0,0,0,0,1,Gm43813,predicted gene 43813 [Source:MGI Symbol	Acc:MGI:5663950]
ENSMUSG00000106688,0,0,0,0,1,Gm42851,predicted gene 42851 [Source:MGI Symbol	Acc:MGI:5662988]
ENSMUSG00000107251,0,0,0,0,1,Gm43102,predicted gene 43102 [Source:MGI Symbol	Acc:MGI:5663239]
ENSMUSG00000107430,0,0,0,0,1,Gm31532,"predicted gene, 31532 [Source:MGI Symbol	Acc:MGI:5590691]"
ENSMUSG00000107433,0,0,0,0,1,Gm43882,"predicted gene, 43882 [Source:MGI Symbol	Acc:MGI:5690274]"
ENSMUSG00000107454,0,0,0,0,1,Gm43875,"predicted gene, 43875 [Source:MGI Symbol	Acc:MGI:5690267]"
ENSMUSG00000108137,0,0,0,0,1,Gm44053,"predicted gene, 44053 [Source:MGI Symbol	Acc:MGI:5690445]"
ENSMUSG00000108197,0,0,0,0,1,Gm44214,"predicted gene, 44214 [Source:MGI Symbol	Acc:MGI:5690606]"
ENSMUSG00000108592,0,0,0,0,1,Gm38973,"predicted gene, 38973 [Source:MGI Symbol	Acc:MGI:5621858]"
ENSMUSG00000109513,0,0,0,0,1,Gm44928,predicted gene 44928 [Source:MGI Symbol	Acc:MGI:5753504]
ENSMUSG00000109733,0,0,0,0,1,Gm33940,"predicted gene, 33940 [Source:MGI Symbol	Acc:MGI:5593099]"
ENSMUSG00000110246,0,0,0,0,1,C130073E24Rik,RIKEN cDNA C130073E24 gene [Source:MGI Symbol	Acc:MGI:2442759]
ENSMUSG00000110664,0,0,0,0,1,Aprt-ps,"adenine phosphoribosyl transferase, pseudogene [Source:MGI Symbol	Acc:MGI:88062]"
ENSMUSG00000110790,0,0,0,0,1,Gm47079,"predicted gene, 47079 [Source:MGI Symbol	Acc:MGI:6095803]"
ENSMUSG00000112237,0,0,0,0,1,D630033A02Rik,RIKEN cDNA D630033A02 gene [Source:MGI Symbol	Acc:MGI:3028060]
ENSMUSG00000112698,0,0,0,0,1,Gm7525,predicted gene 7525 [Source:MGI Symbol	Acc:MGI:3645975]
ENSMUSG00000113076,0,0,0,0,1,Gm47088,"predicted gene, 47088 [Source:MGI Symbol	Acc:MGI:6095816]"
ENSMUSG00000113126,0,0,0,0,1,Gm47588,"predicted gene, 47588 [Source:MGI Symbol	Acc:MGI:6096631]"
ENSMUSG00000113905,0,0,0,0,1,Gm48872,"predicted gene, 48872 [Source:MGI Symbol	Acc:MGI:6098620]"
ENSMUSG00000114152,0,0,0,0,1,Gm5374,predicted gene 5374 [Source:MGI Symbol	Acc:MGI:3779486]
ENSMUSG00000114384,0,0,0,0,1,4930455J16Rik,RIKEN cDNA 4930455J16 gene [Source:MGI Symbol	Acc:MGI:1914835]
ENSMUSG00000114924,0,0,0,0,1,Gm38408,"predicted gene, 38408 [Source:MGI Symbol	Acc:MGI:5621293]"
ENSMUSG00000115023,0,0,0,0,1,Gm48967,"predicted gene, 48967 [Source:MGI Symbol	Acc:MGI:6118304]"
ENSMUSG00000115333,0,0,0,0,1,Gm34590,"predicted gene, 34590 [Source:MGI Symbol	Acc:MGI:5593749]"
ENSMUSG00000116607,0,0,0,0,1,4930534H18Rik,RIKEN cDNA 4930534H18 gene [Source:MGI Symbol	Acc:MGI:1915424]
ENSMUSG00000118119,0,0,0,0,1,Gm9937,predicted gene 9937 [Source:MGI Symbol	Acc:MGI:3642051]
ENSMUSG00000022489,0,1,0,0,0,Pde1b,"phosphodiesterase 1B, Ca2+-calmodulin dependent [Source:MGI Symbol	Acc:MGI:97523]"
ENSMUSG00000050359,1,0,1,0,0,Sprr1a,small proline-rich protein 1A [Source:MGI Symbol	Acc:MGI:106660]
ENSMUSG00000007888,1,0,0,0,0,Crlf1,cytokine receptor-like factor 1 [Source:MGI Symbol	Acc:MGI:1340030]
ENSMUSG00000019461,1,0,0,0,0,Plscr3,phospholipid scramblase 3 [Source:MGI Symbol	Acc:MGI:1917560]
ENSMUSG00000031781,1,0,0,0,0,Ciapin1,cytokine induced apoptosis inhibitor 1 [Source:MGI Symbol	Acc:MGI:1922083]
ENSMUSG00000038884,1,0,0,0,0,Shfl,shiftless antiviral inhibitor of ribosomal frameshifting [Source:MGI Symbol	Acc:MGI:2441788]
ENSMUSG00000039438,1,0,0,0,0,Ttc36,tetratricopeptide repeat domain 36 [Source:MGI Symbol	Acc:MGI:2384760]
ENSMUSG00000039917,1,0,0,0,0,Rhbdd2,rhomboid domain containing 2 [Source:MGI Symbol	Acc:MGI:1915612]
ENSMUSG00000065911,1,0,0,0,0,NA,NA
ENSMUSG00000070778,1,0,0,0,0,Rpl7a-ps8,"ribosomal protein L7A, pseudogene 8 [Source:MGI Symbol	Acc:MGI:3644288]"
ENSMUSG00000084020,1,0,0,0,0,Wsb2-ps,"WD repeat and SOCS box-containing 2, pseudogene [Source:MGI Symbol	Acc:MGI:3649891]"
ENSMUSG00000026247,0,0,1,0,0,Ecel1,endothelin converting enzyme-like 1 [Source:MGI Symbol	Acc:MGI:1343461]
ENSMUSG00000026628,0,0,1,0,0,Atf3,activating transcription factor 3 [Source:MGI Symbol	Acc:MGI:109384]
ENSMUSG00000030898,0,0,1,0,0,Cckbr,cholecystokinin B receptor [Source:MGI Symbol	Acc:MGI:99479]
ENSMUSG00000031074,0,0,1,0,0,Fgf3,fibroblast growth factor 3 [Source:MGI Symbol	Acc:MGI:95517]
ENSMUSG00000020848,0,0,0,1,0,Doc2b,"double C2, beta [Source:MGI Symbol	Acc:MGI:1100497]"
ENSMUSG00000021950,0,0,0,1,0,Anxa8,annexin A8 [Source:MGI Symbol	Acc:MGI:1201374]
ENSMUSG00000026605,0,0,0,1,0,Cenpf,centromere protein F [Source:MGI Symbol	Acc:MGI:1313302]
ENSMUSG00000037474,0,0,0,1,0,Dtl,denticleless E3 ubiquitin protein ligase [Source:MGI Symbol	Acc:MGI:1924093]
ENSMUSG00000070552,0,0,0,1,0,Mrgprx1,"MAS-related GPR, member X1 [Source:MGI Symbol	Acc:MGI:3033139]"
ENSMUSG00000090559,0,0,0,1,0,Gm17137,predicted gene 17137 [Source:MGI Symbol	Acc:MGI:4937964]
ENSMUSG00000097178,0,0,0,1,0,2310002F09Rik,RIKEN cDNA 2310002F09 gene [Source:MGI Symbol	Acc:MGI:1916779]
ENSMUSG00000097388,0,0,0,1,0,Gm3200,predicted pseudogene 3200 [Source:MGI Symbol	Acc:MGI:3781379]
ENSMUSG00000111398,0,0,0,1,0,D330037F02Rik,RIKEN cDNA D330037F02 gene [Source:MGI Symbol	Acc:MGI:3041221]
ENSMUSG00000115212,0,0,0,1,0,Gm8417,predicted gene 8417 [Source:MGI Symbol	Acc:MGI:3648869]
