## Supplemental Table 7. GSEA naive sex for "Deep RNA-seq of male and female murine sensory neuron subtypes after nerve injury"

### Sheet: Nociceptors
Description	setSize	enrichmentScore	NES	pvalue	p.adjust	qvalues	rank	leading_edge	core_enrichment

### Sheet: PEP
Description	setSize	enrichmentScore	NES	pvalue	p.adjust	qvalues	rank	leading_edge	core_enrichment

### Sheet: NP
Description	setSize	enrichmentScore	NES	pvalue	p.adjust	qvalues	rank	leading_edge	core_enrichment
KUNINGER_IGF1_VS_PDGFB_TARGETS_DN	42	0.999997	2.50935	3.80558e-07	0.00726142	0.00664013	1	tags=2%, list=0%, signal=2%	Sprr1a
CHANG_IMMORTALIZED_BY_HPV31_DN	58	0.999995	2.53647	3.90037e-06	0.0257923	0.0235855	1	tags=2%, list=0%, signal=2%	Sprr1a
BLANCO_MELO_COVID19_BRONCHIAL_EPITHELIAL_CELLS_SARS_COV_2_INFECTION_UP	126	0.999992	2.53365	4.05518e-06	0.0257923	0.0235855	1	tags=1%, list=0%, signal=1%	Sprr1a
HUPER_BREAST_BASAL_VS_LUMINAL_UP	45	0.999997	2.51588	9.63737e-06	0.0459727	0.0420392	1	tags=2%, list=0%, signal=2%	Sprr1a

### Sheet: C-LTMR
Description	setSize	enrichmentScore	NES	pvalue	p.adjust	qvalues	rank	leading_edge	core_enrichment

### Sheet: Ad + AB-RA
Description	setSize	enrichmentScore	NES	pvalue	p.adjust	qvalues	rank	leading_edge	core_enrichment
