## Supplemental Table 11. GSEA general injury for "Deep RNA-seq of male and female murine sensory neuron subtypes after nerve injury"

### Sheet: GSEA_results_3D_all
	ID	Description	setSize	enrichmentScore	NES	pvalue	p.adjust	qvalues	rank	leading_edge	core_enrichment
GOMF_RECEPTOR_REGULATOR_ACTIVITY	GOMF_RECEPTOR_REGULATOR_ACTIVITY	GOMF_RECEPTOR_REGULATOR_ACTIVITY	378	0.724148	1.74241	9.56487e-09	0.000180642	0.000166701	668	tags=9%, list=3%, signal=9%	Fgf15/Crh/Gal/Inhbb/Fgf3/Sema6a/Timp1/Nts/Csf1/Bmp1/Grem2/Clcf1/Flrt3/Vgf/Ucn/Fgf11/Il6/Tgfa/Cmtm3/Cxcl16/Tgfb1/Fst/Bmp4/Lgals3/Bdnf/Fgf16/Metrnl/Il27/Tnfsf14/Cdc42ep2/Enho/Pomc/Sema6c/Wnt4
TRAVAGLINI_LUNG_LIPOFIBROBLAST_CELL	TRAVAGLINI_LUNG_LIPOFIBROBLAST_CELL	TRAVAGLINI_LUNG_LIPOFIBROBLAST_CELL	139	0.813169	1.85678	6.10172e-08	0.000576185	0.000531717	1020	tags=23%, list=5%, signal=22%	Has2/Wt1/Sema6a/Cth/Timp1/Tgif1/Phlda1/Fosl1/Cfi/Col1a1/Ccdc71l/Il1r1/Fam124a/Plaur/Socs3/Cdkn1a/Nfil3/Ell2/Apod/Trib1/Plin2/Mt2/Ptpn1/Pros1/Crem/Cdc42se1/Tuba1c/Uap1/Fndc4/Mt1/Tmsb10/Rdh10
GSE9601_NFKB_INHIBITOR_VS_PI3K_INHIBITOR_TREATED_HCMV_INF_MONOCYTE_DN	GSE9601_NFKB_INHIBITOR_VS_PI3K_INHIBITOR_TREATED_HCMV_INF_MONOCYTE_DN	GSE9601_NFKB_INHIBITOR_VS_PI3K_INHIBITOR_TREATED_HCMV_INF_MONOCYTE_DN	174	0.777637	1.81206	2.31259e-07	0.00110666	0.00102125	1377	tags=20%, list=6%, signal=18%	Inhbb/Gzmb/Tubb6/Fgl2/Timp1/Nts/Crybb3/Smim3/Cish/Slc15a3/Tm4sf1/Clic4/St6galnac4/Cdkn1a/Nfil3/Apod/Trib1/Mapk6/Basp1/Txnrd1/Cacna2d1/Epb41l4a/Aen/Stat5a/Klf6/Glipr2/Mt1/Rdh10/Hivep3/Slc25a25/Gm13889/Plat/Ehd1/Dusp16
DELYS_THYROID_CANCER_UP	DELYS_THYROID_CANCER_UP	DELYS_THYROID_CANCER_UP	403	0.69898	1.68019	2.34388e-07	0.00110666	0.00102125	1071	tags=15%, list=5%, signal=14%	Has2/Cx3cr1/Anxa1/Inhbb/Bcat1/Crybg1/Timp1/Pmaip1/Mall/Loxl2/Lamb3/Mrc2/Cfi/Col1a1/Slc7a5/Tgfa/Abcc3/Sdc1/Chst2/Igfbp3/Tnfaip6/Plcd1/Prdm1/Sfn/Mapk13/Cdkn1a/Lgals3/S100a11/Odc1/Il13ra1/Mfge8/Ecm1/Kcnq3/Eps8/Igf2bp2/Stac/Plin2/St14/Pros1/Nrip1/C4b/Stmn2/Mvp/Tspo/Ifi30/Slc17a9/S100a10/Pask/Cldn7/Coro1c/Tax1bp3/Lst1/Lgals1/Map4k4/Ctsd/Hmga2/Tmsb10/Crlf1/Anxa2/C2
MODULE_64	MODULE_64	MODULE_64	439	0.686244	1.64904	3.31286e-07	0.00111808	0.00103179	923	tags=10%, list=4%, signal=9%	Slc6a4/Has2/Cx3cr1/Anxa1/Il2rb/Cckbr/Prss12/Nts/C9/Csf1/Stom/Cfi/Htr2b/Il6/Pfkfb4/Tgfa/Sfrp4/Il1r1/Plaur/Cdkn1a/Gfra3/Lgals3/Lpar6/Cd63/Abca1/Gna15/Il6ra/Kcnq3/Il4ra/Cd247/Spn/Tnfsf14/H2-T23/Ddr2/Slc29a2/Ackr1/Pfkfb3/Rora/Lepr/Ptprn/B2m/Slc12a3
TRAVAGLINI_LUNG_ADVENTITIAL_FIBROBLAST_CELL	TRAVAGLINI_LUNG_ADVENTITIAL_FIBROBLAST_CELL	TRAVAGLINI_LUNG_ADVENTITIAL_FIBROBLAST_CELL	286	0.723833	1.72047	3.5521e-07	0.00111808	0.00103179	1983	tags=21%, list=9%, signal=19%	Has2/Anxa1/Tubb6/Fgl2/Timp1/Pxdc1/Tnfrsf12a/Lum/Csf1/Mrc2/Fosl1/Col1a1/Fbln1/Ptx3/Sfrp4/Il1r1/Plaur/Socs3/Lgals3/Podn/Prrx1/Nfkbiz/Scpep1/Apod/Cd248/Pcolce/Mt2/Phgdh/Jun/Pros1/Steap1/Uap1/Csrnp1/Lepr/S100a10/S1pr2/Rtn4/Lmna/Mt1/Rdh10/Anxa2/Ftl1/Plat/Abl2/C3/Gsn/Osr2/Tgfbr2/Sertad1/Ybx3/Serpinf1/Dcn/Zc3hav1/Uchl1/Pthlh/Dusp1/Mcl1/Ctsh/Islr/Ppp1r15a
JAEGER_METASTASIS_DN	JAEGER_METASTASIS_DN	JAEGER_METASTASIS_DN	215	0.756033	1.78357	4.86384e-07	0.00127357	0.00117528	985	tags=13%, list=4%, signal=13%	Sprr1a/Cd207/Gata3/Crybg1/Egfr/Ltb4r1/Lamb3/Col7a1/Tmem45a/Slc1a4/Fzd10/Tm4sf1/Abcc3/Sdc1/Akr1b8/Plppr4/Sfn/Fst/Mapk13/Gna15/Slc2a1/St14/Jup/Rora/Lama3/Mast4/Cltb/Btg1/Mt1
GSE45365_NK_CELL_VS_CD11B_DC_DN	GSE45365_NK_CELL_VS_CD11B_DC_DN	GSE45365_NK_CELL_VS_CD11B_DC_DN	184	0.769852	1.801	5.39478e-07	0.00127357	0.00117528	1613	tags=25%, list=7%, signal=23%	Inhbb/Tubb6/Timp1/Adam8/Stom/Phlda1/Smim3/Fosl1/Serpine1/Ier5/Fosl2/Cish/Slc15a3/Slc7a5/Ptx3/Il6/Tm4sf1/Tgfb1/Clic4/Rnf122/Fst/Nfil3/Nfkbiz/Igf2bp2/Rab31/Slc29a2/Stat5a/Ddx39a/Noct/Pde4b/Uap1/Csrnp1/Flna/Ccdc86/Pgs1/Etv6/Rnf149/Slc3a2/Tle3/Heatr1/Rnf19b/Bysl/Tpm3/Mybbp1a/Ppp1r18/Ist1
FAN_EMBRYONIC_CTX_BRAIN_MYELOID	FAN_EMBRYONIC_CTX_BRAIN_MYELOID	FAN_EMBRYONIC_CTX_BRAIN_MYELOID	128	0.799348	1.81715	1.38707e-06	0.00291069	0.00268605	1176	tags=20%, list=5%, signal=19%	Anxa1/Atf3/Fgl2/Timp1/Tgfbi/Ier5/Tnfrsf14/Plaur/Socs3/S100a11/Nfkbiz/Mt2/H2-T23/Ifi30/Lrrfip1/S100a10/Vim/Lst1/Arhgef2/Lgals1/Wipi2/Ifitm3/Anxa2/Plekho1/Lilra5
GOBP_ENDOCRINE_PROCESS	GOBP_ENDOCRINE_PROCESS	GOBP_ENDOCRINE_PROCESS	70	0.858415	1.86633	1.6547e-06	0.00304184	0.00280708	602	tags=11%, list=3%, signal=11%	Crh/Gal/Corin/Inhbb/Gata3/Ucn/Rab11fip5/Pomc
GOMF_HORMONE_ACTIVITY	GOMF_HORMONE_ACTIVITY	GOMF_HORMONE_ACTIVITY	85	0.838228	1.85379	1.7717e-06	0.00304184	0.00280708	602	tags=11%, list=3%, signal=10%	Crh/Gal/Inhbb/Nts/Vgf/Ucn/Metrnl/Enho/Pomc
MCLACHLAN_DENTAL_CARIES_UP	MCLACHLAN_DENTAL_CARIES_UP	MCLACHLAN_DENTAL_CARIES_UP	224	0.740724	1.75001	2.89907e-06	0.00456266	0.00421052	1398	tags=17%, list=6%, signal=16%	Gzmb/Trbc2/Fgl2/Crybg1/Timp1/Acp5/Cfi/Slc1a4/Il6/Sfrp4/Tnfaip6/Plaur/Socs3/Nfil3/Il13ra1/Abca1/Fyb/Angptl2/Lrrc15/Trib1/Chl1/Mt2/Cebpd/Rab31/Mthfd2/Ackr1/C4b/Ifi30/Kpna2/Mt1/Crlf1/Ly96/Ccr2/Rps4x/Skap2/Cfb/C3
LEF1_UP.V1_UP	LEF1_UP.V1_UP	LEF1_UP.V1_UP	163	0.765566	1.76873	3.51428e-06	0.00510544	0.00471141	1172	tags=17%, list=5%, signal=16%	Has2/Wt1/Fgf3/Krt76/Gzmb/Gata3/Cth/Fosl1/Serpine1/Arc/Tchh/Chst2/Phlda3/Cavin3/Epb41l4a/Tubb2b/Nrip1/Dennd1c/Adam19/Slc17a9/Fndc4/Vim/Lgals1/Rgcc/Elk3/Lck/Plekho1/Trpv2
PASINI_SUZ12_TARGETS_DN	PASINI_SUZ12_TARGETS_DN	PASINI_SUZ12_TARGETS_DN	307	0.701879	1.68098	5.00866e-06	0.00635651	0.00586593	1047	tags=21%, list=5%, signal=20%	Anxa1/Tubb6/Sox11/Tnfrsf12a/Csf1/Loxl2/Bmp1/Phlda1/Ier5/Cited2/Fosl2/Col1a1/Flrt3/Sdc1/Cmtm3/Tes/Igfbp3/Irs2/Sfn/Amotl2/Cdkn1a/Gap43/Bmp4/Rras2/Bdnf/Trib1/Metrnl/Plin2/Cdk6/Ttyh3/Tmem43/Jun/Ccng1/Slc25a24/Stmn2/Steap1/Clic1/Tpm4/Wnt4/Arl4c/Tmbim1/Pkp2/Klf6/Lrrfip1/Flna/S100a10/Abracl/B2m/Coro1c/Fam107b/Pik3r3/Tax1bp3/Vim/Lgals1/Tcf12/Itgb1/Sh3glb1/Glipr2/Phip/Hmga2/Crlf1/Zyx/Csrp1/Rdh10/Anxa2
GOBP_ENDOCRINE_HORMONE_SECRETION	GOBP_ENDOCRINE_HORMONE_SECRETION	GOBP_ENDOCRINE_HORMONE_SECRETION	42	0.895997	1.85	5.04859e-06	0.00635651	0.00586593	602	tags=17%, list=3%, signal=16%	Crh/Gal/Inhbb/Gata3/Ucn/Rab11fip5/Pomc
GOBP_POSITIVE_REGULATION_OF_SECRETION	GOBP_POSITIVE_REGULATION_OF_SECRETION	GOBP_POSITIVE_REGULATION_OF_SECRETION	271	0.712623	1.69474	5.59209e-06	0.00660076	0.00609133	1107	tags=10%, list=5%, signal=10%	Crh/Ankrd1/Slc6a4/Gal/Inhbb/Sox11/Egfr/Adam8/Pla2g1b/Ucn/Ffar1/Sdc1/Tgfb1/Irs2/Il4ra/Slc4a8/H2-T23/Stx1b/Ang/Rab15/Doc2b/Dtnbp1/Pck2/Rab3d/Rgcc/Creb1/Nlgn2/Pfkfb2
HALLMARK_INFLAMMATORY_RESPONSE	HALLMARK_INFLAMMATORY_RESPONSE	HALLMARK_INFLAMMATORY_RESPONSE	173	0.751822	1.75141	6.91974e-06	0.00768743	0.00709413	754	tags=12%, list=3%, signal=11%	Has2/Il2rb/Slc28a2/Timp1/Slc28a2b/Sphk1/Csf1/Serpine1/Il6/Nod2/Chst2/Il1r1/Tnfaip6/Plaur/Cdkn1a/Abca1/Gna15/Il4ra/Pde4b/Klf6
DESCARTES_FETAL_PANCREAS_ISLET_ENDOCRINE_CELLS	DESCARTES_FETAL_PANCREAS_ISLET_ENDOCRINE_CELLS	DESCARTES_FETAL_PANCREAS_ISLET_ENDOCRINE_CELLS	109	0.800516	1.78622	7.63971e-06	0.00801576	0.00739712	362	tags=8%, list=2%, signal=8%	Crh/Slc6a4/Cryba2/Kcnk16/Ecel1/Acvr1c/Dusp9/Gpr158/Nkx2-2
NAGASHIMA_NRG1_SIGNALING_UP	NAGASHIMA_NRG1_SIGNALING_UP	NAGASHIMA_NRG1_SIGNALING_UP	159	0.759621	1.74404	8.97038e-06	0.00865888	0.00799061	764	tags=20%, list=3%, signal=20%	Gal/Atf3/Tubb6/Cth/Pmaip1/Sphk1/Tnfrsf12a/Itpkc/Gadd45a/Fosl1/Clcf1/Arc/Ier5/Flrt3/Tes/Plekho2/Irs2/Plaur/Sfn/Nfil3/Lrrc15/Trib1/Il6ra/Pprc1/Ifrd1/Jun/Aen/Pfkfb3/Ddit3/Sik1/Klf6/Lama3
SHEN_SMARCA2_TARGETS_UP	SHEN_SMARCA2_TARGETS_UP	SHEN_SMARCA2_TARGETS_UP	416	-0.419495	-1.63388	9.16963e-06	0.00865888	0.00799061	3396	tags=34%, list=15%, signal=29%	Hnrnph2/Hnrnph3/Hsdl2/Exoc1/Tmem230/Tmed10/Rev1/Rasa1/Smarca2/Zmynd11/Ncoa6/Rnf130/Atp5o/Numb/Tfcp2/Lmbrd1/Dcp2/Zc3h15/Socs6/Itfg1/Uba3/Tsnax/Serinc1/Aasdhppt/Smc3/Sri/Macf1/Smap1/Zfp160/Krit1/Ankmy2/Sp3/Pex3/Rsbn1/Smc5/Klhdc2/Psmd12/Rab2a/Capza2/Slc30a5/Bub3/Dpf2/Tmem131/Uqcrc2/Tmem135/Shoc2/Wdfy3/Snx2/Tgoln1/Rdx/Kifbp/Hltf/Cops4/Stxbp3/Rab6a/Cand1/Cryzl1/Osbpl1a/Rab21/Rbm48/Rpa1/Hmg20a/Prkar1a/…
VERHAAK_GLIOBLASTOMA_MESENCHYMAL	VERHAAK_GLIOBLASTOMA_MESENCHYMAL	VERHAAK_GLIOBLASTOMA_MESENCHYMAL	204	0.738149	1.73159	1.02069e-05	0.00917944	0.00847099	1434	tags=20%, list=6%, signal=19%	Anxa1/Crybg1/Timp1/Tgfbi/Procr/Mrc2/Serpine1/Clcf1/Col1a1/Ltbp1/Cdcp1/Man1a/Nod2/Tes/Il1r1/Plaur/Mapk13/Lgals3/S100a11/Scpep1/Gna15/Il4ra/Fes/St14/Dok3/Mvp/Clic1/Tmbim1/Ifi30/Uap1/Sec24d/Lrrfip1/Lgals1/Ly96/Anxa2/Pla2g15/Ctsz/Fhod1/Ampd3/Emp3/Pold4
MODULE_46	MODULE_46	MODULE_46	325	0.681955	1.63162	1.27798e-05	0.0109709	0.0101242	1417	tags=12%, list=6%, signal=12%	Cx3cr1/Il2rb/Gata3/Bcat1/Timp1/C9/Tgfbi/Csf1/Cfi/Mpo/Il6/Tgfa/Il1r1/Sfn/Ube2c/Cxcr2/Fyb/Il6ra/Eps8/Il4ra/Cd247/Tnfsf14/H2-T23/Stat5a/C4b/Erbb2/Klf6/S1pr2/B2m/Lst1/Btg1/Crlf1/Ifitm3/C2/Zeb1/Ccr2/Cfb/C3/Emp3/Slamf1
DESCARTES_FETAL_INTESTINE_INTESTINAL_EPITHELIAL_CELLS	DESCARTES_FETAL_INTESTINE_INTESTINAL_EPITHELIAL_CELLS	DESCARTES_FETAL_INTESTINE_INTESTINAL_EPITHELIAL_CELLS	176	0.747062	1.74177	1.43434e-05	0.0117778	0.0108688	787	tags=10%, list=4%, signal=10%	Trim15/Slc28a2/Liph/Slc28a2b/Xdh/Lamb3/Nags/Mettl7b/Sh3rf2/Gcnt4/Clca1/Lgals3/Prr15/Crb3/Mt2/Slc6a19/Pck2/Cidec
ESC_J1_UP_LATE.V1_UP	ESC_J1_UP_LATE.V1_UP	ESC_J1_UP_LATE.V1_UP	169	0.746038	1.73195	1.62554e-05	0.0127917	0.0118044	512	tags=9%, list=2%, signal=9%	Ankrd1/Cyp26a1/Atf3/Prss12/Lmo7/Tnfrsf12a/Loxl2/Phlda1/Podxl/Cited2/Amot/Rab11fip5/Irs2/Fst/Hnf4a/Shroom3
GSE19198_CTRL_VS_IL21_TREATED_TCELL_24H_UP	GSE19198_CTRL_VS_IL21_TREATED_TCELL_24H_UP	GSE19198_CTRL_VS_IL21_TREATED_TCELL_24H_UP	183	0.729332	1.7053	1.8308e-05	0.0137751	0.012712	1743	tags=23%, list=8%, signal=22%	Inhbb/Gzmb/Atf3/Batf3/Timp1/Sphk1/Xdh/Procr/Serpine1/Il6/Chac1/Cdkn1a/Nfil3/Odc1/Gadd45g/Trib1/Tnip2/Plin2/Mt2/Ifrd1/Ddit3/Kpna3/Pde4b/Cars/Gars/Ccdc86/Lars/Schip1/Adprm/Mt1/Wipi2/Ifitm3/Ccdc137/Slc3a2/Sdhaf1/Dusp16/Egln2/Tma16/Dr1/Cebpg/Znrf1/Enc1/Il15ra
KEGG_CYTOKINE_CYTOKINE_RECEPTOR_INTERACTION	KEGG_CYTOKINE_CYTOKINE_RECEPTOR_INTERACTION	KEGG_CYTOKINE_CYTOKINE_RECEPTOR_INTERACTION	182	0.735728	1.71971	1.89639e-05	0.0137751	0.012712	500	tags=10%, list=2%, signal=10%	Cx3cr1/Inhbb/Il2rb/Egfr/Tnfrsf12a/Csf1/Clcf1/Tnfrsf14/Il6/Il17ra/Il1r1/Cxcl16/Tgfb1/Plekho2/Il13ra1/Cxcr2/Il6ra/Il4ra/Tnfsf14
GOBP_POSITIVE_REGULATION_OF_LOCOMOTION	GOBP_POSITIVE_REGULATION_OF_LOCOMOTION	GOBP_POSITIVE_REGULATION_OF_LOCOMOTION	489	0.653432	1.57606	2.0327e-05	0.0142183	0.013121	992	tags=11%, list=4%, signal=11%	Has2/Cx3cr1/Anxa1/Gata3/Sema6a/Sox9/Egfr/Sphk1/Adam8/Csf1/Serpine1/Podxl/Col1a1/Tnfrsf14/Il6/Sh3rf2/Prss56/Trf/Il1r1/Cxcl16/Tgfb1/Irs2/Tnfaip6/Hspb1/Bmp4/Rras2/Lgals3/S100a11/Lrrc15/Rhoc/Fgf16/Il6ra/Spn/Sun2/Pik3cb/Ddr2/Stat5a/Hdac7/Sema6c/Fbxo31/Flna/Cib1/Cldn7/Ripor1/Pik3r3/Il34/Rtn4/Arhgef2/Itgb1/Syne2/Map4k4/Glipr2/Tmsb4x/Onecut2
GOBP_REGULATION_OF_HORMONE_LEVELS	GOBP_REGULATION_OF_HORMONE_LEVELS	GOBP_REGULATION_OF_HORMONE_LEVELS	437	0.651106	1.56528	2.21201e-05	0.01492	0.0137685	1231	tags=10%, list=6%, signal=10%	Crh/Anxa1/Gal/Corin/Cyp26a1/Inhbb/Gata3/Sox11/Egfr/Acvr1c/Star/Ildr2/Vgf/Cyp27b1/Ucn/Ffar1/Slc7a5/Il6/Rab11fip5/Irs2/Gcnt4/Akr1b8/Hsd3b3/Hnf4a/Scpep1/Slc2a1/Enho/Pomc/Doc2b/Sgpl1/Wnt4/Tspo/Chst8/Pck2/Pask/Rest/Ptprn/Ppargc1a/Rdh10/Creb1/Nlgn2/Pfkfb2/Stat5b/Slc22a26/Cacna1a
GOBP_POSITIVE_REGULATION_OF_ANION_TRANSPORT	GOBP_POSITIVE_REGULATION_OF_ANION_TRANSPORT	GOBP_POSITIVE_REGULATION_OF_ANION_TRANSPORT	433	0.648878	1.55954	2.41169e-05	0.0157059	0.0144938	1757	tags=13%, list=8%, signal=12%	Fgf15/Crh/Ankrd1/Slc6a4/Gal/Gzmb/Pmaip1/Egfr/Adam8/Stom/Pla2g1b/Tmem30b/Ucn/Ffar1/Tgfb1/Irs2/Camk1/Rhoq/Sfn/Abca1/Cnst/Mapk14/Sec16a/Ang/Doc2b/Jup/Erbb2/Triap1/Pck2/Flna/Cib1/Ripor1/Dhx9/Itgb1/Tcaf1/Sh3glb1/Ywhag/Anxa2/Nlgn2/Pfkfb2/Mapk8/Kmo/Ran/Ipo5/Akt1/C3/Rufy3/Csnk2a2/Actb/Atf4/Adcyap1/Pla2g6/P2rx4/Bbc3/Hps4/Atp13a2/Apbb3
DESCARTES_FETAL_PLACENTA_SYNCYTIOTROPHOBLASTS_AND_VILLOUS_CYTOTROPHOBLASTS	DESCARTES_FETAL_PLACENTA_SYNCYTIOTROPHOBLASTS_AND_VILLOUS_CYTOTROPHOBLASTS	DESCARTES_FETAL_PLACENTA_SYNCYTIOTROPHOBLASTS_AND_VILLOUS_CYTOTROPHOBLASTS	47	0.868529	1.81507	2.90493e-05	0.0173134	0.0159772	326	tags=13%, list=1%, signal=13%	Slc6a4/Slc28a2/Prss12/Slc28a2b/Gcnt4/Slc13a4
GOLDRATH_ANTIGEN_RESPONSE	GOLDRATH_ANTIGEN_RESPONSE	GOLDRATH_ANTIGEN_RESPONSE	319	0.683311	1.63604	2.91896e-05	0.0173134	0.0159772	1880	tags=21%, list=8%, signal=20%	Anxa1/Gzmb/Batf3/Fgl2/Crybg1/Kif22/Adam8/Prc1/Nek2/Cited2/Cish/Ccnb2/Ccnb1/Cdc6/Clic4/Prdm1/Rhoq/Nfil3/Lgals3/S100a11/Casp3/Odc1/Ell2/Scpep1/Tcf19/Mapk6/Chek1/Rnh1/Mt2/H2-T23/Dhrs1/Mthfd2/Tpm4/H1f2/Ifi30/Rora/S100a10/Abracl/Lgals1/Itgb1/Kpna2/Lmna/Mt1/Ctsd/Ifitm3/Anxa2/Snx10/Ccr2/Cdca8/Ran/Skap2/Kif20a/C3/Emp3/Krtcap2/Stmn1/Lmnb1/Tbl2/Carhsp1/Ybx3/Serpinb6a/Mis18bp1/Tacc3/Cd244a/Gng10/Dusp1/Socs2
GOMF_GROWTH_FACTOR_ACTIVITY	GOMF_GROWTH_FACTOR_ACTIVITY	GOMF_GROWTH_FACTOR_ACTIVITY	128	0.771968	1.7549	2.95992e-05	0.0173134	0.0159772	420	tags=12%, list=2%, signal=12%	Fgf15/Inhbb/Fgf3/Timp1/Csf1/Bmp1/Clcf1/Vgf/Fgf11/Il6/Tgfa/Tgfb1/Bmp4/Bdnf/Fgf16
MODULE_75	MODULE_75	MODULE_75	335	0.67023	1.60654	3.02522e-05	0.0173134	0.0159772	1417	tags=12%, list=6%, signal=12%	Cx3cr1/Il2rb/Gata3/Bcat1/Timp1/C9/Tgfbi/Csf1/Cfi/Mpo/Il6/Tgfa/Il1r1/Sfn/Cdkn1a/Cxcr2/Fyb/Il6ra/Eps8/Il4ra/Cd247/Tnfsf14/H2-T23/Stat5a/C4b/H1f2/Erbb2/Klf6/B2m/Lst1/Btg1/Crlf1/Ifitm3/Lck/C2/Zeb1/Ccr2/Cfb/C3/Emp3/Slamf1
CRX_DN.V1_DN	CRX_DN.V1_DN	CRX_DN.V1_DN	121	0.774189	1.75545	3.5868e-05	0.0198291	0.0182987	1377	tags=21%, list=6%, signal=20%	Inhbb/Cckbr/Tubb6/Timp1/Tnfrsf12a/Chac1/Prdm1/Socs3/Cdkn1a/Rnase4/Tecta/Pcolce/Cebpd/Spsb2/Tmbim1/Crybg3/Phospho1/Glipr2/Anxa2/Kdelr3/Tagln2/Plec/Plat/Pter/Skap2/Dusp16
REACTOME_THE_CITRIC_ACID_TCA_CYCLE_AND_RESPIRATORY_ELECTRON_TRANSPORT	REACTOME_THE_CITRIC_ACID_TCA_CYCLE_AND_RESPIRATORY_ELECTRON_TRANSPORT	REACTOME_THE_CITRIC_ACID_TCA_CYCLE_AND_RESPIRATORY_ELECTRON_TRANSPORT	156	-0.532218	-1.81273	3.67843e-05	0.0198291	0.0182987	5699	tags=56%, list=26%, signal=42%	Adhfe1/Ldha/Ndufaf2/Ndufb6/Ndufb11/Ndufaf5/Ucp1/Ndufb7/Ndufa7/Cox14/Ndufs7/Me1/Ndufb4/Suclg1/Ndufa4/Me3/Ndufs4/Cycs/Sdhd/Uqcrc1/Idh3a/Pdha1/Uqcr11/Ndufb9/Ndufa10/Acad9/Atp5j/Cox5b/Atp5h/Cox7a2l/Ndufa6/Mdh2/Ndufv1/Ndufaf3/Dld/Ndufab1/Ndufc1/Ndufs2/Ndufs8/Ndufa5/Atp5e/Etfb/Atp5o/Pdhx/Surf1/Ndufa1/Pm20d1/Ndufa11/Uqcrfs1/Ndufb3/Atp5b/Uqcrc2/Hagh/Atp5a1/Atp5g3/Bsg/Cox7b/Ndufa9/Ndufv2/Ndufb10/Dmac2l/Pd…
PLASARI_TGFB1_TARGETS_10HR_UP	PLASARI_TGFB1_TARGETS_10HR_UP	PLASARI_TGFB1_TARGETS_10HR_UP	177	0.734908	1.71583	3.77976e-05	0.0198291	0.0182987	1026	tags=14%, list=5%, signal=14%	Ankrd1/Has2/Cth/Pmaip1/Sphk1/Stmn4/Tnfrsf12a/Grem2/Fosl1/Serpine1/Arc/Htr2b/Il6/Tgfb1/Plaur/Sfn/Nfil3/Kctd11/Slc2a1/Lrrfip1/Csrnp1/Ntf5/Slc41a2/Rnf149/Hivep3
CHICAS_RB1_TARGETS_GROWING	CHICAS_RB1_TARGETS_GROWING	CHICAS_RB1_TARGETS_GROWING	219	0.703639	1.65891	4.21073e-05	0.0214929	0.0198341	1376	tags=18%, list=6%, signal=17%	Has2/Corin/Prss12/Crybg1/Lum/Slfn9/Nek2/Ccnb2/Fbln1/Ccnb1/Slc1a4/Ptx3/Casp6/Eif4ebp1/Igfbp3/1700025G04Rik/Cers6/Lrrc15/Slc14a1/Tifa/Pcolce/Phgdh/Asns/Rif1/Psat1/Msh6/Pck2/Ankrd13a/Cdc7/Nfxl1/Lsm2/Lmna/Mcm6/Smarcc1/Nav2/Anxa3/Cdca8/Shmt2/Kif20a
HALLMARK_TNFA_SIGNALING_VIA_NFKB	HALLMARK_TNFA_SIGNALING_VIA_NFKB	HALLMARK_TNFA_SIGNALING_VIA_NFKB	190	0.7247	1.69247	4.51251e-05	0.0222527	0.0205353	760	tags=17%, list=3%, signal=16%	Atf3/Sphk1/Tgif1/Csf1/Lamb3/Phlda1/Gadd45a/Fosl1/Serpine1/Clcf1/Ier5/Fosl2/Ptx3/Il6/Irs2/Tnfaip6/Plaur/Socs3/Cdkn1a/Nfil3/Abca1/Trib1/Tnip2/Cebpd/Jun/Stat5a/Pfkfb3/Pde4b/Sik1/Tsc22d1/Klf6/B4galt5
GSE3039_NKT_CELL_VS_B2_BCELL_DN	GSE3039_NKT_CELL_VS_B2_BCELL_DN	GSE3039_NKT_CELL_VS_B2_BCELL_DN	195	0.718751	1.68378	4.65222e-05	0.0222527	0.0205353	1634	tags=24%, list=7%, signal=22%	Gal/Trp53i11/Sphk1/Adam8/Tnfrsf12a/Csf1/Procr/Fosl1/Tesmin/Cish/Slc15a3/Tm4sf1/Tes/Irs2/Tnfaip6/Akr1b8/Uck2/Cdkn1a/Nfil3/Lgals3/Abca1/Trib3/Sycp2/Basp1/Slc2a1/H2-T23/Rhov/Ddit3/Csrnp1/H1f4/Schip1/Tbc1d14/Hmga2/Rnf149/Elk3/Zfp523/Gpr19/Tecpr1/Dusp16/Paxbp1/Ubxn4/Hilpda/Cd109/Ell/Rbm42/Sertad1
GOBP_POSITIVE_REGULATION_OF_PROTEIN_KINASE_B_SIGNALING	GOBP_POSITIVE_REGULATION_OF_PROTEIN_KINASE_B_SIGNALING	GOBP_POSITIVE_REGULATION_OF_PROTEIN_KINASE_B_SIGNALING	147	0.740807	1.70505	4.71306e-05	0.0222527	0.0205353	1216	tags=14%, list=5%, signal=13%	Fgf15/Cx3cr1/Fgf3/Gata3/Egfr/Adam8/Tgfa/Tgfb1/Irs2/Fgf16/Pik3cb/Erbb2/Grb2/Rtn4/Hsp90aa1/Itgb1/Lck/Rictor/Fgf20/Maz
BUSSLINGER_ESOPHAGEAL_LATE_SUPRABASAL_CELLS	BUSSLINGER_ESOPHAGEAL_LATE_SUPRABASAL_CELLS	BUSSLINGER_ESOPHAGEAL_LATE_SUPRABASAL_CELLS	124	0.770339	1.75064	4.98903e-05	0.0229812	0.0212075	1047	tags=17%, list=5%, signal=16%	Sprr1a/Anxa1/Tubb6/Mall/Serpinb1a/Sdc1/Hspb1/Cdkn1a/Lgals3/S100a11/Ell2/Dhrs1/Jup/Tspo/Tuba1c/Arpc2/S100a10/Cltb/Tmsb4x/Tmsb10/Anxa2
MODULE_84	MODULE_84	MODULE_84	480	0.634048	1.52691	5.11517e-05	0.0230012	0.021226	1172	tags=10%, list=5%, signal=10%	Cx3cr1/Anxa1/Il2rb/Gzmb/Fgl2/Acp5/Tgfbi/Stom/Bmp1/Serpine1/Mpo/Il6/Sdc1/Il1r1/Cxcl16/Igfbp3/Plekho2/Tnfaip6/Fst/St6galnac4/Cdkn1a/Lgals3/S100a11/Abca1/Apod/Gna15/Kcnq3/Il4ra/Cd247/Basp1/Pcolce/Cchcr1/Plin2/Rab31/H2-T23/Ackr1/Pfkfb3/Adam19/Ifi30/Pde4b/Lama3/B2m/Lst1/Zyx/Lck/C2/Plekho1/Per1/Trpv2
GSE9316_IL6_KO_VS_IFNG_KO_INVIVO_EXPANDED_CD4_TCELL_DN	GSE9316_IL6_KO_VS_IFNG_KO_INVIVO_EXPANDED_CD4_TCELL_DN	GSE9316_IL6_KO_VS_IFNG_KO_INVIVO_EXPANDED_CD4_TCELL_DN	180	0.729431	1.70321	5.61821e-05	0.0246757	0.0227713	1392	tags=21%, list=6%, signal=19%	Inhbb/Gzmb/Atf3/Batf3/Timp1/Xdh/Serpine1/Slc15a3/Clic4/Socs3/Cdkn1a/Nfil3/Rras2/Gadd45g/Nfkbiz/Tnip2/Mapk6/Txnrd1/Ifrd1/Nufip1/Mvp/Ddit3/Tspo/Psat1/Utp20/Pgs1/Glipr2/Ino80/Mt1/Ifitm3/Ripk2/Ppp1r7/Gm13889/Plat/Nars/Sdhaf1/Cfb
GOLDRATH_NAIVE_VS_EFF_CD8_TCELL_DN	GOLDRATH_NAIVE_VS_EFF_CD8_TCELL_DN	GOLDRATH_NAIVE_VS_EFF_CD8_TCELL_DN	176	0.730435	1.703	5.79415e-05	0.0248701	0.0229507	2018	tags=29%, list=9%, signal=27%	Anxa1/Gzmb/Batf3/Fgl2/Kif22/Adam8/Prc1/Nek2/Cish/Ccnb2/Cdc6/Prdm1/Rhoq/Lgals3/Casp3/Odc1/Ell2/Scpep1/Tcf19/Mapk6/Chek1/Plin2/Mt2/H1f2/Ifi30/S100a10/Lgals1/Itgb1/Mt1/Ifitm3/Anxa2/Snx10/Ccr2/Cdca8/Skap2/Kif20a/C3/Emp3/Krtcap2/Stmn1/Tbl2/Carhsp1/Serpinb6a/Mis18bp1/Tacc3/Cd244a/Gng10/Socs2/Tktl1/Cdca3/H2ax
HP_LACTIC_ACIDOSIS	HP_LACTIC_ACIDOSIS	HP_LACTIC_ACIDOSIS	140	-0.542597	-1.80593	6.47022e-05	0.0271548	0.0250591	5023	tags=59%, list=22%, signal=46%	Mrps14/Nfu1/Ndufs7/Lipt1/Suclg1/Ndufa4/Ndufs4/Pus1/Pdha1/Ndufb9/Usp18/Pcca/Gatb/Ndufa10/Acad9/Sfxn4/Yars2/Bcs1l/Mrps16/Ndufa6/Ndufv1/Ndufaf3/Dld/Serac1/Slc25a19/Slc3a1/Ndufs2/Ndufs8/Trnt1/Nadk2/Iba57/Atp5e/Pdhx/Pdss2/Surf1/Agk/Rrm2b/Ndufa1/Dguok/Ethe1/Ndufa11/Mipep/Uqcrfs1/Ndufb3/Pmpca/Pccb/Foxred1/Slc25a4/Taz/Phkg2/Ndufv2/Gatc/Fbxl4/Tk2/Ndufb10/Mlycd/Naxe/Cyc1/Ndufs3/Dlat/Coq2/Prepl/Tmem126b/Ppm…
GOMF_SERINE_HYDROLASE_ACTIVITY	GOMF_SERINE_HYDROLASE_ACTIVITY	GOMF_SERINE_HYDROLASE_ACTIVITY	144	0.741288	1.70135	6.74244e-05	0.0273813	0.0252681	517	tags=8%, list=2%, signal=8%	Corin/Tmprss11f/Gzmb/Prss12/Adam8/Cfi/Cela1/Prss56/Scpep1/Tmprss13/St14
BOYLAN_MULTIPLE_MYELOMA_PCA1_UP	BOYLAN_MULTIPLE_MYELOMA_PCA1_UP	BOYLAN_MULTIPLE_MYELOMA_PCA1_UP	110	0.777635	1.73955	6.81415e-05	0.0273813	0.0252681	596	tags=13%, list=3%, signal=12%	Il2rb/Trbc2/Fgl2/Ltb4r1/Tgfbi/Xdh/Mpo/Epcam/Fscn1/Ell2/Fyb/Basp1/H2-T23/Slc25a24
GOBP_REGULATION_OF_ENDOCRINE_PROCESS	GOBP_REGULATION_OF_ENDOCRINE_PROCESS	GOBP_REGULATION_OF_ENDOCRINE_PROCESS	33	0.897333	1.8255	7.24037e-05	0.0283842	0.0261936	602	tags=15%, list=3%, signal=15%	Crh/Gal/Inhbb/Ucn/Pomc
GSE13306_RA_VS_UNTREATED_MEM_CD4_TCELL_DN	GSE13306_RA_VS_UNTREATED_MEM_CD4_TCELL_DN	GSE13306_RA_VS_UNTREATED_MEM_CD4_TCELL_DN	191	0.71634	1.67381	7.36433e-05	0.0283842	0.0261936	1256	tags=18%, list=6%, signal=17%	Gata3/Atf3/Batf3/Cth/Crybg1/Gadd45a/Cela1/Slc1a4/Chac1/Eif4ebp1/Prdm1/Nfil3/Trib3/Mreg/Slc2a1/Pkib/Mthfd2/Map3k20/Abhd18/Macir/Pkp2/B4galt5/Gars/Gys1/Crybg3/Vim/Etv6/Mt1/Ppp2r3a/Ifitm3/Anxa2/Snx10/Slc3a2/Hk1
GSE22443_NAIVE_VS_ACT_AND_IL2_TREATED_CD8_TCELL_UP	GSE22443_NAIVE_VS_ACT_AND_IL2_TREATED_CD8_TCELL_UP	GSE22443_NAIVE_VS_ACT_AND_IL2_TREATED_CD8_TCELL_UP	179	0.72138	1.6849	8.03978e-05	0.0303678	0.0280241	954	tags=11%, list=4%, signal=11%	Has2/Inhbb/Crybg1/Tnnc1/Grem2/Gadd45a/Tmem30b/Amot/Rhoc/Apod/Tecta/Shroom3/Ptpn1/H2-T23/Asns/Cidec/Mlf1/Hsp90aa1/Slc12a3/Adprm
BLANCO_MELO_COVID19_SARS_COV_2_INFECTION_CALU3_CELLS_UP	BLANCO_MELO_COVID19_SARS_COV_2_INFECTION_CALU3_CELLS_UP	BLANCO_MELO_COVID19_SARS_COV_2_INFECTION_CALU3_CELLS_UP	301	0.670099	1.59912	8.23249e-05	0.030486	0.0281332	1260	tags=12%, list=6%, signal=12%	Fgf15/Ankrd1/Atf3/Cth/Bcat1/Pmaip1/Csf1/Gadd45a/Serpine1/Slc15a3/Ptx3/Il6/Nod2/H1f3/Chac1/Irs2/Prdm1/Ulbp1/Amotl2/Tnfsf14/Mt2/Jun/Asns/Marchf4/Noct/Dnah17/Pde4b/Pck2/Klf6/Csrnp1/Mast4/Lst1/Nav2/Per1/Gm13889/Kmo/Plat
WU_CELL_MIGRATION	WU_CELL_MIGRATION	WU_CELL_MIGRATION	168	0.722164	1.6761	8.40759e-05	0.0305357	0.0281791	993	tags=20%, list=4%, signal=19%	Gata3/Tubb6/Sox9/Crybg1/Tgfbi/Loxl2/Fosl1/Serpine1/Podxl/Fbln1/Tmem30b/Tm4sf1/Igfbp3/Epcam/Rgs20/Sfn/Mapk13/Lgals3/Eps8/Igf2bp2/Plin2/Mt2/St14/Rab31/Glul/Jup/Arl4c/Col18a1/Lama3/Cldn7/Vim/Mt1/Hmga2
BLANCO_MELO_COVID19_SARS_COV_2_INFECTION_A594_CELLS_UP	BLANCO_MELO_COVID19_SARS_COV_2_INFECTION_A594_CELLS_UP	BLANCO_MELO_COVID19_SARS_COV_2_INFECTION_A594_CELLS_UP	69	0.827687	1.79961	8.87127e-05	0.031124	0.028722	673	tags=19%, list=3%, signal=18%	Atf3/Bcat1/Crybg1/Cdcp1/Ptx3/Il6/Chac1/Ulbp1/Abca1/Kcnq3/Mthfd2/Dnah17/Ddit3
GOBP_HORMONE_TRANSPORT	GOBP_HORMONE_TRANSPORT	GOBP_HORMONE_TRANSPORT	274	0.676771	1.60907	8.89917e-05	0.031124	0.028722	1231	tags=11%, list=6%, signal=10%	Crh/Anxa1/Gal/Inhbb/Gata3/Sox11/Egfr/Acvr1c/Ildr2/Vgf/Ucn/Ffar1/Slc7a5/Il6/Rab11fip5/Irs2/Hnf4a/Slc2a1/Enho/Pomc/Doc2b/Pck2/Pask/Rest/Ptprn/Creb1/Nlgn2/Pfkfb2/Slc22a26/Cacna1a
GAJATE_RESPONSE_TO_TRABECTEDIN_UP	GAJATE_RESPONSE_TO_TRABECTEDIN_UP	GAJATE_RESPONSE_TO_TRABECTEDIN_UP	65	0.82287	1.77844	9.46755e-05	0.0325098	0.0300008	840	tags=25%, list=4%, signal=24%	Anxa1/Atf3/Tgfbi/Gadd45a/Il6/Tm4sf1/Clic4/Cdkn1a/H2-T23/Ddr2/Asns/Pros1/Pck2/Cars/Gars/Cldn7
GSE17721_0.5H_VS_24H_CPG_BMDC_DN	GSE17721_0.5H_VS_24H_CPG_BMDC_DN	GSE17721_0.5H_VS_24H_CPG_BMDC_DN	199	0.709966	1.66152	9.925e-05	0.0334721	0.0308888	725	tags=11%, list=3%, signal=11%	Cx3cr1/Slc28a2/Acp5/Slc28a2b/Procr/Slfn9/Serpine1/Slc15a3/Abcc3/Dnmt3l/Akr1b8/Rhoq/Abca1/Ell2/Uhrf1bp1/Fyb/Igf2bp2/H2-T23/Mthfd2/Asns/Fam53c/Pkp2
GOBP_REGULATION_OF_LYMPHOCYTE_ACTIVATION	GOBP_REGULATION_OF_LYMPHOCYTE_ACTIVATION	GOBP_REGULATION_OF_LYMPHOCYTE_ACTIVATION	387	0.648199	1.56218	0.000104065	0.0344802	0.0318191	1753	tags=15%, list=8%, signal=14%	Anxa1/Gal/Gata3/Trbc2/Fgl2/Sox11/Adam8/Clcf1/Tnfrsf14/Il6/Nod2/Pla2g2d/Tgfb1/Irs2/Prdm1/Cdkn1a/Bmp4/Lgals3/Casp3/Nfkbiz/Tnip2/Il4ra/Spn/Il27/Tnfsf14/H2-T23/Rif1/Slc15a4/Erbb2/Sh3kbp1/Grb2/Lst1/Lgals1/Tyro3/Cblb/Lck/Ripk2/Peli1/Ap3d1/Foxp3/Stat5b/Ccr2/Mad2l2/Dlg5/Akt1/Ighg3/Sart1/Fgl1/Pcid2/Rps3/Sh3rf1/Nsd2/Tgfbr2/Glmn/Ager/Rasal3/Malt1
MEISSNER_BRAIN_HCP_WITH_H3K27ME3	MEISSNER_BRAIN_HCP_WITH_H3K27ME3	MEISSNER_BRAIN_HCP_WITH_H3K27ME3	242	0.691113	1.63489	0.000112565	0.036342	0.0335372	1306	tags=10%, list=6%, signal=10%	Gal/Wt1/Cyp26a1/Fgf3/Gata3/Ecel1/Phox2a/Nags/Neurog1/Tmem30b/Cdcp1/Epcam/Gfra3/Dmbx1/Crb3/Barx1/Cldn7/Ntf5/Tdrd6/Hmga2/Crlf1/Scarf2/Fgf20/Slc30a2/Kdf1
P53_DN.V1_UP	P53_DN.V1_UP	P53_DN.V1_UP	167	0.721974	1.67549	0.000113533	0.036342	0.0335372	390	tags=9%, list=2%, signal=9%	Ankrd1/Anxa1/Inhbb/Sox9/Crybg1/Egfr/Tgfbi/Podxl/Ltbp1/Tmem30b/Camk1/Epcam/Bmp4/Rras2/Rnase4
GOMF_NEUROPEPTIDE_RECEPTOR_BINDING	GOMF_NEUROPEPTIDE_RECEPTOR_BINDING	GOMF_NEUROPEPTIDE_RECEPTOR_BINDING	30	0.890924	1.7864	0.000116336	0.0366188	0.0337926	602	tags=20%, list=3%, signal=19%	Crh/Gal/Cckbr/Nts/Ucn/Pomc
GOBP_REGULATION_OF_CELL_ACTIVATION	GOBP_REGULATION_OF_CELL_ACTIVATION	GOBP_REGULATION_OF_CELL_ACTIVATION	493	0.618557	1.49233	0.00011963	0.0370383	0.0341798	1753	tags=13%, list=8%, signal=12%	Anxa1/Gal/Gata3/Trbc2/Fgl2/Sox11/Sphk1/Adam8/Clcf1/Tnfrsf14/Il6/Nod2/Pla2g2d/Tgfb1/Irs2/Prdm1/Timd2/Cdkn1a/Bmp4/Lgals3/Casp3/Nfkbiz/Tnip2/Il4ra/Spn/Il27/Fes/Tnfsf14/H2-T23/Ttbk1/Rif1/Slc15a4/Erbb2/Sh3kbp1/Rora/Grb2/Lst1/Lgals1/Tyro3/Cblb/Lck/Ripk2/Peli1/Ap3d1/Foxp3/Lilra5/Stat5b/Ccr2/Mad2l2/Dlg5/Akt1/Ighg3/Sart1/Fgl1/Pcid2/Rps3/Sh3rf1/Nsd2/Tgfbr2/Glmn/Ager/Rasal3/Malt1
GOMF_EXTRACELLULAR_MATRIX_STRUCTURAL_CONSTITUENT	GOMF_EXTRACELLULAR_MATRIX_STRUCTURAL_CONSTITUENT	GOMF_EXTRACELLULAR_MATRIX_STRUCTURAL_CONSTITUENT	144	0.732109	1.68029	0.000125395	0.0381206	0.0351786	764	tags=12%, list=3%, signal=11%	Fgl2/Col6a5/Tgfbi/Lum/Lamb3/Col7a1/Col1a1/Ltbp1/Fbln1/Col5a3/Podn/Mfge8/Ecm1/Tecta/Pcolce/Col18a1/Lama3
GSE9650_NAIVE_VS_MEMORY_CD8_TCELL_DN	GSE9650_NAIVE_VS_MEMORY_CD8_TCELL_DN	GSE9650_NAIVE_VS_MEMORY_CD8_TCELL_DN	186	0.715115	1.67086	0.000127163	0.0381206	0.0351786	1543	tags=19%, list=7%, signal=18%	Fgf15/Anxa1/Gzmb/Gata3/Prss12/Fgl2/Crybg1/Xdh/Peg12/S100a11/Odc1/Ell2/Aars/Adam19/Map7d1/Prr13/Rora/Klf6/S100a10/Fam207a/Lgals1/Itgb1/Ctsd/Anxa2/Snx10/Ccr2/Gpc1/Vkorc1/Frmd5/Krtcap2/Slc35e4/Stmn1/Cyb5r3/Rnf19b/Tbl2
GSE7460_TCONV_VS_TREG_THYMUS_DN	GSE7460_TCONV_VS_TREG_THYMUS_DN	GSE7460_TCONV_VS_TREG_THYMUS_DN	186	0.713956	1.66816	0.000129585	0.0382397	0.0352885	1391	tags=18%, list=6%, signal=17%	Il2rb/Gzmb/Fgl2/Pxdc1/Tgif1/Ltb4r1/Fosl2/Cish/Prdm1/Lgals3/S100a11/Odc1/Uhrf1bp1/Gadd45g/Ikzf4/Slc14a1/Tnfsf14/H2-T23/Adam19/Prr13/S100a10/Hsp90aa1/Nfxl1/Itgb1/Mtmr3/Rnpep/Elk3/Snx10/Foxp3/Reep3/Fam214b/Crls1/Pter/Taf11
HALLMARK_OXIDATIVE_PHOSPHORYLATION	HALLMARK_OXIDATIVE_PHOSPHORYLATION	HALLMARK_OXIDATIVE_PHOSPHORYLATION	196	-0.491572	-1.65888	0.000135287	0.039308	0.0362743	5092	tags=51%, list=23%, signal=40%	Ndufa7/Immt/Tomm70a/Ndufs7/Isca1/Ndufb4/Suclg1/Ndufa4/Ndufs4/Mrps12/Mrpl15/Tcirg1/Cycs/Sdhd/Uqcrc1/Decr1/Idh3a/Bdh2/Pdha1/Uqcr11/Timm17a/Nqo2/Oat/Atp5j/Cox5b/Atp6v1d/Atp5h/Cox7a2l/Ndufa6/Atp6v1h/Mdh2/Ndufv1/Dld/Ndufab1/Ndufc1/Ndufs2/Ndufs8/Ndufa5/Atp5e/Etfb/Atp5o/Echs1/Pdhx/Alas1/Surf1/Ndufa1/Maob/Atp1b1/Cox17/Phyh/Uqcrfs1/Oxa1l/Ndufb3/Atp5b/Atp6v1f/Uqcrc2/Pmpca/Atp5a1/Atp5g3/Slc25a4/Cox7b/Acat1/…
MODULE_38	MODULE_38	MODULE_38	429	0.634859	1.52605	0.000138695	0.0396877	0.0366247	1335	tags=13%, list=6%, signal=13%	Anxa1/Gata3/Atf3/Egfr/Tgfbi/Procr/Bmp1/Rin1/Serpine1/Cited2/Fosl2/Col1a1/Ltbp1/Fbln1/Amot/Rab11fip5/Tm4sf1/Sdc1/Il1r1/Tgfb1/Igfbp3/Plekho2/Cdkn1a/S100a11/Ephb2/Agxt/Abca1/Gadd45g/Ecm1/Apod/Il4ra/Pcolce/Cchcr1/Cad/Pola2/Plin2/Slc2a1/Rab31/Dhrs1/Mvp/Adam19/Arl4c/Erbb2/Flna/Cldn7/Zyx/Slc4a2/C2/Pfkfb2/Per1/Prss8/Heg1/Plec/Anxa8/Lama5/Fam214b
GOCC_CORNIFIED_ENVELOPE	GOCC_CORNIFIED_ENVELOPE	GOCC_CORNIFIED_ENVELOPE	36	0.885194	1.81002	0.000141149	0.0397871	0.0367164	725	tags=17%, list=3%, signal=16%	Sprr1a/Anxa1/Lce1f/Tchh/Jup/Pkp2
GOLDRATH_EFF_VS_MEMORY_CD8_TCELL_UP	GOLDRATH_EFF_VS_MEMORY_CD8_TCELL_UP	GOLDRATH_EFF_VS_MEMORY_CD8_TCELL_UP	168	0.71346	1.6559	0.000146781	0.0407661	0.0376199	1798	tags=26%, list=8%, signal=24%	Anxa1/Gzmb/Batf3/Fgl2/Kif22/Adam8/Prc1/Nek2/Ccnb2/Cdc6/Uck2/Lgals3/Casp3/Tcf19/Mapk6/Tubb3/Chek1/Mt2/Dhrs1/Tuba1c/Ifi27l2a/S100a10/Lgals1/Kpna2/Mt1/Ifitm3/Anxa2/Smarcc1/Snx10/Tagln2/Ccr2/Cdca8/Ran/Kif20a/C3/Emp3/Stmn1/Lmnb1/Tuba1a/Ybx3/Rbl1/Mis18bp1/Tacc3/Cd244a
SMID_BREAST_CANCER_LUMINAL_B_DN	SMID_BREAST_CANCER_LUMINAL_B_DN	SMID_BREAST_CANCER_LUMINAL_B_DN	473	0.617859	1.48714	0.000151836	0.0412403	0.0380574	1796	tags=14%, list=8%, signal=14%	Anxa1/Gal/Gzmb/Trbc2/Crybg1/Sox11/Egfr/Mall/Lamb3/Itga7/Cfi/Tmem45a/Ltbp1/Fbln1/Ptx3/Il6/Tm4sf1/Chac1/Sfrp4/Apba2/Igfbp3/Akr1b8/Clic4/Sfn/Fscn1/Nsg1/Nfil3/Rras2/Mfge8/Apod/Tet3/Igf2bp2/Cd247/Mt2/Phgdh/Ackr1/Pros1/Steap1/Arl4c/Psat1/Klf6/Flna/Lepr/Plscr3/Fndc4/Rgcc/Mt1/Crlf1/Lck/Peli1/Gpr19/Anxa3/Ccr2/Anxa8/Ybx1/C3/Rcan1/Micall1/Slc6a15/Plin1/Ybx3/Mras/Nup93/Dst/Gabbr2/Dcn/S100a2/Fabp5
MCBRYAN_PUBERTAL_BREAST_3_4WK_UP	MCBRYAN_PUBERTAL_BREAST_3_4WK_UP	MCBRYAN_PUBERTAL_BREAST_3_4WK_UP	191	0.708407	1.65527	0.000157641	0.0412403	0.0380574	596	tags=14%, list=3%, signal=13%	Sprr1a/Has2/Inhbb/Gata3/Sox9/Tgif1/Tnfrsf12a/Bmp1/Mrc2/Phlda1/Gadd45a/Cdcp1/Abcc3/Sdc1/Epcam/Fscn1/Lgals3/Uhrf1bp1/Mfge8/Cd248/Basp1/Shroom3/St14/Adgrd1/Ptpn5/Slc25a24
CHARAFE_BREAST_CANCER_LUMINAL_VS_MESENCHYMAL_DN	CHARAFE_BREAST_CANCER_LUMINAL_VS_MESENCHYMAL_DN	CHARAFE_BREAST_CANCER_LUMINAL_VS_MESENCHYMAL_DN	423	0.628473	1.50983	0.000159811	0.0412403	0.0380574	1768	tags=16%, list=8%, signal=15%	Has2/Anxa1/Tubb6/Prss12/Bcat1/Timp1/Egfr/Serpinb1a/Tgfbi/Loxl2/Mrc2/Gadd45a/Fosl1/Serpine1/Fosl2/Glis3/Bach1/Ptx3/Il6/Cmtm3/Chst2/Ppp4r1/Tgfb1/Rgs20/Fscn1/Fst/Socs3/Cavin3/Bdnf/Mfge8/Igf2bp2/Basp1/Cdk6/Rab31/Kif3c/Pros1/Map7d1/Sh3kbp1/Coro1c/Vim/Rtn4/Map4k4/Sh3glb1/Glipr2/Hmga2/Vps54/Anxa2/Elk3/Zeb1/Heg1/Sgtb/Katnal1/Plat/Ipo5/Dhx33/Emp3/Tead1/Fmnl2/Actg1/Ppp1r18/Tgfbr2/Wrap53/Ifngr2/Traf3/Gxylt2…
DESCARTES_FETAL_LUNG_LYMPHOID_CELLS	DESCARTES_FETAL_LUNG_LYMPHOID_CELLS	DESCARTES_FETAL_LUNG_LYMPHOID_CELLS	98	0.773668	1.72014	0.000159846	0.0412403	0.0380574	1149	tags=9%, list=5%, signal=9%	Il2rb/Gzmb/Trbc2/Shisal2a/Slc14a1/Cd247/Scml4/Lck/Foxp3
DESCARTES_FETAL_KIDNEY_STROMAL_CELLS	DESCARTES_FETAL_KIDNEY_STROMAL_CELLS	DESCARTES_FETAL_KIDNEY_STROMAL_CELLS	111	0.771843	1.72994	0.000160249	0.0412403	0.0380574	420	tags=13%, list=2%, signal=12%	Slc6a4/Igfn1/Lum/Col1a1/Ptx3/Col5a3/Tnfaip6/Gap43/Podn/Prrx1/Rnase4/Angptl2/Apod/Fgf16
HALLMARK_ALLOGRAFT_REJECTION	HALLMARK_ALLOGRAFT_REJECTION	HALLMARK_ALLOGRAFT_REJECTION	179	0.711975	1.66293	0.00016159	0.0412403	0.0380574	1695	tags=15%, list=8%, signal=14%	Inhbb/Il2rb/Gzmb/Bcat1/Timp1/Egfr/Csf1/Il6/Tgfb1/Fyb/Il4ra/Cd247/Aars/H2-T23/Flna/B2m/Lck/Ripk2/C2/Ccr2/Akt1/Rpl9/Rps19/Rps3a1/Ifngr2/Glmn
GOBP_PROTEIN_KINASE_B_SIGNALING	GOBP_PROTEIN_KINASE_B_SIGNALING	GOBP_PROTEIN_KINASE_B_SIGNALING	220	0.691908	1.63257	0.000165166	0.0415909	0.038381	1216	tags=14%, list=5%, signal=13%	Fgf15/Cx3cr1/Fgf3/Gata3/Sox9/Egfr/Adam8/Xdh/Tgfa/Tgfb1/Phlda3/Irs2/Trib3/Fgf16/Pik3cb/Ddit3/Erbb2/Them4/Cib1/Grb2/Pik3r3/Rtn4/Hsp90aa1/Itgb1/Tyro3/Lck/Rictor/Lemd2/Fgf20/Maz
GSE3982_MEMORY_CD4_TCELL_VS_BCELL_UP	GSE3982_MEMORY_CD4_TCELL_VS_BCELL_UP	GSE3982_MEMORY_CD4_TCELL_VS_BCELL_UP	167	0.716308	1.66234	0.000171449	0.0426051	0.0393169	1265	tags=14%, list=6%, signal=13%	Anxa1/Il2rb/Gata3/Cckbr/Trbc2/Tnnc1/Phox2a/Mrc2/Phlda1/Cish/Casp6/Lpar6/Pcdhb16/Arhgap33/Rora/Lrrfip1/Cerk/Plscr3/Rgcc/Mt1/Lck/Cand2/Rps4x
GOBP_POSITIVE_REGULATION_OF_IMMUNE_EFFECTOR_PROCESS	GOBP_POSITIVE_REGULATION_OF_IMMUNE_EFFECTOR_PROCESS	GOBP_POSITIVE_REGULATION_OF_IMMUNE_EFFECTOR_PROCESS	196	0.701698	1.6433	0.00017375	0.0426162	0.0393272	1584	tags=14%, list=7%, signal=13%	Anxa1/Gata3/Clcf1/Pla2g5/Tnfrsf14/Slc7a5/Il6/Nod2/Il1r1/Tgfb1/Ulbp1/Nfkbiz/Il4ra/Fes/H2-T23/Rif1/B2m/Ripk2/Foxp3/Pvr/Stat5b/Ccr2/Mad2l2/Hk1/Trim6/C3/Rps19/Nsd2
GOBP_RESPONSE_TO_CORTICOSTEROID	GOBP_RESPONSE_TO_CORTICOSTEROID	GOBP_RESPONSE_TO_CORTICOSTEROID	136	0.736381	1.67644	0.000180183	0.0431711	0.0398392	1219	tags=14%, list=5%, signal=13%	Crh/Anxa1/Egfr/Fosl1/Star/Col1a1/Ucn/Il6/Sdc1/Cdkn1a/Casp3/Hsd3b3/Agxt/Cad/Pck2/Rest/Eif4e/Got1/Anxa3
GOBP_EPIDERMIS_DEVELOPMENT	GOBP_EPIDERMIS_DEVELOPMENT	GOBP_EPIDERMIS_DEVELOPMENT	318	0.656062	1.57175	0.000180584	0.0431711	0.0398392	1322	tags=10%, list=6%, signal=10%	Sprr1a/Anxa1/Gal/Lce1f/Krt76/Sox9/Egfr/Lamb3/Col7a1/Fosl2/Cyp27b1/Tchh/Sfrp4/Clic4/Krt80/Sfn/Fst/Bmp4/Casp3/St14/Jup/Dct/Pkp2/Lama3/Ntf5/Tomt/Prss8/Dsg4/Hdac2/Nme2/Ybx1/Kdf1/Lama5
HALLMARK_P53_PATHWAY	HALLMARK_P53_PATHWAY	HALLMARK_P53_PATHWAY	186	0.708505	1.65542	0.000185293	0.0434299	0.0400781	1574	tags=21%, list=7%, signal=20%	Inhbb/Atf3/Sphk1/Procr/Stom/Gadd45a/Ier5/Tchh/Tgfa/Tm4sf1/Sdc1/Tgfb1/Phlda3/Sfn/Cdkn1a/Trib3/St14/Jun/Aen/Ccng1/Mdm2/Dcxr/Ddit3/H1f2/Ifi30/Triap1/Tsc22d1/S100a10/Tax1bp3/Rps27l/Btg1/Ctsd/Csrnp2/H2aj/Slc3a2/Prkab1/Rpl18/Rnf19b/Nol8
REACTOME_RESPONSE_OF_EIF2AK4_GCN2_TO_AMINO_ACID_DEFICIENCY	REACTOME_RESPONSE_OF_EIF2AK4_GCN2_TO_AMINO_ACID_DEFICIENCY	REACTOME_RESPONSE_OF_EIF2AK4_GCN2_TO_AMINO_ACID_DEFICIENCY	98	0.771169	1.71458	0.000186266	0.0434299	0.0400781	3451	tags=72%, list=15%, signal=62%	Atf3/Trib3/Asns/Ddit3/Rpl35/Rps15a/Rpl7a/Rps27l/Rpl24/Fau/Rpl17/Rplp0/Rpl13/Rps26/Rpl36al/Rpl12/Rps4x/Rpl22l1/Rpl31/Rpl32/Rpl21/Rps13/Rpl18/Rps17/Rpl9/Rps16/Eif2s2/Rps19/Rplp2/Rps3/Rps2/Rps11/Rps3a1/Atf4/Rpl37a/Rps7/Cebpg/Rps18/Uba52/Rps8/Rpl5/Rpl35a/Rpl15/Rpl6/Rps23/Rpl27/Rpl11/Rpl38/Rpl30/Rpl19/Rps14/Rpsa/Rpl26/Rps15/Rps5/Rpl29/Rpl7/Rps29/Rpl8/Rpl10/Rps24/Rpl23a/Cebpb/Rpl10a/Rpl14/Rps27a/Rplp1/…
FLETCHER_PBMC_BCG_10W_INFANT_BCG_STIMULATED_VS_UNSTIMULATED_10W_DN	FLETCHER_PBMC_BCG_10W_INFANT_BCG_STIMULATED_VS_UNSTIMULATED_10W_DN	FLETCHER_PBMC_BCG_10W_INFANT_BCG_STIMULATED_VS_UNSTIMULATED_10W_DN	237	0.684647	1.62093	0.000197197	0.0453137	0.0418165	1453	tags=20%, list=7%, signal=19%	Anxa1/Fgl2/Sphk1/Tgfbi/Serpine1/Cldn23/Mettl7b/Srxn1/Pfkfb4/Abcc3/Il17ra/Cxcl16/Plekho2/Camk1/Rnf122/Lgals3/S100a11/Cd63/Abca1/Rhoc/Igf2bp2/Plin2/G6pdx/Glul/5031439G07Rik/Tpm4/Tspo/Tmbim1/Ifi30/Piezo1/S100a10/Coro1c/Vim/Lgals1/Rgcc/Glipr2/Gla/Lmna/Ctsd/Zyx/Anxa2/Asphd1/Ftl1/Zmynd15/Pdlim7/C3/Gsn/Slc35e4
BLUM_RESPONSE_TO_SALIRASIB_UP	BLUM_RESPONSE_TO_SALIRASIB_UP	BLUM_RESPONSE_TO_SALIRASIB_UP	231	0.676149	1.60167	0.000199144	0.0453137	0.0418165	1622	tags=23%, list=7%, signal=22%	Atf3/Cth/Bcat1/Timp1/Sphk1/Gadd45a/Fosl1/Bach1/Ptx3/Il6/Eif4ebp1/Ulbp1/Fst/Cdkn1a/Gtpbp2/Trib3/Ell2/Mapk6/Aars/Ifrd1/Phgdh/Mthfd2/Asns/Sgpl1/Robo3/Psat1/Cars/Gars/Vim/Arhgef2/Riok3/Mars1/Adprm/Btg1/Sez6l2/Ctsd/Zyx/Sec63/Cblb/Csrnp2/Acvr1/Got1/Clasrp/Rpl12/Nars/Shmt2/Aven/Serp1/Eif2s2/Stk19/Golga4/Atf4/Cebpg
FISCHER_DIRECT_P53_TARGETS_META_ANALYSIS	FISCHER_DIRECT_P53_TARGETS_META_ANALYSIS	FISCHER_DIRECT_P53_TARGETS_META_ANALYSIS	288	0.662012	1.5753	0.000206429	0.046228	0.0426602	2166	tags=20%, list=10%, signal=18%	Lce1f/Atf3/Tubb6/Pmaip1/Csf1/Itpkc/Rin1/Col7a1/Gadd45a/Serpine1/Ier5/Phlda3/Prdm1/Sfn/Cdkn1a/Dnai3/Mfge8/Apod/Trib1/Arhgap42/Aen/Ccng1/Mdm2/Wdr81/Cdc42se1/Triap1/Mbd5/Mfap3l/Mast4/Rps27l/Eid2b/Btg1/Lmna/Fchsd2/Gpc1/Slc9a1/Susd6/Prkab1/Rps19/Ppp4r3a/Micall1/Rnf19b/Sertad1/Bbc3/Rcbtb1/Arap1/S100a2/Zc3hav1/Rap2b/Igfbp7/Orai3/Fam210b/Pard6b/Ptp4a1/Traf4/Blcap/Slc25a45
GOBP_PANCREAS_DEVELOPMENT	GOBP_PANCREAS_DEVELOPMENT	GOBP_PANCREAS_DEVELOPMENT	63	0.822962	1.77042	0.000211805	0.046228	0.0426602	503	tags=16%, list=2%, signal=16%	Anxa1/Sox9/Ildr2/Cela1/Il6/Bmp4/Nkx2-2/Hnf4a/Il6ra/Cdk6
GOBP_RESPONSE_TO_MINERALOCORTICOID	GOBP_RESPONSE_TO_MINERALOCORTICOID	GOBP_RESPONSE_TO_MINERALOCORTICOID	29	0.893591	1.79091	0.000212461	0.046228	0.0426602	374	tags=17%, list=2%, signal=17%	Crh/Fosl1/Star/Cdkn1a/Hsd3b3
HU_FETAL_RETINA_FIBROBLAST	HU_FETAL_RETINA_FIBROBLAST	HU_FETAL_RETINA_FIBROBLAST	364	0.648202	1.556	0.000214874	0.046228	0.0426602	1193	tags=14%, list=5%, signal=13%	Has2/Cyp26a1/Tubb6/Timp1/Egfr/Tgfbi/Lum/Stom/Loxl2/Bmp1/Mrc2/Cfi/Col1a1/Flrt3/Fbln1/Sdc1/Cmtm3/Fam111a/Clic4/Fst/Socs3/Lpar6/S100a11/Prrx1/Nfkbiz/Rhoc/Apod/Cd248/Eps8/Pcolce/Mt2/Cebpd/Jun/H2-T23/Ddr2/Clic1/Tpm4/Sec24d/Flna/S100a10/B2m/Lgals1/Itgb1/Hmga2/Ifitm3/Anxa2/Elk3/Lamc3/H2aj/Ccnl1
ZHANG_RESPONSE_TO_IKK_INHIBITOR_AND_TNF_UP	ZHANG_RESPONSE_TO_IKK_INHIBITOR_AND_TNF_UP	ZHANG_RESPONSE_TO_IKK_INHIBITOR_AND_TNF_UP	191	0.702428	1.6413	0.000215401	0.046228	0.0426602	1496	tags=16%, list=7%, signal=15%	Sprr1a/Trim15/Atf3/Serpinb1a/Lamb3/Ptx3/Tm4sf1/Cxcl16/Tnfaip6/Plaur/Amotl2/Socs3/Cdkn1a/Lpar6/Nfkbiz/Tnip2/Arhgap42/Cdc42ep4/Klf6/B4galt5/Taf4b/Mast4/Btg1/Ripk2/Peli1/Csrnp2/Ehd1/Tubb2a/Dusp16/Rcan1/Rnf19b
GSE43955_TH0_VS_TGFB_IL6_TH17_ACT_CD4_TCELL_1H_UP	GSE43955_TH0_VS_TGFB_IL6_TH17_ACT_CD4_TCELL_1H_UP	GSE43955_TH0_VS_TGFB_IL6_TH17_ACT_CD4_TCELL_1H_UP	181	0.7011	1.63807	0.000219437	0.046565	0.0429712	2033	tags=24%, list=9%, signal=22%	Fgl2/Sphk1/Procr/Gadd45a/Ltbp1/Bach1/Il6/Il17ra/Phlda3/Socs3/Nfil3/Gadd45g/Il4ra/Tbx6/Mt2/Ptpn1/Cebpd/Phgdh/H2-T23/Mcoln2/Noct/H1f2/Tbp/Sh3glb1/Rgcc/Mt1/Rnf149/Ntmt1/Fbxo21/Hdac2/Susd6/Memo1/Dusp16/Rcan1/Slc35e4/Stk19/Eif6/Mis18bp1/Hps4/Ccdc186/Rbpj/Ubc/Ppp1r15a/Jak2
HALLMARK_EPITHELIAL_MESENCHYMAL_TRANSITION	HALLMARK_EPITHELIAL_MESENCHYMAL_TRANSITION	HALLMARK_EPITHELIAL_MESENCHYMAL_TRANSITION	191	0.701137	1.63828	0.000227435	0.0469113	0.0432908	999	tags=17%, list=4%, signal=17%	Timp1/Tgfbi/Tnfrsf12a/Lum/Loxl2/Bmp1/Col7a1/Gadd45a/Serpine1/Col1a1/Fbln1/Ptx3/Il6/Col5a3/Sdc1/Sfrp4/Tgfb1/Igfbp3/Plaur/Prrx1/Bdnf/Lrrc15/Ecm1/Basp1/Pcolce/Jun/Tpm4/Lama3/Flna/Vim/Lgals1/Itgb1/Crlf1
KAECH_NAIVE_VS_MEMORY_CD8_TCELL_DN	KAECH_NAIVE_VS_MEMORY_CD8_TCELL_DN	KAECH_NAIVE_VS_MEMORY_CD8_TCELL_DN	183	0.701302	1.63976	0.000228403	0.0469113	0.0432908	1543	tags=16%, list=7%, signal=15%	Fgf15/Anxa1/Gzmb/Gata3/Prss12/Fgl2/Xdh/Cish/S100a11/Odc1/Ell2/Adam19/Map7d1/Prr13/Rora/Klf6/S100a10/Lgals1/Itgb1/Ctsd/Anxa2/Snx10/Ccr2/Vkorc1/Frmd5/Krtcap2/Stmn1/Cyb5r3/Rnf19b/Tbl2
AIZARANI_LIVER_C18_NK_NKT_CELLS_5	AIZARANI_LIVER_C18_NK_NKT_CELLS_5	AIZARANI_LIVER_C18_NK_NKT_CELLS_5	108	0.763149	1.70903	0.00022852	0.0469113	0.0432908	899	tags=11%, list=4%, signal=11%	Anxa1/Fgl2/Pmaip1/Tgfbi/Ier5/Plaur/Hspb1/S100a11/Rab31/Vim/Hsp90aa1/Lst1
GSE9650_EFFECTOR_VS_MEMORY_CD8_TCELL_UP	GSE9650_EFFECTOR_VS_MEMORY_CD8_TCELL_UP	GSE9650_EFFECTOR_VS_MEMORY_CD8_TCELL_UP	180	0.705022	1.64621	0.000231808	0.0470744	0.0434413	1342	tags=16%, list=6%, signal=15%	Cx3cr1/Anxa1/Gzmb/Kif22/Adam8/Xdh/Prc1/Ccnb2/Lgals3/S100a11/Mt2/Dhrs1/Spsb2/G6pdx/Tspo/Rora/S100a10/Dap/Lgals1/Kpna2/Xpnpep1/Ctsd/Anxa2/Snx10/Ccr2/Arl6ip4/Cdca8/Memo1
REACTOME_ASSEMBLY_OF_COLLAGEN_FIBRILS_AND_OTHER_MULTIMERIC_STRUCTURES	REACTOME_ASSEMBLY_OF_COLLAGEN_FIBRILS_AND_OTHER_MULTIMERIC_STRUCTURES	REACTOME_ASSEMBLY_OF_COLLAGEN_FIBRILS_AND_OTHER_MULTIMERIC_STRUCTURES	51	0.840317	1.75596	0.000238976	0.0480138	0.0443082	764	tags=20%, list=3%, signal=19%	Col6a5/Loxl2/Bmp1/Lamb3/Col7a1/Col1a1/Col5a3/Pcolce/Col18a1/Lama3
DESCARTES_FETAL_PANCREAS_LYMPHOID_CELLS	DESCARTES_FETAL_PANCREAS_LYMPHOID_CELLS	DESCARTES_FETAL_PANCREAS_LYMPHOID_CELLS	97	0.772025	1.71501	0.000241749	0.0480597	0.0443505	1149	tags=9%, list=5%, signal=9%	Il2rb/Gata3/Trbc2/Shisal2a/Cd247/Pask/Scml4/Lck/Foxp3

### Sheet: GSEA_results_4W_all
	ID	Description	setSize	enrichmentScore	NES	pvalue	p.adjust	qvalues	rank	leading_edge	core_enrichment
MODULE_385	MODULE_385	MODULE_385	27	-0.999988	-2.4254	5.84304e-07	0.0110387	0.0110387	2	tags=7%, list=0%, signal=7%	Lpl/Ccl9
WORSCHECH_TUMOR_REJECTION_UP	WORSCHECH_TUMOR_REJECTION_UP	WORSCHECH_TUMOR_REJECTION_UP	51	-0.999986	-2.53606	2.2065e-06	0.0208426	0.0208426	2	tags=4%, list=0%, signal=4%	Ifi27/Ccl9
