## Supplemental Table 12. GSEA enrichment scores for general injury for "Deep RNA-seq of male and female murine sensory neuron subtypes after nerve injury"

Population	Size	Score	padj
C-LTMR	727	-1.583136114	0.00109007
NP	1400	-1.47962897	0.00109007
PROP	594	1.158440915	0.424986877
A-field-LTMR	224	1.144694129	0.424986877
Ad-LTMR	248	1.127490764	0.424986877
PEP	666	1.001166731	0.585730203
AB-LTMR	250	-0.959736419	0.597928468
A-RA-LTMR	24	0.746564649	0.688365834
