## Supplemental Table 14. DEG subtype injury, opposing direction for "Deep RNA-seq of male and female murine sensory neuron subtypes after nerve injury"

### Sheet: DRGsubtype_Injury_DEGoverlap_su
	Nociceptors	PEP	NP	C-LTMRs	A-LTMRs	symbol	description
ENSMUSG00000020143	1	1	0	0	-1	Dock2	dedicator of cyto-kinesis 2 [Source:MGI Symbol;Acc:MGI:2149010]
ENSMUSG00000028948	1	1	0	0	-1	Nol9	nucleolar protein 9 [Source:MGI Symbol;Acc:MGI:1921285]
ENSMUSG00000071652	1	1	0	0	-1	Ints5	integrator complex subunit 5 [Source:MGI Symbol;Acc:MGI:1923578]
ENSMUSG00000084769	1	1	0	0	-1	Gm12061	predicted gene 12061 [Source:MGI Symbol;Acc:MGI:3651662]
ENSMUSG00000090963	1	1	0	0	-1	Gm17655	predicted gene, 17655 [Source:MGI Symbol;Acc:MGI:4937289]
ENSMUSG00000035112	1	-1	0	0	1	Wnk4	WNK lysine deficient protein kinase 4 [Source:MGI Symbol;Acc:MGI:1917097]
ENSMUSG00000028226	1	-1	1	0	0	Mmp16	matrix metallopeptidase 16 [Source:MGI Symbol;Acc:MGI:1276107]
ENSMUSG00000002346	1	-1	0	0	0	Slc25a42	solute carrier family 25, member 42 [Source:MGI Symbol;Acc:MGI:1920345]
ENSMUSG00000004500	1	0	0	0	-1	Zfp324	zinc finger protein 324 [Source:MGI Symbol;Acc:MGI:2444641]
ENSMUSG00000005667	1	-1	0	0	0	Mthfd2	methylenetetrahydrofolate dehydrogenase (NAD+ dependent), methenyltetrahydrofolate cyclohydrolase [Source:MGI Symbol;Acc:MGI:1338850]
ENSMUSG00000005907	1	-1	0	0	0	Pex1	peroxisomal biogenesis factor 1 [Source:MGI Symbol;Acc:MGI:1918632]
ENSMUSG00000015776	1	-1	0	0	0	Med22	mediator complex subunit 22 [Source:MGI Symbol;Acc:MGI:98446]
ENSMUSG00000016028	1	-1	0	0	0	Celsr1	cadherin, EGF LAG seven-pass G-type receptor 1 [Source:MGI Symbol;Acc:MGI:1100883]
ENSMUSG00000017718	1	-1	0	0	0	Afmid	arylformamidase [Source:MGI Symbol;Acc:MGI:2448704]
ENSMUSG00000019256	1	-1	0	0	0	Ahr	aryl-hydrocarbon receptor [Source:MGI Symbol;Acc:MGI:105043]
ENSMUSG00000019590	1	-1	0	0	0	Cyb561	cytochrome b-561 [Source:MGI Symbol;Acc:MGI:103253]
ENSMUSG00000020021	1	-1	0	0	0	Fgd6	FYVE, RhoGEF and PH domain containing 6 [Source:MGI Symbol;Acc:MGI:1261419]
ENSMUSG00000020354	1	-1	0	0	0	Sgcd	sarcoglycan, delta (dystrophin-associated glycoprotein) [Source:MGI Symbol;Acc:MGI:1346525]
ENSMUSG00000020459	1	-1	0	0	0	Mtif2	mitochondrial translational initiation factor 2 [Source:MGI Symbol;Acc:MGI:1924034]
ENSMUSG00000020988	1	-1	0	0	0	L2hgdh	L-2-hydroxyglutarate dehydrogenase [Source:MGI Symbol;Acc:MGI:2384968]
ENSMUSG00000021003	1	-1	0	0	0	Galc	galactosylceramidase [Source:MGI Symbol;Acc:MGI:95636]
ENSMUSG00000021010	1	-1	0	0	0	Npas3	neuronal PAS domain protein 3 [Source:MGI Symbol;Acc:MGI:1351610]
ENSMUSG00000021468	1	-1	0	0	0	Sptlc1	serine palmitoyltransferase, long chain base subunit 1 [Source:MGI Symbol;Acc:MGI:1099431]
ENSMUSG00000022299	1	-1	0	0	0	Slc25a32	solute carrier family 25, member 32 [Source:MGI Symbol;Acc:MGI:1917156]
ENSMUSG00000022386	1	-1	0	0	0	Trmu	tRNA 5-methylaminomethyl-2-thiouridylate methyltransferase [Source:MGI Symbol;Acc:MGI:1919276]
ENSMUSG00000022827	1	-1	0	0	0	Rabl3	RAB, member RAS oncogene family-like 3 [Source:MGI Symbol;Acc:MGI:1914907]
ENSMUSG00000022935	1	0	0	0	-1	Grik1	glutamate receptor, ionotropic, kainate 1 [Source:MGI Symbol;Acc:MGI:95814]
ENSMUSG00000024164	1	0	0	0	0	C3	complement component 3 [Source:MGI Symbol;Acc:MGI:88227]
ENSMUSG00000026790	1	-1	0	0	0	Odf2	outer dense fiber of sperm tails 2 [Source:MGI Symbol;Acc:MGI:1098824]
ENSMUSG00000027575	1	-1	0	0	0	Arfgap1	ADP-ribosylation factor GTPase activating protein 1 [Source:MGI Symbol;Acc:MGI:2183559]
ENSMUSG00000027983	1	0	0	0	-1	Cyp2u1	cytochrome P450, family 2, subfamily u, polypeptide 1 [Source:MGI Symbol;Acc:MGI:1918769]
ENSMUSG00000028354	1	-1	0	0	0	Fmn2	formin 2 [Source:MGI Symbol;Acc:MGI:1859252]
ENSMUSG00000028443	1	-1	0	0	0	Nudt2	nudix (nucleoside diphosphate linked moiety X)-type motif 2 [Source:MGI Symbol;Acc:MGI:1913651]
ENSMUSG00000028587	1	-1	0	0	0	Orc1	origin recognition complex, subunit 1 [Source:MGI Symbol;Acc:MGI:1328337]
ENSMUSG00000028696	1	-1	0	0	0	Ipp	IAP promoted placental gene [Source:MGI Symbol;Acc:MGI:96581]
ENSMUSG00000028737	1	-1	0	0	0	Aldh4a1	aldehyde dehydrogenase 4 family, member A1 [Source:MGI Symbol;Acc:MGI:2443883]
ENSMUSG00000029600	1	-1	0	0	0	Rita1	RBPJ interacting and tubulin associated 1 [Source:MGI Symbol;Acc:MGI:1922021]
ENSMUSG00000030281	1	-1	0	0	0	Il17rc	interleukin 17 receptor C [Source:MGI Symbol;Acc:MGI:2159336]
ENSMUSG00000030811	1	-1	0	0	0	Fbxl19	F-box and leucine-rich repeat protein 19 [Source:MGI Symbol;Acc:MGI:3039600]
ENSMUSG00000031904	1	-1	0	0	0	Slc7a6	solute carrier family 7 (cationic amino acid transporter, y+ system), member 6 [Source:MGI Symbol;Acc:MGI:2142598]
ENSMUSG00000032221	1	-1	0	0	0	Mns1	meiosis-specific nuclear structural protein 1 [Source:MGI Symbol;Acc:MGI:107933]
ENSMUSG00000032750	1	-1	0	0	0	Gab3	growth factor receptor bound protein 2-associated protein 3 [Source:MGI Symbol;Acc:MGI:2387324]
ENSMUSG00000033285	1	-1	0	0	0	Wdr3	WD repeat domain 3 [Source:MGI Symbol;Acc:MGI:2443143]
ENSMUSG00000034574	1	-1	0	0	0	Daam1	dishevelled associated activator of morphogenesis 1 [Source:MGI Symbol;Acc:MGI:1914596]
ENSMUSG00000036411	1	-1	0	0	0	9530077C05Rik	RIKEN cDNA 9530077C05 gene [Source:MGI Symbol;Acc:MGI:1915533]
ENSMUSG00000036983	1	-1	0	0	0	Tfb1m	transcription factor B1, mitochondrial [Source:MGI Symbol;Acc:MGI:2146851]
ENSMUSG00000037750	1	-1	0	0	0	Fam222b	family with sequence similarity 222, member B [Source:MGI Symbol;Acc:MGI:2384939]
ENSMUSG00000037993	1	-1	0	0	0	Dhx38	DEAH (Asp-Glu-Ala-His) box polypeptide 38 [Source:MGI Symbol;Acc:MGI:1927617]
ENSMUSG00000037999	1	-1	0	0	0	Arap2	ArfGAP with RhoGAP domain, ankyrin repeat and PH domain 2 [Source:MGI Symbol;Acc:MGI:2684416]
ENSMUSG00000038459	1	-1	0	0	0	Abhd17c	abhydrolase domain containing 17C [Source:MGI Symbol;Acc:MGI:1917428]
ENSMUSG00000038903	1	-1	0	0	0	Ccdc68	coiled-coil domain containing 68 [Source:MGI Symbol;Acc:MGI:3612676]
ENSMUSG00000039501	1	-1	0	0	0	Znfx1	zinc finger, NFX1-type containing 1 [Source:MGI Symbol;Acc:MGI:2138982]
ENSMUSG00000039914	1	-1	0	0	0	Coq10a	coenzyme Q10A [Source:MGI Symbol;Acc:MGI:2684847]
ENSMUSG00000039960	1	-1	0	0	0	Rhou	ras homolog family member U [Source:MGI Symbol;Acc:MGI:1916831]
ENSMUSG00000040658	1	0	0	0	-1	Dnph1	2'-deoxynucleoside 5'-phosphate N-hydrolase 1 [Source:MGI Symbol;Acc:MGI:3039376]
ENSMUSG00000040722	1	-1	0	0	0	Scamp5	secretory carrier membrane protein 5 [Source:MGI Symbol;Acc:MGI:1928948]
ENSMUSG00000041180	1	-1	0	0	0	Hectd2	HECT domain E3 ubiquitin protein ligase 2 [Source:MGI Symbol;Acc:MGI:2442663]
ENSMUSG00000041258	1	-1	0	0	0	Zfp236	zinc finger protein 236 [Source:MGI Symbol;Acc:MGI:1926950]
ENSMUSG00000043051	1	0	0	0	-1	Disc1	disrupted in schizophrenia 1 [Source:MGI Symbol;Acc:MGI:2447658]
ENSMUSG00000043257	1	-1	0	0	0	Pigv	phosphatidylinositol glycan anchor biosynthesis, class V [Source:MGI Symbol;Acc:MGI:2442480]
ENSMUSG00000043885	1	-1	0	0	0	Slc36a4	solute carrier family 36 (proton/amino acid symporter), member 4 [Source:MGI Symbol;Acc:MGI:2442595]
ENSMUSG00000044092	1	-1	0	0	0	C130050O18Rik	RIKEN cDNA C130050O18 gene [Source:MGI Symbol;Acc:MGI:2442694]
ENSMUSG00000045100	1	-1	0	0	0	Slc25a26	solute carrier family 25 (mitochondrial carrier, phosphate carrier), member 26 [Source:MGI Symbol;Acc:MGI:1914832]
ENSMUSG00000046186	1	-1	0	0	0	Cd109	CD109 antigen [Source:MGI Symbol;Acc:MGI:2445221]
ENSMUSG00000046312	1	0	0	0	-1	Myorg	myogenesis regulating glycosidase (putative) [Source:MGI Symbol;Acc:MGI:2140300]
ENSMUSG00000046658	1	-1	0	0	0	Zfp316	zinc finger protein 316 [Source:MGI Symbol;Acc:MGI:1860402]
ENSMUSG00000048924	1	-1	0	0	0	Ccdc125	coiled-coil domain containing 125 [Source:MGI Symbol;Acc:MGI:1923291]
ENSMUSG00000051065	1	-1	0	0	0	Mb21d2	Mab-21 domain containing 2 [Source:MGI Symbol;Acc:MGI:1917028]
ENSMUSG00000051652	1	-1	0	0	0	Lrrc3	leucine rich repeat containing 3 [Source:MGI Symbol;Acc:MGI:2447899]
ENSMUSG00000053070	1	0	0	0	-1	Cfap300	cilia and flagella associated protein 300 [Source:MGI Symbol;Acc:MGI:3045346]
ENSMUSG00000053334	1	-1	0	0	0	Ficd	FIC domain containing [Source:MGI Symbol;Acc:MGI:1098550]
ENSMUSG00000054434	1	-1	0	0	0	Tmem120b	transmembrane protein 120B [Source:MGI Symbol;Acc:MGI:3603158]
ENSMUSG00000057234	1	-1	0	0	0	Mettl15	methyltransferase like 15 [Source:MGI Symbol;Acc:MGI:1924144]
ENSMUSG00000058454	1	-1	0	0	0	Dhcr7	7-dehydrocholesterol reductase [Source:MGI Symbol;Acc:MGI:1298378]
ENSMUSG00000058755	1	-1	0	0	0	Osm	oncostatin M [Source:MGI Symbol;Acc:MGI:104749]
ENSMUSG00000059316	1	-1	0	0	0	Slc27a4	solute carrier family 27 (fatty acid transporter), member 4 [Source:MGI Symbol;Acc:MGI:1347347]
ENSMUSG00000061808	1	0	0	0	-1	Ttr	transthyretin [Source:MGI Symbol;Acc:MGI:98865]
ENSMUSG00000063146	1	-1	0	0	0	Clip2	CAP-GLY domain containing linker protein 2 [Source:MGI Symbol;Acc:MGI:1313136]
ENSMUSG00000064202	1	0	0	0	-1	Spata6l	spermatogenesis associated 6 like [Source:MGI Symbol;Acc:MGI:1918036]
ENSMUSG00000069919	1	0	0	0	0	Hba-a1	hemoglobin alpha, adult chain 1 [Source:MGI Symbol;Acc:MGI:96015]
ENSMUSG00000074579	1	-1	0	0	0	Lekr1	leucine, glutamate and lysine rich 1 [Source:MGI Symbol;Acc:MGI:3645902]
ENSMUSG00000078870	1	-1	0	0	0	Gm14410	predicted gene 14410 [Source:MGI Symbol;Acc:MGI:3709158]
ENSMUSG00000078963	1	-1	0	0	0	Hsbp1l1	heat shock factor binding protein 1-like 1 [Source:MGI Symbol;Acc:MGI:1913505]
ENSMUSG00000079048	1	-1	0	0	0	4933413L06Rik	RIKEN cDNA 4933413L06 gene [Source:MGI Symbol;Acc:MGI:1918350]
ENSMUSG00000083674	1	-1	0	0	0	Zfp133-ps	zinc finger protein 133, pseudogene [Source:MGI Symbol;Acc:MGI:2176612]
ENSMUSG00000084968	1	-1	0	0	0	Gm12743	predicted gene 12743 [Source:MGI Symbol;Acc:MGI:3651449]
ENSMUSG00000085614	1	-1	0	0	0	1700123M08Rik	RIKEN cDNA 1700123M08 gene [Source:MGI Symbol;Acc:MGI:1923915]
ENSMUSG00000085761	1	-1	0	0	0	4930455G09Rik	RIKEN cDNA 4930455G09 gene [Source:MGI Symbol;Acc:MGI:1926167]
ENSMUSG00000086312	1	0	0	0	-1	Gm15336	predicted gene 15336 [Source:MGI Symbol;Acc:MGI:3705096]
ENSMUSG00000086949	1	-1	0	0	0	Gm13066	predicted gene 13066 [Source:MGI Symbol;Acc:MGI:3701131]
ENSMUSG00000091007	1	-1	0	0	0	D630036H23Rik	RIKEN cDNA D630036H23 gene [Source:MGI Symbol;Acc:MGI:3704386]
ENSMUSG00000091083	1	-1	0	0	0	Gm4535	predicted gene 4535 [Source:MGI Symbol;Acc:MGI:3782719]
ENSMUSG00000097876	1	-1	0	0	0	Gm16892	predicted gene, 16892 [Source:MGI Symbol;Acc:MGI:4439816]
ENSMUSG00000102687	1	-1	0	0	0	Gm37219	predicted gene, 37219 [Source:MGI Symbol;Acc:MGI:5610447]
ENSMUSG00000102759	1	0	0	0	0	Gm10463	predicted gene 10463 [Source:MGI Symbol;Acc:MGI:3642170]
ENSMUSG00000103285	1	-1	0	0	0	Gm37274	predicted gene, 37274 [Source:MGI Symbol;Acc:MGI:5610502]
ENSMUSG00000104168	1	-1	0	0	0	Gm38250	predicted gene, 38250 [Source:MGI Symbol;Acc:MGI:5611478]
ENSMUSG00000104476	1	-1	0	0	0	Gm38211	predicted gene, 38211 [Source:MGI Symbol;Acc:MGI:5611439]
ENSMUSG00000107068	1	-1	0	0	0	Gm42742	predicted gene 42742 [Source:MGI Symbol;Acc:MGI:5662879]
ENSMUSG00000110344	1	-1	0	0	-1	Smim36	small integral membrane protein 36 [Source:MGI Symbol;Acc:MGI:5804831]
ENSMUSG00000112096	1	-1	0	0	0	A430103D13Rik	RIKEN cDNA A430103D13 gene [Source:MGI Symbol;Acc:MGI:1925025]
ENSMUSG00000112805	1	0	0	0	-1	Gm34574	predicted gene, 34574 [Source:MGI Symbol;Acc:MGI:5593733]
ENSMUSG00000115222	1	-1	0	0	0	Gm49747	predicted gene, 49747 [Source:MGI Symbol;Acc:MGI:6215240]
ENSMUSG00000116138	1	-1	0	0	0	C030006K11Rik	RIKEN cDNA C030006K11 gene [Source:MGI Symbol;Acc:MGI:1925941]
ENSMUSG00000118049	1	-1	0	0	0	Gm50103	predicted gene, 50103 [Source:MGI Symbol;Acc:MGI:6302834]
ENSMUSG00000042535	-1	1	0	0	1	Gtpbp1	GTP binding protein 1 [Source:MGI Symbol;Acc:MGI:109443]
ENSMUSG00000117628	-1	1	0	0	1	Gm50012	predicted gene, 50012 [Source:MGI Symbol;Acc:MGI:6275301]
ENSMUSG00000000214	0	1	-1	0	0	Th	tyrosine hydroxylase [Source:MGI Symbol;Acc:MGI:98735]
ENSMUSG00000000627	-1	1	0	0	0	Sema4f	sema domain, immunoglobulin domain (Ig), TM domain, and short cytoplasmic domain [Source:MGI Symbol;Acc:MGI:1340055]
ENSMUSG00000000942	0	1	0	0	-1	Hoxa4	homeobox A4 [Source:MGI Symbol;Acc:MGI:96176]
ENSMUSG00000001120	-1	1	0	0	0	Pcbp3	poly(rC) binding protein 3 [Source:MGI Symbol;Acc:MGI:1890470]
ENSMUSG00000001507	-1	1	0	0	0	Itga3	integrin alpha 3 [Source:MGI Symbol;Acc:MGI:96602]
ENSMUSG00000002017	-1	1	0	0	0	Fam98a	family with sequence similarity 98, member A [Source:MGI Symbol;Acc:MGI:1919972]
ENSMUSG00000002032	-1	1	0	0	0	Tmem25	transmembrane protein 25 [Source:MGI Symbol;Acc:MGI:1918937]
ENSMUSG00000002104	-1	1	0	0	0	Rapsn	receptor-associated protein of the synapse [Source:MGI Symbol;Acc:MGI:99422]
ENSMUSG00000002803	-1	1	0	0	0	Btbd6	BTB (POZ) domain containing 6 [Source:MGI Symbol;Acc:MGI:3026623]
ENSMUSG00000003352	-1	1	0	0	0	Cacnb3	calcium channel, voltage-dependent, beta 3 subunit [Source:MGI Symbol;Acc:MGI:103307]
ENSMUSG00000003527	-1	1	0	0	0	Ess2	ess-2 splicing factor [Source:MGI Symbol;Acc:MGI:107854]
ENSMUSG00000003863	-1	1	0	0	0	Ppfia3	protein tyrosine phosphatase, receptor type, f polypeptide (PTPRF), interacting protein (liprin), alpha 3 [Source:MGI Symbol;Acc:MGI:1924037]
ENSMUSG00000004317	-1	1	0	0	0	Clcn5	chloride channel, voltage-sensitive 5 [Source:MGI Symbol;Acc:MGI:99486]
ENSMUSG00000004565	-1	1	0	0	0	Pnpla6	patatin-like phospholipase domain containing 6 [Source:MGI Symbol;Acc:MGI:1354723]
ENSMUSG00000005774	-1	1	0	0	0	Rfx5	regulatory factor X, 5 (influences HLA class II expression) [Source:MGI Symbol;Acc:MGI:1858421]
ENSMUSG00000006651	-1	1	0	0	0	Aplp1	amyloid beta (A4) precursor-like protein 1 [Source:MGI Symbol;Acc:MGI:88046]
ENSMUSG00000006715	-1	1	0	0	0	Gmnn	geminin [Source:MGI Symbol;Acc:MGI:1927344]
ENSMUSG00000006731	-1	1	0	0	0	B4galnt1	beta-1,4-N-acetyl-galactosaminyl transferase 1 [Source:MGI Symbol;Acc:MGI:1342057]
ENSMUSG00000006732	-1	1	0	0	0	Mettl1	methyltransferase like 1 [Source:MGI Symbol;Acc:MGI:1339986]
ENSMUSG00000007805	-1	1	0	0	0	Twist2	twist basic helix-loop-helix transcription factor 2 [Source:MGI Symbol;Acc:MGI:104685]
ENSMUSG00000010021	-1	1	0	0	0	Kif19a	kinesin family member 19A [Source:MGI Symbol;Acc:MGI:2447024]
ENSMUSG00000010755	-1	1	0	0	0	Cars	cysteinyl-tRNA synthetase [Source:MGI Symbol;Acc:MGI:1351477]
ENSMUSG00000011589	-1	1	0	0	0	Fsd1	fibronectin type 3 and SPRY domain-containing protein [Source:MGI Symbol;Acc:MGI:1934858]
ENSMUSG00000014907	-1	1	0	0	0	Naf1	nuclear assembly factor 1 ribonucleoprotein [Source:MGI Symbol;Acc:MGI:2682306]
ENSMUSG00000015337	-1	1	0	0	0	Endog	endonuclease G [Source:MGI Symbol;Acc:MGI:1261433]
ENSMUSG00000015957	0	1	0	0	-1	Wnt11	wingless-type MMTV integration site family, member 11 [Source:MGI Symbol;Acc:MGI:101948]
ENSMUSG00000016477	-1	1	0	0	0	E2f3	E2F transcription factor 3 [Source:MGI Symbol;Acc:MGI:1096340]
ENSMUSG00000017299	-1	1	0	0	0	Dnttip1	deoxynucleotidyltransferase, terminal, interacting protein 1 [Source:MGI Symbol;Acc:MGI:1923483]
ENSMUSG00000017478	-1	1	0	0	0	Zc3h18	zinc finger CCCH-type containing 18 [Source:MGI Symbol;Acc:MGI:1923264]
ENSMUSG00000018500	0	1	0	0	-1	Adora2b	adenosine A2b receptor [Source:MGI Symbol;Acc:MGI:99403]
ENSMUSG00000018809	-1	1	0	0	0	Smyd4	SET and MYND domain containing 4 [Source:MGI Symbol;Acc:MGI:2442796]
ENSMUSG00000019817	-1	1	0	0	0	Plagl1	pleiomorphic adenoma gene-like 1 [Source:MGI Symbol;Acc:MGI:1100874]
ENSMUSG00000019852	-1	1	0	0	0	Arfgef3	ARFGEF family member 3 [Source:MGI Symbol;Acc:MGI:106387]
ENSMUSG00000020100	-1	1	0	0	0	Slc29a3	solute carrier family 29 (nucleoside transporters), member 3 [Source:MGI Symbol;Acc:MGI:1918529]
ENSMUSG00000020297	-1	1	0	0	0	Nsg2	neuron specific gene family member 2 [Source:MGI Symbol;Acc:MGI:1202070]
ENSMUSG00000020329	-1	1	0	0	0	Polrmt	polymerase (RNA) mitochondrial (DNA directed) [Source:MGI Symbol;Acc:MGI:1915843]
ENSMUSG00000020623	-1	1	0	0	0	Map2k6	mitogen-activated protein kinase kinase 6 [Source:MGI Symbol;Acc:MGI:1346870]
ENSMUSG00000020669	-1	1	0	0	0	Sh3yl1	Sh3 domain YSC-like 1 [Source:MGI Symbol;Acc:MGI:1346118]
ENSMUSG00000020776	-1	1	0	0	0	Fbf1	Fas (TNFRSF6) binding factor 1 [Source:MGI Symbol;Acc:MGI:1922033]
ENSMUSG00000020992	-1	1	0	0	0	4930512B01Rik	RIKEN cDNA 4930512B01 gene [Source:MGI Symbol;Acc:MGI:1921974]
ENSMUSG00000021112	-1	1	0	0	0	Pals1	protein associated with LIN7 1, MAGUK family member [Source:MGI Symbol;Acc:MGI:1927339]
ENSMUSG00000021130	-1	1	0	0	0	Galnt16	polypeptide N-acetylgalactosaminyltransferase 16 [Source:MGI Symbol;Acc:MGI:1917754]
ENSMUSG00000021198	-1	1	0	0	0	Unc79	unc-79 homolog [Source:MGI Symbol;Acc:MGI:2684729]
ENSMUSG00000021281	-1	1	0	0	0	Tnfaip2	tumor necrosis factor, alpha-induced protein 2 [Source:MGI Symbol;Acc:MGI:104960]
ENSMUSG00000021326	-1	1	0	0	0	Trim27	tripartite motif-containing 27 [Source:MGI Symbol;Acc:MGI:97904]
ENSMUSG00000021418	-1	1	0	0	0	Rpp40	ribonuclease P 40 subunit [Source:MGI Symbol;Acc:MGI:1346084]
ENSMUSG00000021565	-1	1	0	0	0	Slc6a19	solute carrier family 6 (neurotransmitter transporter), member 19 [Source:MGI Symbol;Acc:MGI:1921588]
ENSMUSG00000021694	-1	1	0	0	0	Ercc8	excision repaiross-complementing rodent repair deficiency, complementation group 8 [Source:MGI Symbol;Acc:MGI:1919241]
ENSMUSG00000021700	-1	1	0	0	0	Rab3c	RAB3C, member RAS oncogene family [Source:MGI Symbol;Acc:MGI:1914545]
ENSMUSG00000021720	-1	1	0	0	0	Rnf180	ring finger protein 180 [Source:MGI Symbol;Acc:MGI:1919066]
ENSMUSG00000021993	-1	1	0	0	0	Mipep	mitochondrial intermediate peptidase [Source:MGI Symbol;Acc:MGI:1917728]
ENSMUSG00000022012	-1	1	0	0	0	Enox1	ecto-NOX disulfide-thiol exchanger 1 [Source:MGI Symbol;Acc:MGI:2444896]
ENSMUSG00000022208	-1	1	0	0	0	Jph4	junctophilin 4 [Source:MGI Symbol;Acc:MGI:2443113]
ENSMUSG00000022449	-1	1	0	0	0	Adamts20	a disintegrin-like and metallopeptidase (reprolysin type) with thrombospondin type 1 motif, 20 [Source:MGI Symbol;Acc:MGI:2660628]
ENSMUSG00000022456	-1	1	0	0	0	Septin3	septin 3 [Source:MGI Symbol;Acc:MGI:1345148]
ENSMUSG00000022526	-1	1	0	0	0	Zfp251	zinc finger protein 251 [Source:MGI Symbol;Acc:MGI:1918841]
ENSMUSG00000022668	-1	1	0	0	0	Gtpbp8	GTP-binding protein 8 (putative) [Source:MGI Symbol;Acc:MGI:1913317]
ENSMUSG00000022948	-1	1	0	0	0	Setd4	SET domain containing 4 [Source:MGI Symbol;Acc:MGI:2136890]
ENSMUSG00000024050	-1	1	0	0	0	Wiz	widely-interspaced zinc finger motifs [Source:MGI Symbol;Acc:MGI:1332638]
ENSMUSG00000024131	-1	1	0	0	0	Slc3a1	solute carrier family 3, member 1 [Source:MGI Symbol;Acc:MGI:1195264]
ENSMUSG00000024228	-1	1	0	0	0	Nudt12	nudix (nucleoside diphosphate linked moiety X)-type motif 12 [Source:MGI Symbol;Acc:MGI:1915243]
ENSMUSG00000024440	-1	1	0	0	0	Pcdh12	protocadherin 12 [Source:MGI Symbol;Acc:MGI:1855700]
ENSMUSG00000024592	0	1	0	0	-1	C330018D20Rik	RIKEN cDNA C330018D20 gene [Source:MGI Symbol;Acc:MGI:1924672]
ENSMUSG00000025050	-1	1	0	0	0	Pcgf6	polycomb group ring finger 6 [Source:MGI Symbol;Acc:MGI:1918291]
ENSMUSG00000025200	-1	1	0	0	-1	Cwf19l1	CWF19-like 1, cell cycle control (S. pombe) [Source:MGI Symbol;Acc:MGI:1919752]
ENSMUSG00000025269	-1	1	0	0	0	Apex2	apurinic/apyrimidinic endonuclease 2 [Source:MGI Symbol;Acc:MGI:1924872]
ENSMUSG00000026162	-1	1	0	0	0	Nhej1	non-homologous end joining factor 1 [Source:MGI Symbol;Acc:MGI:1922820]
ENSMUSG00000026188	0	1	0	0	-1	Tmem169	transmembrane protein 169 [Source:MGI Symbol;Acc:MGI:2442781]
ENSMUSG00000026278	-1	1	0	0	0	Bok	BCL2-related ovarian killer [Source:MGI Symbol;Acc:MGI:1858494]
ENSMUSG00000026289	-1	1	0	0	0	Atg16l1	autophagy related 16-like 1 (S. cerevisiae) [Source:MGI Symbol;Acc:MGI:1924290]
ENSMUSG00000026311	-1	1	0	0	0	Asb1	ankyrin repeat and SOCS box-containing 1 [Source:MGI Symbol;Acc:MGI:1929735]
ENSMUSG00000026495	-1	1	0	0	0	Efcab2	EF-hand calcium binding domain 2 [Source:MGI Symbol;Acc:MGI:1915476]
ENSMUSG00000026709	-1	1	0	0	0	Dars2	aspartyl-tRNA synthetase 2 (mitochondrial) [Source:MGI Symbol;Acc:MGI:2442510]
ENSMUSG00000026926	-1	1	0	0	0	Pmpca	peptidase (mitochondrial processing) alpha [Source:MGI Symbol;Acc:MGI:1918568]
ENSMUSG00000026959	0	1	0	0	-1	Grin1	glutamate receptor, ionotropic, NMDA1 (zeta 1) [Source:MGI Symbol;Acc:MGI:95819]
ENSMUSG00000026980	-1	1	0	0	0	Ly75	lymphocyte antigen 75 [Source:MGI Symbol;Acc:MGI:106662]
ENSMUSG00000026981	-1	1	0	0	0	Il1rn	interleukin 1 receptor antagonist [Source:MGI Symbol;Acc:MGI:96547]
ENSMUSG00000026999	-1	1	0	0	0	Nup35	nucleoporin 35 [Source:MGI Symbol;Acc:MGI:1916732]
ENSMUSG00000027175	-1	1	0	0	0	Tcp11l1	t-complex 11 like 1 [Source:MGI Symbol;Acc:MGI:2444263]
ENSMUSG00000027350	-1	1	0	0	0	Chgb	chromogranin B [Source:MGI Symbol;Acc:MGI:88395]
ENSMUSG00000027394	-1	1	0	0	0	Ttl	tubulin tyrosine ligase [Source:MGI Symbol;Acc:MGI:1916987]
ENSMUSG00000027419	-1	1	0	0	0	Pcsk2	proprotein convertase subtilisin/kexin type 2 [Source:MGI Symbol;Acc:MGI:97512]
ENSMUSG00000027546	-1	1	0	0	0	Atp9a	ATPase, class II, type 9A [Source:MGI Symbol;Acc:MGI:1330826]
ENSMUSG00000027628	-1	1	0	0	0	Aar2	AAR2 splicing factor homolog [Source:MGI Symbol;Acc:MGI:1915545]
ENSMUSG00000028013	-1	1	0	0	0	Ppa2	pyrophosphatase (inorganic) 2 [Source:MGI Symbol;Acc:MGI:1922026]
ENSMUSG00000028100	-1	1	0	0	0	Nudt17	nudix (nucleoside diphosphate linked moiety X)-type motif 17 [Source:MGI Symbol;Acc:MGI:1925623]
ENSMUSG00000028519	-1	1	0	0	0	Dab1	disabled 1 [Source:MGI Symbol;Acc:MGI:108554]
ENSMUSG00000028528	-1	1	0	0	0	Dnajc6	DnaJ heat shock protein family (Hsp40) member C6 [Source:MGI Symbol;Acc:MGI:1919935]
ENSMUSG00000028538	-1	1	0	0	0	St3gal3	ST3 beta-galactoside alpha-2,3-sialyltransferase 3 [Source:MGI Symbol;Acc:MGI:1316659]
ENSMUSG00000028546	-1	1	0	0	0	Elavl4	ELAV like RNA binding protein 4 [Source:MGI Symbol;Acc:MGI:107427]
ENSMUSG00000028773	-1	1	0	0	0	Fabp3	fatty acid binding protein 3, muscle and heart [Source:MGI Symbol;Acc:MGI:95476]
ENSMUSG00000028799	-1	1	0	0	0	Zfp362	zinc finger protein 362 [Source:MGI Symbol;Acc:MGI:2652839]
ENSMUSG00000028803	-1	1	0	0	0	Nipal3	NIPA-like domain containing 3 [Source:MGI Symbol;Acc:MGI:1921802]
ENSMUSG00000028914	-1	1	0	0	0	Casp9	caspase 9 [Source:MGI Symbol;Acc:MGI:1277950]
ENSMUSG00000028931	-1	1	0	0	0	Kcnab2	potassium voltage-gated channel, shaker-related subfamily, beta member 2 [Source:MGI Symbol;Acc:MGI:109239]
ENSMUSG00000029009	-1	1	0	0	0	Mthfr	methylenetetrahydrofolate reductase [Source:MGI Symbol;Acc:MGI:106639]
ENSMUSG00000029016	-1	1	0	0	0	Clcn6	chloride channel, voltage-sensitive 6 [Source:MGI Symbol;Acc:MGI:1347049]
ENSMUSG00000029047	-1	1	0	0	0	Pex10	peroxisomal biogenesis factor 10 [Source:MGI Symbol;Acc:MGI:2684988]
ENSMUSG00000029071	-1	1	0	0	0	Dvl1	dishevelled segment polarity protein 1 [Source:MGI Symbol;Acc:MGI:94941]
ENSMUSG00000029179	-1	1	0	0	0	Zcchc4	zinc finger, CCHC domain containing 4 [Source:MGI Symbol;Acc:MGI:1926046]
ENSMUSG00000029221	-1	1	0	0	0	Slc30a9	solute carrier family 30 (zinc transporter), member 9 [Source:MGI Symbol;Acc:MGI:1923690]
ENSMUSG00000029597	-1	1	0	0	0	Sds	serine dehydratase [Source:MGI Symbol;Acc:MGI:98270]
ENSMUSG00000030019	-1	1	0	0	0	Fbxl14	F-box and leucine-rich repeat protein 14 [Source:MGI Symbol;Acc:MGI:2141676]
ENSMUSG00000030134	-1	1	0	0	0	Rasgef1a	RasGEF domain family, member 1A [Source:MGI Symbol;Acc:MGI:1917977]
ENSMUSG00000030149	-1	1	0	0	0	Klrk1	killer cell lectin-like receptor subfamily K, member 1 [Source:MGI Symbol;Acc:MGI:1196250]
ENSMUSG00000030200	0	1	0	0	-1	Bcl2l14	BCL2-like 14 (apoptosis facilitator) [Source:MGI Symbol;Acc:MGI:1914063]
ENSMUSG00000030500	-1	1	0	0	0	Slc17a6	solute carrier family 17 (sodium-dependent inorganic phosphate cotransporter), member 6 [Source:MGI Symbol;Acc:MGI:2156052]
ENSMUSG00000030515	-1	1	0	0	0	Tarsl2	threonyl-tRNA synthetase-like 2 [Source:MGI Symbol;Acc:MGI:2444486]
ENSMUSG00000030554	-1	1	0	0	0	Synm	synemin, intermediate filament protein [Source:MGI Symbol;Acc:MGI:2661187]
ENSMUSG00000030685	-1	1	0	0	0	Kctd13	potassium channel tetramerisation domain containing 13 [Source:MGI Symbol;Acc:MGI:1923739]
ENSMUSG00000030878	-1	1	0	0	0	Cdr2	cerebellar degeneration-related 2 [Source:MGI Symbol;Acc:MGI:1100885]
ENSMUSG00000030979	-1	1	0	0	0	Uros	uroporphyrinogen III synthase [Source:MGI Symbol;Acc:MGI:98917]
ENSMUSG00000031065	-1	1	0	0	0	Cdk16	cyclin-dependent kinase 16 [Source:MGI Symbol;Acc:MGI:97516]
ENSMUSG00000031398	-1	1	0	0	0	Plxna3	plexin A3 [Source:MGI Symbol;Acc:MGI:107683]
ENSMUSG00000031527	-1	1	0	0	0	Eri1	exoribonuclease 1 [Source:MGI Symbol;Acc:MGI:1914526]
ENSMUSG00000031629	-1	1	0	0	-1	Cenpu	centromere protein U [Source:MGI Symbol;Acc:MGI:1919126]
ENSMUSG00000031732	-1	1	0	0	0	Phlpp2	PH domain and leucine rich repeat protein phosphatase 2 [Source:MGI Symbol;Acc:MGI:2444928]
ENSMUSG00000031865	-1	1	0	0	0	Dctn1	dynactin 1 [Source:MGI Symbol;Acc:MGI:107745]
ENSMUSG00000032101	-1	1	0	0	0	Ddx25	DEAD box helicase 25 [Source:MGI Symbol;Acc:MGI:1353582]
ENSMUSG00000032217	-1	1	0	0	0	Rnf111	ring finger 111 [Source:MGI Symbol;Acc:MGI:1934919]
ENSMUSG00000032555	-1	1	0	0	0	Topbp1	topoisomerase (DNA) II binding protein 1 [Source:MGI Symbol;Acc:MGI:1920018]
ENSMUSG00000032598	-1	1	0	0	0	Nckipsd	NCK interacting protein with SH3 domain [Source:MGI Symbol;Acc:MGI:1931834]
ENSMUSG00000032842	-1	1	0	0	0	Abcc10	ATP-binding cassette, sub-family C (CFTR/MRP), member 10 [Source:MGI Symbol;Acc:MGI:2386976]
ENSMUSG00000032908	-1	1	0	0	0	Sgpp2	sphingosine-1-phosphate phosphatase 2 [Source:MGI Symbol;Acc:MGI:3589109]
ENSMUSG00000033166	-1	1	0	0	0	Dis3	DIS3 homolog, exosome endoribonuclease and 3'-5' exoribonuclease [Source:MGI Symbol;Acc:MGI:1919912]
ENSMUSG00000033906	-1	1	0	0	0	Zdhhc15	zinc finger, DHHC domain containing 15 [Source:MGI Symbol;Acc:MGI:1915336]
ENSMUSG00000033983	-1	1	0	0	0	Coil	coilin [Source:MGI Symbol;Acc:MGI:104842]
ENSMUSG00000034023	0	1	0	0	-1	Fancd2	Fanconi anemia, complementation group D2 [Source:MGI Symbol;Acc:MGI:2448480]
ENSMUSG00000034245	-1	1	0	0	0	Hdac11	histone deacetylase 11 [Source:MGI Symbol;Acc:MGI:2385252]
ENSMUSG00000034275	-1	1	0	0	0	Igsf9b	immunoglobulin superfamily, member 9B [Source:MGI Symbol;Acc:MGI:2685354]
ENSMUSG00000034292	-1	1	0	0	0	Traf3ip1	TRAF3 interacting protein 1 [Source:MGI Symbol;Acc:MGI:1921269]
ENSMUSG00000034342	-1	1	0	0	0	Cbl	Casitas B-lineage lymphoma [Source:MGI Symbol;Acc:MGI:88279]
ENSMUSG00000035152	-1	1	0	0	0	Ap2b1	adaptor-related protein complex 2, beta 1 subunit [Source:MGI Symbol;Acc:MGI:1919020]
ENSMUSG00000035234	-1	1	0	0	0	Abraxas1	BRCA1 A complex subunit [Source:MGI Symbol;Acc:MGI:1917931]
ENSMUSG00000035372	-1	1	0	0	0	1810055G02Rik	RIKEN cDNA 1810055G02 gene [Source:MGI Symbol;Acc:MGI:1919306]
ENSMUSG00000035941	-1	1	0	0	0	Ibtk	inhibitor of Bruton agammaglobulinemia tyrosine kinase [Source:MGI Symbol;Acc:MGI:1918677]
ENSMUSG00000035964	-1	1	0	0	0	Tmem59l	transmembrane protein 59-like [Source:MGI Symbol;Acc:MGI:1915187]
ENSMUSG00000036019	0	1	0	0	-1	Tmtc2	transmembrane and tetratricopeptide repeat containing 2 [Source:MGI Symbol;Acc:MGI:1914057]
ENSMUSG00000036246	-1	1	0	0	0	Gmip	Gem-interacting protein [Source:MGI Symbol;Acc:MGI:1926066]
ENSMUSG00000036285	-1	1	0	0	0	Noa1	nitric oxide associated 1 [Source:MGI Symbol;Acc:MGI:1914306]
ENSMUSG00000036975	-1	1	0	0	0	Tmem177	transmembrane protein 177 [Source:MGI Symbol;Acc:MGI:1913593]
ENSMUSG00000037108	-1	1	0	0	0	Zcwpw1	zinc finger, CW type with PWWP domain 1 [Source:MGI Symbol;Acc:MGI:2685899]
ENSMUSG00000037446	-1	1	0	0	0	Tulp1	tubby like protein 1 [Source:MGI Symbol;Acc:MGI:109571]
ENSMUSG00000038010	-1	1	0	0	0	Ccdc138	coiled-coil domain containing 138 [Source:MGI Symbol;Acc:MGI:1923388]
ENSMUSG00000038055	-1	1	0	0	0	Dexi	dexamethasone-induced transcript [Source:MGI Symbol;Acc:MGI:1926236]
ENSMUSG00000038225	-1	1	0	0	-1	Primpol	primase and polymerase (DNA-directed) [Source:MGI Symbol;Acc:MGI:3603756]
ENSMUSG00000038555	-1	1	0	0	0	Reep2	receptor accessory protein 2 [Source:MGI Symbol;Acc:MGI:2385070]
ENSMUSG00000038700	-1	1	0	0	0	Hoxb5	homeobox B5 [Source:MGI Symbol;Acc:MGI:96186]
ENSMUSG00000038987	-1	1	0	0	0	Cfap157	cilia and flagella associated protein 157 [Source:MGI Symbol;Acc:MGI:2447809]
ENSMUSG00000039431	-1	1	0	0	0	Mtmr7	myotubularin related protein 7 [Source:MGI Symbol;Acc:MGI:1891693]
ENSMUSG00000039485	-1	1	0	0	0	Tspyl4	TSPY-like 4 [Source:MGI Symbol;Acc:MGI:106393]
ENSMUSG00000039578	-1	1	0	0	0	Ccser1	coiled-coil serine rich 1 [Source:MGI Symbol;Acc:MGI:3045354]
ENSMUSG00000039611	-1	1	0	0	0	Pgap4	post-GPI attachment to proteins GalNAc transferase 4 [Source:MGI Symbol;Acc:MGI:1914313]
ENSMUSG00000039634	-1	1	0	0	0	Zfp189	zinc finger protein 189 [Source:MGI Symbol;Acc:MGI:2444707]
ENSMUSG00000039686	-1	1	0	0	0	Zer1	zyg-11 related, cell cycle regulator [Source:MGI Symbol;Acc:MGI:2442511]
ENSMUSG00000039703	-1	1	0	0	0	Nploc4	NPL4 homolog, ubiquitin recognition factor [Source:MGI Symbol;Acc:MGI:2679787]
ENSMUSG00000039717	-1	1	0	0	0	Ralyl	RALY RNA binding protein-like [Source:MGI Symbol;Acc:MGI:1924147]
ENSMUSG00000039917	-1	1	0	0	0	Rhbdd2	rhomboid domain containing 2 [Source:MGI Symbol;Acc:MGI:1915612]
ENSMUSG00000039987	-1	1	0	0	0	Phtf2	putative homeodomain transcription factor 2 [Source:MGI Symbol;Acc:MGI:1916020]
ENSMUSG00000040035	-1	1	0	0	0	Disp2	dispatched RND tramsporter family member 2 [Source:MGI Symbol;Acc:MGI:2388733]
ENSMUSG00000040219	-1	1	0	0	0	Ttc12	tetratricopeptide repeat domain 12 [Source:MGI Symbol;Acc:MGI:2444588]
ENSMUSG00000040599	-1	1	0	0	0	Mis12	MIS12 kinetochore complex component [Source:MGI Symbol;Acc:MGI:1914389]
ENSMUSG00000040729	-1	1	0	0	0	Cep126	centrosomal protein 126 [Source:MGI Symbol;Acc:MGI:2680221]
ENSMUSG00000040761	-1	1	0	0	0	Spen	spen family transcription repressor [Source:MGI Symbol;Acc:MGI:1891706]
ENSMUSG00000040794	-1	1	0	0	0	C1qtnf4	C1q and tumor necrosis factor related protein 4 [Source:MGI Symbol;Acc:MGI:1914695]
ENSMUSG00000040907	-1	1	0	0	0	Atp1a3	ATPase, Na+/K+ transporting, alpha 3 polypeptide [Source:MGI Symbol;Acc:MGI:88107]
ENSMUSG00000041268	-1	1	0	0	0	Dmxl2	Dmx-like 2 [Source:MGI Symbol;Acc:MGI:2444630]
ENSMUSG00000041298	-1	1	0	0	0	Katnal1	katanin p60 subunit A-like 1 [Source:MGI Symbol;Acc:MGI:2387638]
ENSMUSG00000041609	-1	1	0	0	0	Bicdl1	BICD family like cargo adaptor 1 [Source:MGI Symbol;Acc:MGI:1922915]
ENSMUSG00000042109	-1	1	0	0	0	Csdc2	cold shock domain containing C2, RNA binding [Source:MGI Symbol;Acc:MGI:2146027]
ENSMUSG00000042388	-1	1	0	0	0	Dlgap3	DLG associated protein 3 [Source:MGI Symbol;Acc:MGI:3039563]
ENSMUSG00000042496	-1	1	0	0	0	Prdm10	PR domain containing 10 [Source:MGI Symbol;Acc:MGI:2682952]
ENSMUSG00000042763	-1	1	0	0	0	Maneal	mannosidase, endo-alpha-like [Source:MGI Symbol;Acc:MGI:2684896]
ENSMUSG00000044636	-1	1	0	0	0	Csrnp2	cysteine-serine-rich nuclear protein 2 [Source:MGI Symbol;Acc:MGI:2386852]
ENSMUSG00000045625	-1	1	0	0	0	Pigz	phosphatidylinositol glycan anchor biosynthesis, class Z [Source:MGI Symbol;Acc:MGI:2443822]
ENSMUSG00000046378	-1	1	0	0	0	Asphd1	aspartate beta-hydroxylase domain containing 1 [Source:MGI Symbol;Acc:MGI:2685014]
ENSMUSG00000046460	-1	1	0	0	0	Sh2d7	SH2 domain containing 7 [Source:MGI Symbol;Acc:MGI:2441692]
ENSMUSG00000046572	-1	1	0	0	0	Zfp518b	zinc finger protein 518B [Source:MGI Symbol;Acc:MGI:2140750]
ENSMUSG00000046999	-1	1	0	0	0	1110032F04Rik	RIKEN cDNA 1110032F04 gene [Source:MGI Symbol;Acc:MGI:1915975]
ENSMUSG00000047710	-1	1	0	0	0	Champ1	chromosome alignment maintaining phosphoprotein 1 [Source:MGI Symbol;Acc:MGI:1196398]
ENSMUSG00000048279	-1	1	0	0	0	Sacs	sacsin [Source:MGI Symbol;Acc:MGI:1354724]
ENSMUSG00000048796	-1	1	0	0	0	Cyb561d1	cytochrome b-561 domain containing 1 [Source:MGI Symbol;Acc:MGI:1919273]
ENSMUSG00000048814	-1	1	0	0	0	Lonrf2	LON peptidase N-terminal domain and ring finger 2 [Source:MGI Symbol;Acc:MGI:1920209]
ENSMUSG00000049092	-1	1	0	0	0	Gpr137c	G protein-coupled receptor 137C [Source:MGI Symbol;Acc:MGI:1917963]
ENSMUSG00000049176	-1	1	0	0	0	Frmpd4	FERM and PDZ domain containing 4 [Source:MGI Symbol;Acc:MGI:3042378]
ENSMUSG00000049300	-1	1	0	0	0	Prmt6	protein arginine N-methyltransferase 6 [Source:MGI Symbol;Acc:MGI:2139971]
ENSMUSG00000049504	-1	1	0	0	0	Proser1	proline and serine rich 1 [Source:MGI Symbol;Acc:MGI:1919933]
ENSMUSG00000049643	-1	1	0	0	0	2310022A10Rik	RIKEN cDNA 2310022A10 gene [Source:MGI Symbol;Acc:MGI:1913617]
ENSMUSG00000049670	-1	1	0	0	0	Morn4	MORN repeat containing 4 [Source:MGI Symbol;Acc:MGI:2449568]
ENSMUSG00000049728	-1	1	0	0	0	Zfp668	zinc finger protein 668 [Source:MGI Symbol;Acc:MGI:2442943]
ENSMUSG00000050213	-1	1	0	0	0	Snip1	Smad nuclear interacting protein 1 [Source:MGI Symbol;Acc:MGI:2156003]
ENSMUSG00000050556	-1	1	0	0	0	Kcnb1	potassium voltage gated channel, Shab-related subfamily, member 1 [Source:MGI Symbol;Acc:MGI:96666]
ENSMUSG00000050705	-1	1	0	0	0	2310061I04Rik	RIKEN cDNA 2310061I04 gene [Source:MGI Symbol;Acc:MGI:1916912]
ENSMUSG00000050751	-1	1	0	0	0	Pgbd5	piggyBac transposable element derived 5 [Source:MGI Symbol;Acc:MGI:2429955]
ENSMUSG00000051341	-1	1	0	0	0	Zfp52	zinc finger protein 52 [Source:MGI Symbol;Acc:MGI:99199]
ENSMUSG00000052302	-1	1	0	0	0	Tbc1d30	TBC1 domain family, member 30 [Source:MGI Symbol;Acc:MGI:1921944]
ENSMUSG00000052544	-1	1	0	0	0	St6galnac3	ST6 (alpha-N-acetyl-neuraminyl-2,3-beta-galactosyl-1,3)-N-acetylgalactosaminide alpha-2,6-sialyltransferase 3 [Source:MGI Symbol;Acc:MGI:1341828]
ENSMUSG00000053581	-1	1	0	0	0	Zfand2a	zinc finger, AN1-type domain 2A [Source:MGI Symbol;Acc:MGI:2140729]
ENSMUSG00000053746	-1	1	0	0	0	Ptrh1	peptidyl-tRNA hydrolase 1 homolog [Source:MGI Symbol;Acc:MGI:1913779]
ENSMUSG00000053841	-1	1	0	0	0	Txlna	taxilin alpha [Source:MGI Symbol;Acc:MGI:105968]
ENSMUSG00000054455	-1	1	0	0	0	Vapb	vesicle-associated membrane protein, associated protein B and C [Source:MGI Symbol;Acc:MGI:1928744]
ENSMUSG00000054484	-1	1	0	0	0	Tmem62	transmembrane protein 62 [Source:MGI Symbol;Acc:MGI:2139461]
ENSMUSG00000054901	-1	1	0	0	0	Arhgef33	Rho guanine nucleotide exchange factor (GEF) 33 [Source:MGI Symbol;Acc:MGI:2685787]
ENSMUSG00000055334	-1	1	0	0	0	Snupn	snurportin 1 [Source:MGI Symbol;Acc:MGI:1913319]
ENSMUSG00000056004	-1	1	0	0	0	Elapor2	endosome-lysosome associated apoptosis and autophagy regulator family member 2 [Source:MGI Symbol;Acc:MGI:2443264]
ENSMUSG00000056228	-1	1	0	0	0	Cars2	cysteinyl-tRNA synthetase 2 (mitochondrial)(putative) [Source:MGI Symbol;Acc:MGI:1919191]
ENSMUSG00000056895	-1	1	0	0	0	H2bu2	H2B.U histone 2 [Source:MGI Symbol;Acc:MGI:1925553]
ENSMUSG00000056900	-1	1	0	0	0	Usp13	ubiquitin specific peptidase 13 (isopeptidase T-3) [Source:MGI Symbol;Acc:MGI:1919857]
ENSMUSG00000057897	-1	1	0	0	0	Camk2b	calcium/calmodulin-dependent protein kinase II, beta [Source:MGI Symbol;Acc:MGI:88257]
ENSMUSG00000057982	-1	1	0	0	0	Zfp809	zinc finger protein 809 [Source:MGI Symbol;Acc:MGI:2143362]
ENSMUSG00000060240	-1	1	0	0	0	Cend1	cell cycle exit and neuronal differentiation 1 [Source:MGI Symbol;Acc:MGI:1929898]
ENSMUSG00000060397	0	1	0	0	-1	Zfp128	zinc finger protein 128 [Source:MGI Symbol;Acc:MGI:2389445]
ENSMUSG00000061882	-1	1	0	0	0	Ccdc62	coiled-coil domain containing 62 [Source:MGI Symbol;Acc:MGI:2684996]
ENSMUSG00000062184	-1	1	0	0	0	Hs6st2	heparan sulfate 6-O-sulfotransferase 2 [Source:MGI Symbol;Acc:MGI:1354959]
ENSMUSG00000062252	-1	1	0	0	0	Lhfpl5	lipoma HMGIC fusion partner-like 5 [Source:MGI Symbol;Acc:MGI:1915382]
ENSMUSG00000062444	-1	1	0	0	0	Ap3b2	adaptor-related protein complex 3, beta 2 subunit [Source:MGI Symbol;Acc:MGI:1100869]
ENSMUSG00000062906	-1	1	0	0	0	Hdac10	histone deacetylase 10 [Source:MGI Symbol;Acc:MGI:2158340]
ENSMUSG00000062991	-1	1	0	0	0	Nrg1	neuregulin 1 [Source:MGI Symbol;Acc:MGI:96083]
ENSMUSG00000063142	-1	1	0	0	0	Kcnma1	potassium large conductance calcium-activated channel, subfamily M, alpha member 1 [Source:MGI Symbol;Acc:MGI:99923]
ENSMUSG00000063281	-1	1	0	0	0	Zfp35	zinc finger protein 35 [Source:MGI Symbol;Acc:MGI:99179]
ENSMUSG00000063334	-1	1	0	0	0	Krr1	KRR1, small subunit (SSU) processome component, homolog (yeast) [Source:MGI Symbol;Acc:MGI:1289274]
ENSMUSG00000063652	-1	1	0	0	0	Slc22a21	solute carrier family 22 (organic cation transporter), member 21 [Source:MGI Symbol;Acc:MGI:1929481]
ENSMUSG00000063972	-1	1	0	0	0	Nr6a1	nuclear receptor subfamily 6, group A, member 1 [Source:MGI Symbol;Acc:MGI:1352459]
ENSMUSG00000066752	-1	1	0	0	0	Gm10176	predicted gene 10176 [Source:MGI Symbol;Acc:MGI:3704199]
ENSMUSG00000067851	-1	1	0	0	0	Arfgef1	ADP-ribosylation factor guanine nucleotide-exchange factor 1(brefeldin A-inhibited) [Source:MGI Symbol;Acc:MGI:2442988]
ENSMUSG00000067995	-1	1	0	0	0	Gtf2f2	general transcription factor IIF, polypeptide 2 [Source:MGI Symbol;Acc:MGI:1915955]
ENSMUSG00000068463	0	1	0	0	-1	B630019A10Rik	RIKEN cDNA B630019A10 gene [Source:MGI Symbol;Acc:MGI:2443371]
ENSMUSG00000069072	-1	1	0	0	0	Slc7a14	solute carrier family 7 (cationic amino acid transporter, y+ system), member 14 [Source:MGI Symbol;Acc:MGI:3040688]
ENSMUSG00000070287	-1	1	0	0	0	Slc35g2	solute carrier family 35, member G2 [Source:MGI Symbol;Acc:MGI:2685365]
ENSMUSG00000070705	-1	1	0	0	0	Eid2b	EP300 interacting inhibitor of differentiation 2B [Source:MGI Symbol;Acc:MGI:1924095]
ENSMUSG00000070871	-1	1	0	0	0	Ccnyl1	cyclin Y-like 1 [Source:MGI Symbol;Acc:MGI:2138614]
ENSMUSG00000071281	-1	1	0	0	0	Zfp65	zinc finger protein 65 [Source:MGI Symbol;Acc:MGI:107769]
ENSMUSG00000072964	-1	1	0	0	0	Bhlhb9	basic helix-loop-helix domain containing, class B9 [Source:MGI Symbol;Acc:MGI:1917487]
ENSMUSG00000073609	-1	1	0	0	0	D2hgdh	D-2-hydroxyglutarate dehydrogenase [Source:MGI Symbol;Acc:MGI:2138209]
ENSMUSG00000074358	-1	1	0	0	0	Ccdc61	coiled-coil domain containing 61 [Source:MGI Symbol;Acc:MGI:2685005]
ENSMUSG00000075576	-1	1	0	0	0	Gm12359	predicted gene 12359 [Source:MGI Symbol;Acc:MGI:3702436]
ENSMUSG00000078490	-1	1	0	0	0	Cfap74	cilia and flagella associated protein 74 [Source:MGI Symbol;Acc:MGI:1917130]
ENSMUSG00000078768	-1	1	0	0	0	Zfp566	zinc finger protein 566 [Source:MGI Symbol;Acc:MGI:1919806]
ENSMUSG00000079669	-1	1	0	0	0	Gm17396	predicted gene, 17396 [Source:MGI Symbol;Acc:MGI:4937030]
ENSMUSG00000081769	-1	1	0	0	0	Gm12216	predicted gene 12216 [Source:MGI Symbol;Acc:MGI:3650088]
ENSMUSG00000084930	-1	1	0	0	0	Gm11706	predicted gene 11706 [Source:MGI Symbol;Acc:MGI:3651837]
ENSMUSG00000085412	-1	1	0	0	0	Halr1	Hoxa adjacent long noncoding RNA 1 [Source:MGI Symbol;Acc:MGI:3705267]
ENSMUSG00000085500	0	1	0	0	-1	Gm16976	predicted gene, 16976 [Source:MGI Symbol;Acc:MGI:4439900]
ENSMUSG00000085645	-1	1	0	0	0	Hoxb5os	homeobox B5 and homeobox B6, opposite strand [Source:MGI Symbol;Acc:MGI:1922645]
ENSMUSG00000086004	-1	1	0	0	0	Gm7805	predicted gene 7805 [Source:MGI Symbol;Acc:MGI:3643359]
ENSMUSG00000086212	0	1	0	0	-1	Mkln1os	muskelin 1, intracellular mediator containing kelch motifs, opposite strand [Source:MGI Symbol;Acc:MGI:3651306]
ENSMUSG00000086453	-1	1	0	0	0	Gm11457	predicted gene 11457 [Source:MGI Symbol;Acc:MGI:3705139]
ENSMUSG00000086697	-1	1	0	0	0	4933427G23Rik	RIKEN cDNA 4933427G23 gene [Source:MGI Symbol;Acc:MGI:3036235]
ENSMUSG00000087336	-1	1	0	0	0	Gm15860	predicted gene 15860 [Source:MGI Symbol;Acc:MGI:3801778]
ENSMUSG00000087429	-1	1	0	0	0	Gm16235	predicted gene 16235 [Source:MGI Symbol;Acc:MGI:3801878]
ENSMUSG00000087479	-1	1	0	0	0	Gm16835	predicted gene, 16835 [Source:MGI Symbol;Acc:MGI:4439759]
ENSMUSG00000087596	-1	1	0	0	0	Gm11715	predicted gene 11715 [Source:MGI Symbol;Acc:MGI:3702026]
ENSMUSG00000087620	-1	1	0	0	0	5330434G04Rik	RIKEN cDNA 5330434G04 gene [Source:MGI Symbol;Acc:MGI:1925519]
ENSMUSG00000089665	-1	1	0	0	0	Fcor	Foxo1 corepressor [Source:MGI Symbol;Acc:MGI:1915484]
ENSMUSG00000090120	-1	1	0	0	0	A730090N16Rik	RIKEN cDNA A730090N16 gene [Source:MGI Symbol;Acc:MGI:2442748]
ENSMUSG00000090564	-1	1	0	0	0	A430057M04Rik	RIKEN cDNA A430057M04 gene [Source:MGI Symbol;Acc:MGI:2442125]
ENSMUSG00000091514	-1	1	0	0	0	Gm17484	predicted gene, 17484 [Source:MGI Symbol;Acc:MGI:4937118]
ENSMUSG00000091623	-1	1	0	0	0	Gm17092	predicted gene 17092 [Source:MGI Symbol;Acc:MGI:4937919]
ENSMUSG00000091900	-1	1	0	0	0	Gm4353	predicted gene 4353 [Source:MGI Symbol;Acc:MGI:3782538]
ENSMUSG00000093006	-1	1	0	0	0	NA	NA
ENSMUSG00000094372	-1	1	0	0	0	Gm21839	predicted gene, 21839 [Source:MGI Symbol;Acc:MGI:5434003]
ENSMUSG00000097125	-1	1	0	0	0	Gm26885	predicted gene, 26885 [Source:MGI Symbol;Acc:MGI:5477379]
ENSMUSG00000097149	-1	1	0	0	0	G630030J09Rik	RIKEN cDNA G630030J09 gene [Source:MGI Symbol;Acc:MGI:3045288]
ENSMUSG00000097217	0	1	0	0	-1	Gm26549	predicted gene, 26549 [Source:MGI Symbol;Acc:MGI:5477043]
ENSMUSG00000097274	-1	1	0	0	0	Gm47512	predicted gene, 47512 [Source:MGI Symbol;Acc:MGI:6096503]
ENSMUSG00000097277	-1	1	0	0	0	2900076A07Rik	RIKEN cDNA 2900076A07 gene [Source:MGI Symbol;Acc:MGI:1920242]
ENSMUSG00000097286	-1	1	0	0	0	Gm26684	predicted gene, 26684 [Source:MGI Symbol;Acc:MGI:5477178]
ENSMUSG00000097525	-1	1	0	0	0	Platr31	pluripotency associated transcript 31 [Source:MGI Symbol;Acc:MGI:5477339]
ENSMUSG00000097626	0	1	0	0	-1	4921504A21Rik	RIKEN cDNA 4921504A21 gene [Source:MGI Symbol;Acc:MGI:1918082]
ENSMUSG00000098506	0	1	0	0	-1	Phf20-ps	PHD finger protein 20, pseudogene [Source:MGI Symbol;Acc:MGI:5010233]
ENSMUSG00000099760	-1	1	0	0	0	Gm28800	predicted gene 28800 [Source:MGI Symbol;Acc:MGI:5579506]
ENSMUSG00000102657	-1	1	0	0	0	Gm37899	predicted gene, 37899 [Source:MGI Symbol;Acc:MGI:5611127]
ENSMUSG00000103435	-1	1	0	0	0	Gm36992	predicted gene, 36992 [Source:MGI Symbol;Acc:MGI:5610220]
ENSMUSG00000103985	0	1	0	0	-1	Gm37446	predicted gene, 37446 [Source:MGI Symbol;Acc:MGI:5610674]
ENSMUSG00000105071	-1	1	0	0	0	Gm43336	predicted gene 43336 [Source:MGI Symbol;Acc:MGI:5663473]
ENSMUSG00000105509	-1	1	0	0	0	C130013H08Rik	RIKEN cDNA C130013H08 gene [Source:MGI Symbol;Acc:MGI:3697343]
ENSMUSG00000105867	-1	1	0	0	0	Gm42517	predicted gene 42517 [Source:MGI Symbol;Acc:MGI:5662654]
ENSMUSG00000106433	0	1	0	0	-1	Gm32102	predicted gene, 32102 [Source:MGI Symbol;Acc:MGI:5591261]
ENSMUSG00000106943	-1	1	0	0	0	Dancr	differentiation antagonizing non-protein coding RNA [Source:MGI Symbol;Acc:MGI:1917286]
ENSMUSG00000107618	-1	1	0	0	0	Gm6261	predicted gene 6261 [Source:MGI Symbol;Acc:MGI:3648928]
ENSMUSG00000108282	-1	1	0	0	0	Gm44317	predicted gene, 44317 [Source:MGI Symbol;Acc:MGI:5690709]
ENSMUSG00000108935	0	1	0	0	-1	4930588G17Rik	RIKEN cDNA 4930588G17 gene [Source:MGI Symbol;Acc:MGI:1923170]
ENSMUSG00000109714	-1	1	0	0	0	Gm35021	predicted gene, 35021 [Source:MGI Symbol;Acc:MGI:5594180]
ENSMUSG00000110605	-1	1	0	0	0	Gm32856	predicted gene, 32856 [Source:MGI Symbol;Acc:MGI:5592015]
ENSMUSG00000110674	-1	1	0	0	0	Gm45892	predicted gene 45892 [Source:MGI Symbol;Acc:MGI:5805007]
ENSMUSG00000111246	-1	1	0	0	0	4930517E14Rik	Riken cDNA 4930517E14 gene [Source:MGI Symbol;Acc:MGI:5608878]
ENSMUSG00000111971	-1	1	0	0	0	Gm48678	predicted gene, 48678 [Source:MGI Symbol;Acc:MGI:6098299]
ENSMUSG00000113070	-1	1	0	0	0	Gm48420	predicted gene, 48420 [Source:MGI Symbol;Acc:MGI:6097914]
ENSMUSG00000114113	-1	1	0	0	0	Gm47639	predicted gene, 47639 [Source:MGI Symbol;Acc:MGI:6096713]
ENSMUSG00000115281	-1	1	0	0	0	Gm49743	predicted gene, 49743 [Source:MGI Symbol;Acc:MGI:6215234]
ENSMUSG00000115811	0	1	0	0	-1	Gm41293	predicted gene, 41293 [Source:MGI Symbol;Acc:MGI:5624178]
ENSMUSG00000115936	-1	1	0	0	0	4833415N18Rik	RIKEN cDNA 4833415N18 gene [Source:MGI Symbol;Acc:MGI:1921011]
ENSMUSG00000000317	0	-1	0	0	1	Bcl6b	B cell CLL/lymphoma 6, member B [Source:MGI Symbol;Acc:MGI:1278332]
ENSMUSG00000011263	0	-1	0	0	1	Exoc3l2	exocyst complex component 3-like 2 [Source:MGI Symbol;Acc:MGI:1921713]
ENSMUSG00000015134	0	-1	0	0	1	Aldh1a3	aldehyde dehydrogenase family 1, subfamily A3 [Source:MGI Symbol;Acc:MGI:1861722]
ENSMUSG00000017721	-1	0	0	0	1	Pigt	phosphatidylinositol glycan anchor biosynthesis, class T [Source:MGI Symbol;Acc:MGI:1926178]
ENSMUSG00000019773	0	-1	0	0	1	Fbxo5	F-box protein 5 [Source:MGI Symbol;Acc:MGI:1914391]
ENSMUSG00000020641	-1	0	0	0	1	Rsad2	radical S-adenosyl methionine domain containing 2 [Source:MGI Symbol;Acc:MGI:1929628]
ENSMUSG00000029859	0	-1	0	0	1	Epha1	Eph receptor A1 [Source:MGI Symbol;Acc:MGI:107381]
ENSMUSG00000036086	-1	0	0	0	1	Zranb3	zinc finger, RAN-binding domain containing 3 [Source:MGI Symbol;Acc:MGI:1918362]
ENSMUSG00000040734	0	-1	0	0	1	Ppp1r13l	protein phosphatase 1, regulatory subunit 13 like [Source:MGI Symbol;Acc:MGI:3525053]
ENSMUSG00000046280	0	-1	0	0	1	She	src homology 2 domain-containing transforming protein E [Source:MGI Symbol;Acc:MGI:1099462]
ENSMUSG00000054855	-1	0	0	0	1	Rnd1	Rho family GTPase 1 [Source:MGI Symbol;Acc:MGI:2444878]
ENSMUSG00000087067	0	-1	0	0	1	Gm11532	predicted gene 11532 [Source:MGI Symbol;Acc:MGI:3713523]
ENSMUSG00000089824	-1	-1	0	0	1	Rbm12	RNA binding motif protein 12 [Source:MGI Symbol;Acc:MGI:1922960]
ENSMUSG00000091712	0	-1	0	0	1	Sec14l5	SEC14-like lipid binding 5 [Source:MGI Symbol;Acc:MGI:3616084]
ENSMUSG00000094018	-1	0	0	0	1	S100a2	S100 calcium binding protein A2 [Source:MGI Symbol;Acc:MGI:3510999]
ENSMUSG00000095990	0	-1	0	0	1	Zfp97	zinc finger protein 97 [Source:MGI Symbol;Acc:MGI:105921]
ENSMUSG00000097004	0	-1	0	0	1	4731419I09Rik	RIKEN cDNA 4731419I09 gene [Source:MGI Symbol;Acc:MGI:3704222]
ENSMUSG00000102415	0	-1	0	0	1	A430110C17Rik	RIKEN cDNA A430110C17 gene [Source:MGI Symbol;Acc:MGI:2444994]
ENSMUSG00000104043	0	-1	0	0	1	Gm6525	predicted pseudogene 6525 [Source:MGI Symbol;Acc:MGI:3648757]
ENSMUSG00000107402	-1	0	0	0	1	4732416N19Rik	RIKEN cDNA 4732416N19 gene [Source:MGI Symbol;Acc:MGI:2444634]
ENSMUSG00000108452	-1	0	0	0	1	4930413G21Rik	RIKEN cDNA 4930413G21 gene [Source:MGI Symbol;Acc:MGI:1921201]
ENSMUSG00000115219	-1	0	0	0	1	Eef1akmt4	EEF1A lysine methyltransferase 4 [Source:MGI Symbol;Acc:MGI:5903914]
ENSMUSG00000037280	0	-1	1	0	0	Galnt6	polypeptide N-acetylgalactosaminyltransferase 6 [Source:MGI Symbol;Acc:MGI:1891640]
ENSMUSG00000056055	-1	0	1	0	0	Sag	S-antigen, retina and pineal gland (arrestin) [Source:MGI Symbol;Acc:MGI:98227]
ENSMUSG00000028713	0	-1	0	0	0	Cyp4b1	cytochrome P450, family 4, subfamily b, polypeptide 1 [Source:MGI Symbol;Acc:MGI:103225]
ENSMUSG00000038578	0	-1	0	0	0	Susd1	sushi domain containing 1 [Source:MGI Symbol;Acc:MGI:3651543]
ENSMUSG00000046691	-1	0	0	0	0	Chtf8	CTF8, chromosome transmission fidelity factor 8 [Source:MGI Symbol;Acc:MGI:2443370]
ENSMUSG00000091155	-1	0	0	0	0	Serpine3	serpin peptidase inhibitor, clade E (nexin, plasminogen activator inhibitor type 1), member 3 [Source:MGI Symbol;Acc:MGI:2442020]
ENSMUSG00000093502	0	0	0	0	-1	Gm20700	predicted gene 20700 [Source:MGI Symbol;Acc:MGI:5313147]
ENSMUSG00000115902	0	-1	0	0	0		RIKEN cDNA D730005E14 gene [Source:NCBI gene (formerly Entrezgene);Acc:109361]
