## Supplemental Table 16. DEG subtype injury. Gene regulation DEGs for "Deep RNA-seq of male and female murine sensory neuron subtypes after nerve injury"

### Sheet: Nociceptors_3D
baseMean	log2FoldChange	lfcSE	pvalue	padj	symbol	gene_id
43.1586	7.67852	2.04344	6.52315e-09	4.41728e-07	Trim15	ENSMUSG00000050747
3.56321	6.99542	3.15134	0.000771491	0.021729	Satb2	ENSMUSG00000038331
106.859	-3.89821	0.746867	1.09154e-11	1.37568e-09	Trim14	ENSMUSG00000039853
58.5872	-3.89483	1.44294	4.75603e-06	0.000146094	Bcl11b	ENSMUSG00000048251
70.368	3.01182	1.36338	3.48439e-05	0.000616661	Tcf19	ENSMUSG00000050410
49.0622	-2.78332	0.719638	2.62684e-07	1.05857e-05	Zbtb7b	ENSMUSG00000028042
95.7478	-2.7219	0.819169	9.12339e-06	0.000200819	Zfp646	ENSMUSG00000049739
199.374	-2.54764	1.04466	1.23472e-05	0.000275254	Plagl1	ENSMUSG00000019817
121.736	2.54496	0.980331	4.96882e-06	0.000115911	Ulk1	ENSMUSG00000029512
197.639	-2.1402	0.891308	2.59176e-05	0.000477131	Trim27	ENSMUSG00000021326
632.974	2.08744	1.52021	7.54106e-05	0.000722688	Ngfr	ENSMUSG00000000120
385.987	1.94946	0.625064	1.85815e-05	0.000287318	Six1	ENSMUSG00000051367
63.8753	1.91508	1.27447	0.00308021	0.0288527	Ahr	ENSMUSG00000019256
108.639	1.89373	0.720305	0.0001689	0.00255383	Mcph1	ENSMUSG00000039842
122.704	-1.60578	0.896645	0.000809094	0.00890825	Prdm10	ENSMUSG00000042496
383.108	-1.57062	0.534019	0.000164569	0.00180002	Chd6	ENSMUSG00000057133
210.743	-1.38674	0.472622	0.000240941	0.00445375	Aco1	ENSMUSG00000028405
155.788	-1.28363	0.668254	0.00207571	0.019801	Ncoa6	ENSMUSG00000038369
3443.83	-1.24677	0.614506	0.00267022	0.0213019	Pcbp3	ENSMUSG00000001120
1126.2	-1.22162	0.340203	3.03407e-05	0.000329335	Hoxa9	ENSMUSG00000038227
1444.18	0.847118	0.329066	0.00416673	0.0237642	Tug1	ENSMUSG00000056579
3671.07	-0.712427	0.241848	0.00114273	0.00953424	Dnm1l	ENSMUSG00000022789
1366.7	-0.543677	0.222835	0.00902632	0.0374835	Pcbp1	ENSMUSG00000051695
2433.92	-0.353114	0.130765	0.0054497	0.0453589	Cdk4	ENSMUSG00000006728
16.8104	0.100879	0.759628	0.000601587	0.00935786	Il10	ENSMUSG00000016529

### Sheet: Nociceptors_4W
baseMean	log2FoldChange	lfcSE	pvalue	padj	symbol	gene_id

### Sheet: PEP_3D
baseMean	log2FoldChange	lfcSE	pvalue	padj	symbol	gene_id
31.4544	-6.46337	1.3079	2.82541e-14	3.35296e-12	Aff2	ENSMUSG00000031189
119.875	-6.11618	1.09658	2.87298e-15	4.04982e-13	Rom1	ENSMUSG00000071648
186.236	-4.25176	0.688957	4.87122e-17	8.08711e-15	Prdm4	ENSMUSG00000035529
74.5421	4.1584	1.09786	1.05619e-08	4.13278e-07	Trim68	ENSMUSG00000073968
20.4608	3.9967	1.35219	1.61893e-06	3.26265e-05	Nkapl	ENSMUSG00000059395
3443.83	3.20212	0.682071	1.63475e-11	1.19778e-09	Pcbp3	ENSMUSG00000001120
122.704	3.18195	0.911315	2.90936e-08	9.31458e-07	Prdm10	ENSMUSG00000042496
83.3009	-3.01472	1.0026	1.13317e-06	2.68026e-05	Hoxd9	ENSMUSG00000043342
121.736	2.83774	0.899725	6.03425e-07	1.53356e-05	Ulk1	ENSMUSG00000029512
197.639	2.82096	0.817438	2.64076e-07	7.30875e-06	Trim27	ENSMUSG00000021326
23.4276	2.65432	1.8103	0.000374704	0.00410022	Shh	ENSMUSG00000002633
15.1597	2.55837	1.01605	0.000525903	0.00743383	Igf2bp2	ENSMUSG00000033581
33.5916	2.30014	0.951783	0.000319694	0.00323602	Prdm9	ENSMUSG00000051977
70.368	2.29033	1.28595	0.000410019	0.00407373	Tcf19	ENSMUSG00000050410
63.8753	-2.20143	1.43876	0.000229358	0.00244348	Ahr	ENSMUSG00000019256
632.974	1.98826	1.36319	0.00016195	0.00157781	Ngfr	ENSMUSG00000000120
414.122	1.95424	0.765461	0.000105638	0.00104074	Zfp142	ENSMUSG00000026135
1238.91	1.82927	0.53399	1.34012e-05	0.000271466	Prdm12	ENSMUSG00000079466
199.374	1.64115	0.969224	0.00122388	0.0101305	Plagl1	ENSMUSG00000019817
108.639	1.63096	0.611203	0.00103033	0.00877854	Mcph1	ENSMUSG00000039842
60.0514	1.50941	0.811853	0.00701215	0.0433975	Atp7a	ENSMUSG00000033792
210.743	-1.4505	0.439454	0.000109124	0.00144031	Aco1	ENSMUSG00000028405
3195.09	1.41708	0.669713	0.00170375	0.0164534	Isl1	ENSMUSG00000042258
495.57	-1.24534	0.601169	0.0103703	0.0479011	Cdh1	ENSMUSG00000000303
742.7	-1.17703	0.420496	0.00123562	0.00877882	Ankra2	ENSMUSG00000021661
284.762	1.03384	0.454664	0.0047924	0.0299497	Kmt2c	ENSMUSG00000038056
5.78618	-0.985533	1.64997	0.00332233	0.0451476	Lmx1b	ENSMUSG00000038765

### Sheet: PEP_4W
baseMean	log2FoldChange	lfcSE	pvalue	padj	symbol	gene_id
246.741	2.17773	0.697389	6.1002e-05	0.0259479	Cdk6	ENSMUSG00000040274
19.8796	-4.10818e-07	0.0014427	2.26141e-12	6.76942e-10	Aplnr	ENSMUSG00000044338
209.307	1.74853e-07	0.00144269	1.68568e-07	9.55536e-05	Trem2	ENSMUSG00000023992

### Sheet: NP_3D
baseMean	log2FoldChange	lfcSE	pvalue	padj	symbol	gene_id
246.741	2.45827	0.667972	7.25861e-06	0.000858131	Cdk6	ENSMUSG00000040274
7.95813	0.0331955	0.0949564	0.000691376	0.0394273	Tgfb1	ENSMUSG00000002603
4.66048	-0.000405539	0.0854504	3.74007e-05	0.00342745	Trim34b	ENSMUSG00000090215

### Sheet: NP_4W
baseMean	log2FoldChange	lfcSE	pvalue	padj	symbol	gene_id
246.741	2.33842	0.669222	1.51098e-05	0.00185537	Cdk6	ENSMUSG00000040274
27.2079	4.92119e-07	0.0014427	4.22043e-09	8.57658e-07	Cdkn2a	ENSMUSG00000044303
4.66048	-5.76427e-08	0.0014427	3.09266e-05	0.00370155	Trim34b	ENSMUSG00000090215

### Sheet: C-LTMR_3D
baseMean	log2FoldChange	lfcSE	pvalue	padj	symbol	gene_id
43.1586	5.28759	1.54797	1.20378e-05	0.00154136	Trim15	ENSMUSG00000050747
27.2079	4.24479e-07	0.0014427	6.81805e-08	1.17989e-05	Cdkn2a	ENSMUSG00000044303
13.0077	-1.63749e-07	0.00144269	5.70463e-68	8.94807e-64	Hrg	ENSMUSG00000022877
4.66048	1.61387e-07	0.00144269	0.000285813	0.0136683	Trim34b	ENSMUSG00000090215

### Sheet: C-LTMR_4W
baseMean	log2FoldChange	lfcSE	pvalue	padj	symbol	gene_id
27.2079	3.88508e-07	0.00144269	2.83609e-07	5.16361e-05	Cdkn2a	ENSMUSG00000044303

### Sheet: A-LTMR_3D
baseMean	log2FoldChange	lfcSE	pvalue	padj	symbol	gene_id
42.0736	3.7648	1.43065	0.000298304	0.0118154	Trim30a	ENSMUSG00000030921
33.5916	2.63712	1.00344	0.000383593	0.00965987	Prdm9	ENSMUSG00000051977
495.57	-1.85451	0.815835	0.000493354	0.0345753	Cdh1	ENSMUSG00000000303
7.95813	1.67449	1.10673	0.00358565	0.0309838	Tgfb1	ENSMUSG00000002603
20.8585	-1.29159	0.662701	0.00145446	0.0223233	Igf2bp3	ENSMUSG00000029814
16.688	-0.334416	0.693919	0.000551305	0.0108999	Myb	ENSMUSG00000019982
8.39217	-0.181294	0.38965	0.00331767	0.0295927	Alpk2	ENSMUSG00000032845
8.88013	0.174718	0.385245	0.00109726	0.0127487	Dnmt3l	ENSMUSG00000000730
43.1586	0.163921	0.377569	6.00304e-29	3.46579e-26	Trim15	ENSMUSG00000050747
5.76599	-0.111604	0.338605	7.40156e-05	0.0017028	Trim40	ENSMUSG00000073399
16.8104	-0.00613647	0.307554	0.000314635	0.00714997	Il10	ENSMUSG00000016529

### Sheet: A-LTMR_4W
baseMean	log2FoldChange	lfcSE	pvalue	padj	symbol	gene_id
3.56321	5.30457	2.4476	0.000595485	0.0206347	Satb2	ENSMUSG00000038331
2.64333	-3.38554	2.04868	0.000962607	0.0256133	Fgf4	ENSMUSG00000050917
5.25562	-0.140219	0.280913	5.17012e-05	0.00243176	Nfe2	ENSMUSG00000058794
31.4544	0.086553	0.185606	1.23677e-57	1.34586e-53	Aff2	ENSMUSG00000031189
185.329	0.0385449	0.14927	0.000166919	0.0233488	Il2rg	ENSMUSG00000031304
8.88013	0.0328841	0.147053	0.000551398	0.0263654	Dnmt3l	ENSMUSG00000000730
13.0077	0.0321768	0.146936	7.18129e-07	7.39938e-05	Hrg	ENSMUSG00000022877
4.07481	-0.0256707	0.144877	0.00196062	0.0250498	Trim38	ENSMUSG00000064140
16.8104	0.00565039	0.141602	0.00117397	0.0312678	Il10	ENSMUSG00000016529
4.66048	-0.00108219	0.141454	9.74455e-05	0.00310671	Trim34b	ENSMUSG00000090215
