## Supplemental Table 17. DEG subtype injury. Transcription factor DEGs for "Deep RNA-seq of male and female murine sensory neuron subtypes after nerve injury"

### Sheet: Nociceptors_3D
baseMean	log2FoldChange	lfcSE	pvalue	padj	symbol	gene_id
99.9548	-6.83384	1.64857	4.12861e-11	4.12866e-09	Irf6	ENSMUSG00000026638
103.651	5.60516	1.46295	3.05501e-07	1.04541e-05	Bcl11a	ENSMUSG00000000861
189.365	-4.08034	1.02825	9.77696e-12	1.1315e-09	Hey1	ENSMUSG00000040289
14.5955	-4.05562	1.71593	1.72085e-06	5.93979e-05	Foxo4	ENSMUSG00000042903
58.5872	-3.89483	1.44294	4.75603e-06	0.000146094	Bcl11b	ENSMUSG00000048251
93.0221	3.40823	0.909461	4.04386e-08	1.84153e-06	E2f1	ENSMUSG00000027490
43.4019	-3.38899	1.46353	2.32842e-07	1.05428e-05	Zfp362	ENSMUSG00000028799
2362.49	3.15357	0.823759	8.48602e-06	0.000219092	Sox11	ENSMUSG00000063632
29.8509	-3.1008	1.32269	6.73434e-05	0.00181567	Foxp4	ENSMUSG00000023991
89.9596	3.03109	0.897367	6.72228e-08	2.73677e-06	Zfp933	ENSMUSG00000059423
49.0622	-2.78332	0.719638	2.62684e-07	1.05857e-05	Zbtb7b	ENSMUSG00000028042
209.61	2.52016	0.508643	2.75115e-08	1.49782e-06	Zfp367	ENSMUSG00000044934
767.916	-2.273	0.73667	1.49459e-05	0.00023991	Hoxb5	ENSMUSG00000038700
43.3723	-2.05629	0.936734	0.000773732	0.00940775	Nr6a1	ENSMUSG00000063972
12.7844	-2.01435	1.13225	0.00235656	0.0306652	Elk1	ENSMUSG00000009406
476.375	2.00181	0.547777	4.05263e-06	6.10469e-05	Hsf4	ENSMUSG00000033249
61.3479	-1.97831	1.12557	0.000972814	0.0117603	Hoxc4	ENSMUSG00000075394
169.284	-1.95573	0.738499	0.000442645	0.00565325	Nfix	ENSMUSG00000001911
385.987	1.94946	0.625064	1.85815e-05	0.000287318	Six1	ENSMUSG00000051367
63.8753	1.91508	1.27447	0.00308021	0.0288527	Ahr	ENSMUSG00000019256
246.606	1.87271	0.685246	6.861e-05	0.00106215	Yy1	ENSMUSG00000021264
77.439	-1.7809	0.872821	0.00135448	0.0140138	Hoxc8	ENSMUSG00000001657
26.6071	-1.63499	0.837092	0.00215589	0.0220891	Rfx5	ENSMUSG00000005774
679.613	1.61982	0.516155	3.41662e-05	0.000486712	Srebf2	ENSMUSG00000022463
44.1699	1.61933	0.876653	0.00353437	0.0317963	Maff	ENSMUSG00000042622
121.224	-1.50977	0.743305	0.00293165	0.0243655	Pou6f1	ENSMUSG00000009739
128.551	-1.47159	0.540012	0.00055968	0.00664232	Mypop	ENSMUSG00000048481
183.861	1.44606	0.709128	0.00584214	0.0410609	Tcf12	ENSMUSG00000032228
539.096	1.44293	0.595723	0.00182781	0.0128181	Csrnp3	ENSMUSG00000044647
2860.54	1.41361	0.837578	0.00521004	0.0439858	Atf3	ENSMUSG00000026628
7.9032	-1.37302	2.43021	0.000489294	0.00792009	Twist2	ENSMUSG00000007805
197.514	1.36189	0.789715	0.00739696	0.0488395	Nfyc	ENSMUSG00000032897
100.767	-1.33907	0.707231	0.00523997	0.0410273	Etv3	ENSMUSG00000003382
311.603	1.20409	0.489331	0.00181194	0.0155679	Tfdp2	ENSMUSG00000032411
347.891	-1.12725	0.550238	0.00784205	0.0423566	Aff3	ENSMUSG00000037138
378.04	-1.06109	0.621262	0.00987001	0.0392975	Atf5	ENSMUSG00000038539
851.529	-1.02191	0.456881	0.00446596	0.0211361	Tcerg1	ENSMUSG00000024498
6.35248	0.791092	1.30963	0.0043983	0.0453638	Smad3	ENSMUSG00000032402
2852.71	-0.741017	0.239375	0.00071886	0.00904466	Stat3	ENSMUSG00000004040

### Sheet: Nociceptors_4W
baseMean	log2FoldChange	lfcSE	pvalue	padj	symbol	gene_id
3.73103	3.87433e-07	0.00144269	2.12974e-05	0.0025453	Hoxa2	ENSMUSG00000014704

### Sheet: PEP_3D
baseMean	log2FoldChange	lfcSE	pvalue	padj	symbol	gene_id
91.1577	6.69976	0.864936	7.69976e-27	6.58334e-24	Foxp3	ENSMUSG00000039521
12.5111	6.08106	1.52029	1.03317e-06	3.30206e-05	Zbtb16	ENSMUSG00000066687
36.5055	-5.8474	0.960846	1.47556e-15	2.20313e-13	Zfp366	ENSMUSG00000050919
3.52255	-4.80703	1.24749	1.09022e-07	5.5189e-06	Gata1	ENSMUSG00000031162
7.9032	3.60242	1.75757	4.06799e-05	0.000942411	Twist2	ENSMUSG00000007805
2362.49	3.42008	0.857465	6.208e-07	1.56422e-05	Sox11	ENSMUSG00000063632
83.3009	-3.01472	1.0026	1.13317e-06	2.68026e-05	Hoxd9	ENSMUSG00000043342
89.9596	2.93903	0.89921	6.11383e-08	1.76246e-06	Zfp933	ENSMUSG00000059423
672.547	-2.90196	0.616893	8.892e-10	3.50093e-08	Ecsit	ENSMUSG00000066839
27.4239	2.75798	0.852056	3.75724e-05	0.000569585	Fosl1	ENSMUSG00000024912
63.7327	2.20779	0.629248	1.93987e-05	0.000294503	Hinfp	ENSMUSG00000032119
63.8753	-2.20143	1.43876	0.000229358	0.00244348	Ahr	ENSMUSG00000019256
120.889	2.12354	0.87569	7.84212e-05	0.000996542	Zfp738	ENSMUSG00000048280
43.3723	1.96721	0.909816	0.000805672	0.00704864	Nr6a1	ENSMUSG00000063972
137.342	1.94377	0.617593	3.0901e-05	0.000475371	Pbx4	ENSMUSG00000031860
222.466	1.90253	0.741927	0.000327422	0.00338446	Rora	ENSMUSG00000032238
202.771	1.85987	0.762394	0.0018974	0.0155251	Nfil3	ENSMUSG00000056749
26.6071	1.8483	0.79164	0.000802144	0.00702848	Rfx5	ENSMUSG00000005774
93.0221	1.82769	0.76501	0.00124601	0.0112537	E2f1	ENSMUSG00000027490
71.9549	1.80382	0.981744	0.00213756	0.0158403	Pax8	ENSMUSG00000026976
92.1259	1.75668	0.659857	0.00101248	0.00863428	Zfp748	ENSMUSG00000095432
2860.54	1.68118	0.78576	0.00198145	0.0164595	Atf3	ENSMUSG00000026628
767.916	1.64598	0.742145	0.000544948	0.00448975	Hoxb5	ENSMUSG00000038700
43.4019	1.47001	1.10126	0.00464341	0.0288314	Zfp362	ENSMUSG00000028799
45.9261	1.45834	1.04779	0.006902	0.0429858	Relb	ENSMUSG00000002983
345.805	1.34303	0.55905	0.00304216	0.0181934	Onecut2	ENSMUSG00000045991
197.514	1.3421	0.800453	0.00634426	0.0373583	Nfyc	ENSMUSG00000032897
20.7509	-1.26172	1.37339	0.00435886	0.0302427	Nfe2l3	ENSMUSG00000029832
256.114	-1.07593	0.474692	0.00647334	0.0408121	Mef2d	ENSMUSG00000001419
309.404	-1.00539	0.372717	0.00199026	0.0148258	E2f5	ENSMUSG00000027552
5.78618	-0.985533	1.64997	0.00332233	0.0451476	Lmx1b	ENSMUSG00000038765
3.73103	0.474917	1.08763	0.00109212	0.015793	Hoxa2	ENSMUSG00000014704

### Sheet: PEP_4W
baseMean	log2FoldChange	lfcSE	pvalue	padj	symbol	gene_id
2860.54	2.6966	0.753455	1.22225e-05	0.0017287	Atf3	ENSMUSG00000026628
2362.49	2.39703	0.888094	0.000195448	0.0195206	Sox11	ENSMUSG00000063632
6.02684	2.37618	0.926488	0.000323323	0.0139719	Nr1i2	ENSMUSG00000022809
88.0191	3.0492e-06	0.0014427	0.000164396	0.0301106	Elk3	ENSMUSG00000008398
3.30122	2.58133e-06	0.0014427	6.32503e-05	0.00604936	Glis3	ENSMUSG00000052942
7.9032	2.33024e-06	0.0014427	0.000733184	0.0292241	Twist2	ENSMUSG00000007805
3.73103	6.38451e-07	0.0014427	1.17964e-09	1.92171e-07	Hoxa2	ENSMUSG00000014704
47.7399	-2.20873e-07	0.0014427	2.62213e-07	6.39142e-05	Spic	ENSMUSG00000004359
27.8785	-2.05641e-07	0.00144269	3.43577e-07	4.88618e-05	Foxc2	ENSMUSG00000046714
33.2564	-1.71312e-07	0.0014427	2.54678e-06	0.000548142	Batf	ENSMUSG00000034266

### Sheet: NP_3D
baseMean	log2FoldChange	lfcSE	pvalue	padj	symbol	gene_id
2860.54	3.99064	0.699075	4.64157e-10	7.02425e-08	Atf3	ENSMUSG00000026628
2362.49	2.3082	0.867882	0.000205377	0.00800664	Sox11	ENSMUSG00000063632
78.8766	-0.0246731	0.0906771	0.000586548	0.0229589	Hoxb6	ENSMUSG00000000690
27.8785	-0.00235618	0.0854998	6.11392e-10	1.21281e-07	Foxc2	ENSMUSG00000046714
33.2564	-0.000423179	0.0854512	0.000295475	0.0145407	Batf	ENSMUSG00000034266

### Sheet: NP_4W
baseMean	log2FoldChange	lfcSE	pvalue	padj	symbol	gene_id
2860.54	2.62891	0.733992	1.02524e-05	0.00129153	Atf3	ENSMUSG00000026628
177.63	2.1789e-06	0.0014427	0.000305963	0.0262466	Sox9	ENSMUSG00000000567
85.786	3.1403e-07	0.00144269	1.19939e-08	2.84638e-06	Hlf	ENSMUSG00000003949
33.2564	2.49475e-07	0.00144269	0.000423333	0.0367632	Batf	ENSMUSG00000034266
27.8785	1.6545e-07	0.00144269	0.000132614	0.0127222	Foxc2	ENSMUSG00000046714
47.7399	-1.6101e-07	0.00144269	1.25857e-05	0.00127851	Spic	ENSMUSG00000004359

### Sheet: C-LTMR_3D
baseMean	log2FoldChange	lfcSE	pvalue	padj	symbol	gene_id
2860.54	3.99096	0.701621	4.0992e-10	2.68674e-07	Atf3	ENSMUSG00000026628
177.63	3.81487	1.27497	6.58935e-05	0.0137654	Sox9	ENSMUSG00000000567
5.06171	2.45336	0.992218	0.000352133	0.0166345	Hif3a	ENSMUSG00000004328
27.4239	4.09552e-06	0.0014427	0.000164555	0.0171159	Fosl1	ENSMUSG00000024912
36.5055	3.74184e-06	0.0014427	0.000461225	0.0372267	Zfp366	ENSMUSG00000050919
5.10381	-3.01511e-06	0.0014427	4.69249e-05	0.00268642	Tcf7	ENSMUSG00000000782
47.7399	-1.61856e-07	0.00144269	1.2424e-05	0.00152583	Spic	ENSMUSG00000004359

### Sheet: C-LTMR_4W
baseMean	log2FoldChange	lfcSE	pvalue	padj	symbol	gene_id
27.8785	4.62858e-07	0.0014427	4.26137e-07	7.48053e-05	Foxc2	ENSMUSG00000046714
47.7399	-2.31164e-07	0.0014427	5.77689e-07	0.000127413	Spic	ENSMUSG00000004359

### Sheet: A-LTMR_3D
baseMean	log2FoldChange	lfcSE	pvalue	padj	symbol	gene_id
2860.54	5.4234	0.778467	2.50149e-13	1.29635e-10	Atf3	ENSMUSG00000026628
6.47388	4.43485	1.25727	2.21434e-05	0.000484027	Foxj1	ENSMUSG00000034227
177.63	4.40816	1.38021	6.47555e-05	0.00382393	Sox9	ENSMUSG00000000567
2362.49	2.87181	0.915563	0.000100519	0.0105223	Sox11	ENSMUSG00000063632
3.35224	2.39904	1.46919	0.00295877	0.0272468	Hoxd4	ENSMUSG00000101174
69.602	2.02722	0.924331	0.00105438	0.0315362	Cebpb	ENSMUSG00000056501
24.8442	1.79908	0.635873	0.000254388	0.00558197	Erf	ENSMUSG00000040857
100.767	-1.33642	1.03745	0.00330226	0.0469641	Etv3	ENSMUSG00000003382
16.688	-0.334416	0.693919	0.000551305	0.0108999	Myb	ENSMUSG00000019982
12.7844	-0.258518	0.494798	0.00134987	0.0184245	Elk1	ENSMUSG00000009406
6.68917	-0.177964	0.391088	9.36868e-05	0.00181705	Nrl	ENSMUSG00000040632
2.99939	-0.171959	0.382548	0.000896512	0.00911211	Zfp708	ENSMUSG00000058883
2.73262	0.158692	0.369219	0.00450499	0.0299119	Tbx21	ENSMUSG00000001444
43.3872	-0.0901278	0.324629	1.5546e-27	1.19793e-24	Meox1	ENSMUSG00000001493
3.73103	-0.0239114	0.308263	1.71291e-09	7.93663e-08	Hoxa2	ENSMUSG00000014704
47.7399	-0.0159082	0.308073	1.67369e-10	1.68212e-08	Spic	ENSMUSG00000004359
85.786	-0.00739638	0.307111	5.10391e-32	3.36969e-29	Hlf	ENSMUSG00000003949

### Sheet: A-LTMR_4W
baseMean	log2FoldChange	lfcSE	pvalue	padj	symbol	gene_id
2860.54	5.78663	0.69218	1.39808e-18	9.79069e-16	Atf3	ENSMUSG00000026628
177.63	5.2887	1.33393	1.41604e-06	0.00171528	Sox9	ENSMUSG00000000567
27.4239	3.35022	0.823225	1.45417e-06	0.000160856	Fosl1	ENSMUSG00000024912
3.44157	2.74516	1.36064	0.000915819	0.0246501	Rfx4	ENSMUSG00000020037
64.3878	2.21324	0.814545	0.000186454	0.0146192	Klf12	ENSMUSG00000072294
5.25562	-0.140219	0.280913	5.17012e-05	0.00243176	Nfe2	ENSMUSG00000058794
61.633	0.0607046	0.161854	1.02021e-07	1.34449e-05	Neurog3	ENSMUSG00000044312
11.239	0.0520449	0.155341	0.00275299	0.046264	Zfp408	ENSMUSG00000075040
22.9279	-0.0438238	0.151775	2.05637e-05	0.00146036	Creb3l4	ENSMUSG00000027938
146.516	-0.0393312	0.149637	0.000229327	0.0267351	Spi1	ENSMUSG00000002111
6.30707	-0.0381425	0.148924	0.00182386	0.0421763	Foxo6	ENSMUSG00000052135
49.6004	-0.0368097	0.148693	1.71439e-05	0.00142339	Irf8	ENSMUSG00000041515
33.2564	0.0052451	0.141568	0.000214548	0.00955279	Batf	ENSMUSG00000034266
27.8785	-0.00349958	0.141477	5.87947e-07	7.18265e-05	Foxc2	ENSMUSG00000046714
