## Supplemental Table 18. GSEA enrichment scores for subtype injury for "Deep RNA-seq of male and female murine sensory neuron subtypes after nerve injury"

### Sheet: Sheet1
Population	Gene Set	Size	Score	p (adj)
Nociceptors	NP	1583	-4.66	1.27e-266
	C-LTMR	836	-4.02	8.81e-103
	Ad-LTMR	315	3.7	9.71e-46
	AB-SA1-LTMR	317	-3.72	9.05e-42
	AB-field-LTMR	263	-3.33	1.48e-27
	PEP	764	-2.47	2.41e-24
	PROP	765	2.35	1.05e-19
	AB-RA-LTMR	35	-1.53	0.0416
PEP	NP	1583	-4.51	0
	C-LTMR	836	-4.52	2.36e-206
	Ad-LTMR	315	3.4	1.86e-35
	PROP	765	2.6	6.91e-30
	AB-SA1-LTMR	317	-2.99	2.38e-26
	PEP	764	2.15	1.52e-16
	AB-field-LTMR	263	-2.11	3.9e-08
	AB-RA-LTMR	35	-1.51	0.0511
NP	C-LTMR	836	-3.65	2.41e-148
	PEP	764	-3.54	4.66e-120
	AB-SA1-LTMR	317	-2.95	1.57e-28
	NP	1583	-2.03	1.05e-25
	AB-field-LTMR	263	-2.88	3.45e-22
	Ad-LTMR	315	2.8	2.13e-21
	PROP	765	-1.86	1.82e-10
	AB-RA-LTMR	35	-1.94	0.00368
C-LTMR	NP	1583	-4.9	0
	PEP	764	-4.34	6.78e-142
	Ad-LTMR	315	3.95	2.8e-70
	PROP	765	2.81	8.19e-40
	AB-SA1-LTMR	317	-2.96	5.15e-23
	C-LTMR	836	2.2	1.49e-18
	AB-field-LTMR	263	-1.97	7.99e-07
	AB-RA-LTMR	35	1.42	0.0873
AB-RA + Ad-LTMR	NP	1583	-4.28	0
	PEP	764	-3.7	6.96e-107
	Ad-LTMR	315	3.87	1.8e-73
	C-LTMR	836	-2.99	1.61e-51
	PROP	765	2.85	4.13e-46
	AB-SA1-LTMR	317	-2.17	2.13e-09
	AB-field-LTMR	263	-1.83	1.53e-05
	AB-RA-LTMR	35	1.52	0.0411
