## Supplemental Table 19. DEG additive model sexual dimorphism for "Deep RNA-seq of male and female murine sensory neuron subtypes after nerve injury"

### Sheet: Nociceptors
	baseMean	log2FoldChange	lfcSE	pvalue	padj	symbol
ENSMUSG00000024659	1209.39	40.058	4.80993	1.42656e-17	3.30637e-13	Anxa1
ENSMUSG00000103428	6.11817	-34.1381	6.08728	5.05654e-09	1.38974e-05	Gm20754
ENSMUSG00000053897	36.8028	33.8441	5.78481	1.31453e-09	8.00704e-07	Slc39a8
ENSMUSG00000032271	39.3498	32.9659	5.85053	4.8066e-09	2.43982e-06	Nnmt
ENSMUSG00000074628	11.8856	32.7617	5.25733	1.39453e-10	2.05716e-07	Tldc2
ENSMUSG00000022221	25.8474	31.3171	5.03653	1.69429e-10	2.05716e-07	Ripk3
ENSMUSG00000105784	21.2507	31.0175	4.15515	2.94925e-14	8.98317e-11	NA
ENSMUSG00000022512	66.9036	-31.004	6.30906	1.31174e-07	9.16765e-05	Cldn1
ENSMUSG00000020865	30.7033	30.8372	4.27949	2.05755e-13	1.10247e-09	Abcc3
ENSMUSG00000085022	5.34942	30.6565	5.93339	5.42115e-08	4.90252e-05	Gm5860
ENSMUSG00000102950	3.87968	30.5421	4.65821	1.97927e-11	8.19369e-08	NA
ENSMUSG00000105006	2.75492	30.5221	5.82301	4.00515e-08	8.51742e-05	NA
ENSMUSG00000114049	7.00562	30.2286	5.52434	1.38823e-08	1.40312e-05	NA
ENSMUSG00000050370	69.5058	30.1943	6.55199	3.17601e-07	0.000249428	Ch25h
ENSMUSG00000026630	40.7098	30.0135	4.66981	4.83417e-11	1.05651e-07	Batf3
ENSMUSG00000048583	24.0322	-29.8339	5.26238	5.00213e-09	6.63321e-06	Igf2
ENSMUSG00000059857	88.3961	29.7051	5.35788	9.91287e-09	1.40312e-05	Ntng1
ENSMUSG00000109669	26.8969	29.5344	5.34085	1.08044e-08	6.63321e-06	NA
ENSMUSG00000079415	18.4354	29.3116	4.62554	9.11713e-11	2.05716e-07	Cntf
ENSMUSG00000078640	27.8799	29.0316	5.3813	2.19575e-08	1.96087e-05	Gm11627
ENSMUSG00000021904	9.55851	28.9175	4.75999	4.89049e-10	1.6482e-06	Sema3g
ENSMUSG00000108291	6.55563	28.8086	4.4684	4.59624e-11	1.31623e-07	NA
ENSMUSG00000039062	64.3675	-27.3161	5.31101	7.24456e-08	6.65564e-05	Anpep
ENSMUSG00000087263	5.11015	27.2446	5.87569	3.42561e-07	0.000236352	NA
ENSMUSG00000098886	4.10567	26.8606	5.67721	2.75258e-07	0.000327078	Mir6385
ENSMUSG00000096010	10.2639	25.8725	5.4836	2.96261e-07	8.51742e-05	H4f16
ENSMUSG00000095385	12.7913	-25.8207	6.67316	1.47385e-06	0.000327078	D630033O11Rik
ENSMUSG00000088493	1.58656	25.739	5.69559	4.7397e-07	0.000850329	Gm24401
ENSMUSG00000029096	110.639	24.8666	6.93959	2.25511e-06	0.00549164	Htra3
ENSMUSG00000006386	36.4096	-17.0178	7.33644	1.15911e-05	0.00554285	Tek
ENSMUSG00000117294	3.79628	-16.9959	3.97348	8.48223e-07	0.000907897	NA
ENSMUSG00000042821	47.8429	16.7138	11.5346	4.11424e-05	0.0091479	Snai1
ENSMUSG00000103160	5.43699	15.7473	11.4832	4.74622e-05	0.0201519	NA
ENSMUSG00000004814	21.2575	-15.7052	13.7046	6.97476e-05	0.0292424	Ccl24
ENSMUSG00000032387	59.375	-15.4373	7.83133	1.82303e-05	0.0315694	Rbpms2
ENSMUSG00000021903	15.0544	14.4548	12.2816	6.86395e-05	0.0155253	Galnt15
ENSMUSG00000081968	3.27697	-13.3662	7.13666	1.99908e-05	0.0229844	Rpl23a-ps2
ENSMUSG00000046561	6.93731	-12.2788	7.62003	2.94621e-05	0.014647	Arsj
ENSMUSG00000069045	222.141	12.1217	2.34415	9.37155e-08	0.0467011	Ddx3y
ENSMUSG00000069049	264.013	12.0234	2.51393	2.79806e-07	0.000249428	Eif2s3y
ENSMUSG00000068457	65.3978	11.6383	2.75671	8.02375e-07	0.00201698	Uty
ENSMUSG00000042473	9.18202	-9.85572	9.36112	8.75893e-05	0.0328807	Tbc1d8b
ENSMUSG00000086843	11.8595	-9.61386	9.22105	8.91198e-05	0.0231872	E030013I19Rik
ENSMUSG00000100147	18.407	8.99121	10.5826	0.000151074	0.0467011	1700047M11Rik
ENSMUSG00000086503	567.297	-8.90758	1.7216	8.60575e-08	0.0238919	Xist
ENSMUSG00000031210	19.8646	-7.67388	9.25657	0.000154692	0.0229844	Gpr165
ENSMUSG00000033579	35.6836	7.46403	11.1398	0.000264202	0.0328807	Fa2h
ENSMUSG00000085715	472.016	-7.30744	1.7409	6.05063e-07	0.00554285	Tsix
ENSMUSG00000039774	14.2441	-6.86234	9.851	0.000240284	0.0318211	Galnt12
ENSMUSG00000109799	30.4817	-4.42072	6.90374	0.000252502	0.032724	NA
ENSMUSG00000030088	40.2585	-3.96879	6.73381	0.000308775	0.037616	Aldh1l1
ENSMUSG00000084020	15.0563	-3.0216	2.27934	1.55245e-05	0.00713	NA

### Sheet: PEP
	baseMean	log2FoldChange	lfcSE	pvalue	padj	symbol
ENSMUSG00000074199	9.05951	-39.6108	6.88776	1.039e-09	1.3625e-06	Krtdap
ENSMUSG00000050359	7396.93	36.9308	4.52486	5.49658e-17	4.38481e-11	Sprr1a
ENSMUSG00000032125	8.8729	-34.3446	7.24511	1.67979e-07	0.000147649	Robo4
ENSMUSG00000086763	28.7346	-33.5607	8.13877	7.29888e-07	0.000497306	Plxna4os1
ENSMUSG00000030108	75.2101	-33.0857	4.27751	2.42523e-15	1.67747e-11	Slc6a13
ENSMUSG00000117633	162.197	32.991	6.29039	2.81018e-08	4.17197e-05	8430422H06Rik
ENSMUSG00000087355	3.39996	-32.701	7.18067	3.13996e-07	0.000171258	NA
ENSMUSG00000108246	3.53004	32.291	4.03152	2.89602e-16	1.74081e-12	NA
ENSMUSG00000109501	3.6445	31.2249	3.50918	1.57723e-19	1.89616e-15	NA
ENSMUSG00000000359	21.4853	30.5776	4.39091	9.50762e-13	1.79962e-09	Rem1
ENSMUSG00000086134	7.25419	-29.717	4.11556	1.60001e-13	3.80963e-10	Gm16159
ENSMUSG00000037621	25.9162	-28.5843	7.67497	1.83614e-06	0.000868111	Atoh8
ENSMUSG00000027859	30.0333	26.8947	5.67111	2.71511e-07	0.000215825	Ngf
ENSMUSG00000057596	28.7654	26.3713	5.31188	1.39647e-07	0.000137697	Trim30d
ENSMUSG00000090246	5.9753	-26.2493	4.91104	2.93682e-08	2.49734e-05	NA
ENSMUSG00000107388	17.8578	-25.9211	8.65135	5.28035e-06	0.0016658	Gm42788
ENSMUSG00000026730	40.0129	23.7793	4.30074	1.36662e-08	2.06484e-05	Pter
ENSMUSG00000002588	2.31763	-23.6307	10.4775	1.38423e-05	0.00579382	Pon1
ENSMUSG00000021457	46.0896	-23.1008	4.4799	8.10085e-08	9.75623e-05	Syk
ENSMUSG00000024013	56.9154	22.8884	8.12588	7.20074e-06	0.00361509	Fgd2
ENSMUSG00000037578	8.95314	21.996	6.68363	4.07987e-06	0.00193843	Pkd2l1
ENSMUSG00000098708	13.8775	21.6265	11.9569	2.58843e-05	0.00690199	NA
ENSMUSG00000104786	4.29872	-21.2159	11.7538	2.64028e-05	0.00681489	NA
ENSMUSG00000086298	3.8638	20.793	7.676	8.54221e-06	0.00385045	NA
ENSMUSG00000044551	43.8983	-20.5029	2.94073	1.81553e-12	4.94801e-09	9930012K11Rik
ENSMUSG00000070509	13.4739	-19.8661	4.37483	5.72848e-07	0.000250223	Rgma
ENSMUSG00000052631	4.79489	-19.4784	5.77429	3.77339e-06	0.00133169	Sh2d6
ENSMUSG00000099893	3.12585	-19.2924	4.06401	3.52874e-07	0.000184447	NA
ENSMUSG00000089835	6.00955	-18.4146	4.4769	1.30677e-06	0.000517286	NA
ENSMUSG00000108677	8.44715	-18.4122	3.81256	2.87106e-07	0.000164362	NA
ENSMUSG00000007279	28.7699	-18.175	3.25722	1.40703e-08	2.06484e-05	Scube2
ENSMUSG00000107414	4.98047	-18.1299	4.36776	1.22807e-06	0.000508133	NA
ENSMUSG00000048996	5.41436	-17.9764	2.98679	1.14448e-09	1.3625e-06	Olfr1366
ENSMUSG00000024899	25.359	-17.2556	3.95422	8.40557e-07	0.000517286	Papss2
ENSMUSG00000040229	158.076	17.012	12.4602	5.65292e-05	0.0242085	Gpr34
ENSMUSG00000114051	4.41148	-17.0095	3.39181	1.67442e-07	0.00011435	NA
ENSMUSG00000093682	4.37612	-16.8561	3.61729	4.5087e-07	0.000216402	NA
ENSMUSG00000052629	25.7838	-16.7276	3.13799	5.00174e-08	5.85665e-05	NA
ENSMUSG00000102749	5.2606	-16.68	5.01007	3.95032e-06	0.00135689	NA
ENSMUSG00000098233	7.9643	-16.6674	2.52106	2.67489e-11	3.79731e-08	NA
ENSMUSG00000025453	13.0033	-16.3064	3.84302	1.04249e-06	0.000463295	Nnt
ENSMUSG00000068874	33.7805	-16.1101	8.19032	2.27149e-05	0.0122216	Selenbp1
ENSMUSG00000030562	19.2016	-15.7877	6.29825	1.09509e-05	0.00508428	Nox4
ENSMUSG00000104894	3.9234	-15.1398	3.73078	1.39424e-06	0.000765936	NA
ENSMUSG00000026604	15.3932	-14.86	9.94136	4.70712e-05	0.0120173	Ptpn14
ENSMUSG00000053063	148.821	14.8278	12.553	8.19671e-05	0.032023	Clec12a
ENSMUSG00000090500	4.96324	-14.3426	9.14096	4.13671e-05	0.0108113	NA
ENSMUSG00000042357	9.46198	-13.8918	14.1907	0.000120832	0.026639	Gjb5
ENSMUSG00000107742	13.4566	-13.8857	6.52065	1.73394e-05	0.00508428	NA
ENSMUSG00000114608	57.8027	-13.4871	15.8554	0.000146987	0.0499355	Gm36161
ENSMUSG00000040919	7.27528	-13.4656	7.23843	2.54124e-05	0.00671179	4930505A04Rik
ENSMUSG00000078349	20.628	-11.2098	9.85153	9.1817e-05	0.0312758	AW011738
ENSMUSG00000038155	11.9299	-10.0896	7.21983	4.99376e-05	0.0122216	Gstp2
ENSMUSG00000085715	472.016	-9.96339	1.59296	3.4978e-10	3.26526e-06	Tsix
ENSMUSG00000024696	33.0575	9.93942	10.2035	0.000134159	0.0360891	Lpxn
ENSMUSG00000086843	11.8595	-9.6933	9.09338	0.00010502	0.0242085	E030013I19Rik
ENSMUSG00000074676	20.9862	-9.42479	13.0175	0.00025476	0.0474311	Foxs1
ENSMUSG00000037016	22.5787	-9.17123	8.86295	0.000111671	0.0252822	Frem2
ENSMUSG00000105326	4.98232	-8.9001	8.02985	9.07293e-05	0.0217735	NA
ENSMUSG00000032733	12.7115	-8.85785	9.54498	0.0001486	0.0319015	Snx33
ENSMUSG00000020953	6.37487	-7.62349	9.77257	0.000227025	0.0462595	Coch
ENSMUSG00000027015	9.16936	-6.09985	8.19477	0.00024027	0.0474311	Cybrd1

### Sheet: NP
	baseMean	log2FoldChange	lfcSE	pvalue	padj	symbol
ENSMUSG00000058153	161.846	37.604	4.61143	1.39202e-16	1.40661e-12	Sez6l
ENSMUSG00000029819	356.078	37.4858	4.96617	1.75119e-14	1.01999e-10	Npy
ENSMUSG00000024647	167.284	36.4804	4.27785	6.28323e-18	1.14502e-13	Cbln2
ENSMUSG00000006546	104.351	35.4955	4.20774	1.45147e-17	1.14502e-13	Cryba2
ENSMUSG00000048489	197.562	34.8263	5.38138	4.30119e-11	2.45414e-07	Depp1
ENSMUSG00000068349	17.2577	33.756	5.23408	5.23683e-11	2.64291e-07	Gml
ENSMUSG00000044258	207.136	33.6804	6.37027	2.0291e-08	6.82696e-05	Ctla2a
ENSMUSG00000038642	2367.58	33.1014	9.06312	3.40128e-07	0.000808614	Ctss
ENSMUSG00000038354	30.0732	-21.1684	3.59169	2.31302e-09	8.75497e-06	Ankrd35
ENSMUSG00000050359	7396.93	20.2856	5.194	2.61607e-07	0.000678479	Sprr1a
ENSMUSG00000075602	494.419	14.4444	10.7097	6.21938e-06	0.0145028	Ly6a
ENSMUSG00000085715	472.016	-10.8512	1.72158	2.57272e-10	8.56281e-07	Tsix
ENSMUSG00000086503	567.297	-8.94487	1.78594	3.20378e-08	9.71206e-05	Xist

### Sheet: C-LTMR
	baseMean	log2FoldChange	lfcSE	pvalue	padj	symbol
ENSMUSG00000110067	8.33502	33.6781	5.07757	5.44254e-12	1.08613e-07	NA
ENSMUSG00000104114	5.06298	32.1722	4.58802	4.64409e-13	1.50374e-08	NA
ENSMUSG00000019832	58.9261	31.798	5.20067	1.91131e-10	1.83371e-06	Rab32
ENSMUSG00000063683	15.404	31.0787	4.88256	4.25586e-11	4.59343e-07	Glyat
ENSMUSG00000052305	172.511	-30.6979	6.5709	6.3095e-08	0.000398672	Hbb-b1
ENSMUSG00000005716	391.034	24.818	14.6347	2.92367e-06	0.00904207	Pvalb
ENSMUSG00000042254	19.4845	-21.2368	3.64459	2.46427e-09	1.32118e-05	Cilp
ENSMUSG00000038663	14.2713	-13.6552	7.43904	3.54033e-06	0.0130638	Fsd2
ENSMUSG00000031997	272.974	-13.6117	7.14556	3.20261e-06	0.0128024	Trpc6
ENSMUSG00000069045	222.141	12.425	2.34958	2.65255e-08	0.000398672	Ddx3y
ENSMUSG00000086503	567.297	-11.3204	1.77845	1.59764e-10	1.26254e-06	Xist
ENSMUSG00000085715	472.016	-10.357	1.72229	1.36221e-09	2.44758e-05	Tsix
ENSMUSG00000021721	39.3663	-9.57421	8.70465	1.21823e-05	0.0269117	Htr1a
ENSMUSG00000069049	264.013	8.10205	5.0981	3.98543e-06	0.0114527	Eif2s3y

### Sheet: A-LTMRs
	baseMean	log2FoldChange	lfcSE	pvalue	padj	symbol	description
ENSMUSG00000056427	4.19407	-44.4098	5.02858	1.88677e-20	4.58675e-17	Slit3	slit guidance ligand 3 [Source:MGI Symbol;Acc:MGI:1315202]
ENSMUSG00000044258	207.136	41.7928	6.06732	1.60384e-13	5.70147e-10	Ctla2a	cytotoxic T lymphocyte-associated protein 2 alpha [Source:MGI Symbol;Acc:MGI:88554]
ENSMUSG00000026536	44.233	-37.9109	6.69155	7.85457e-10	4.88468e-07	Ifi211	interferon activated gene 211 [Source:MGI Symbol;Acc:MGI:3041120]
ENSMUSG00000021590	12.4464	35.6085	3.19005	6.59171e-30	7.76476e-26	Spata9	spermatogenesis associated 9 [Source:MGI Symbol;Acc:MGI:1922821]
ENSMUSG00000023945	14.4595	34.9447	4.68386	9.10929e-15	1.26924e-11	Slc5a7	solute carrier family 5 (choline transporter), member 7 [Source:MGI Symbol;Acc:MGI:1927126]
ENSMUSG00000107913	4.56204	34.7041	3.67629	4.36295e-22	1.17128e-18	Gm43871	predicted gene, 43871 [Source:MGI Symbol;Acc:MGI:5690263]
ENSMUSG00000020123	75.6744	-34.3372	4.94208	4.19027e-13	1.54548e-09	Avpr1a	arginine vasopressin receptor 1A [Source:MGI Symbol;Acc:MGI:1859216]
ENSMUSG00000104140	7.37483	33.5044	3.52871	3.05712e-22	1.17128e-18	Gm37140	predicted gene, 37140 [Source:MGI Symbol;Acc:MGI:5610368]
ENSMUSG00000111205	2.26825	-32.9082	4.44736	1.93921e-14	4.20771e-09	Gm39307	predicted gene, 39307 [Source:MGI Symbol;Acc:MGI:5622192]
ENSMUSG00000072553	189.914	32.3967	4.72058	1.00356e-12	2.81647e-09	Gm525	predicted gene 525 [Source:MGI Symbol;Acc:MGI:2685371]
ENSMUSG00000005107	10.5694	31.5611	4.37601	9.27294e-14	6.03725e-11	Slc2a9	solute carrier family 2 (facilitated glucose transporter), member 9 [Source:MGI Symbol;Acc:MGI:2152844]
ENSMUSG00000026729	52.6125	30.5972	4.85012	5.166e-11	5.25719e-08	4930562F07Rik	RIKEN cDNA 4930562F07 gene [Source:MGI Symbol;Acc:MGI:1922505]
ENSMUSG00000115151	5.92225	-30.525	3.16259	9.74809e-23	5.67125e-19	Gm19276	predicted gene, 19276 [Source:MGI Symbol;Acc:MGI:5011461]
ENSMUSG00000072620	95.8544	30.4779	8.96222	3.10151e-06	0.00130634	Slfn2	schlafen 2 [Source:MGI Symbol;Acc:MGI:1313258]
ENSMUSG00000026580	18.9177	30.4212	6.31019	1.50109e-07	3.96716e-05	Selp	selectin, platelet [Source:MGI Symbol;Acc:MGI:98280]
ENSMUSG00000030147	64.8721	-29.5337	5.89725	8.03812e-08	5.16987e-05	Clec4b1	C-type lectin domain family 4, member b1 [Source:MGI Symbol;Acc:MGI:1917060]
ENSMUSG00000055994	5.36696	-28.7432	3.61725	4.62272e-16	8.27346e-13	Nod2	nucleotide-binding oligomerization domain containing 2 [Source:MGI Symbol;Acc:MGI:2429397]
ENSMUSG00000105442	1.49238	-28.5281	7.17166	1.57676e-06	0.0481803	Gm42614	predicted gene 42614 [Source:MGI Symbol;Acc:MGI:5662751]
ENSMUSG00000114306	1.97915	-28.1406	5.45897	4.93463e-08	0.00853572	Gm3227	predicted gene 3227 [Source:MGI Symbol;Acc:MGI:3781405]
ENSMUSG00000103677	10.5465	-27.9387	5.42179	5.09036e-08	8.4978e-06	Pcdhga4	protocadherin gamma subfamily A, 4 [Source:MGI Symbol;Acc:MGI:1935216]
ENSMUSG00000101191	6.20213	27.806	3.67163	9.60507e-15	1.26924e-11	Gm28809	predicted gene 28809 [Source:MGI Symbol;Acc:MGI:5579515]
ENSMUSG00000108795	3.56681	27.8029	4.92484	3.99854e-09	2.12416e-06	Gm45121	predicted gene 45121 [Source:MGI Symbol;Acc:MGI:5753697]
ENSMUSG00000109890	5.27704	27.4246	5.43781	8.7627e-08	2.42356e-05	AU023762	expressed sequence AU023762 [Source:MGI Symbol;Acc:MGI:2143225]
ENSMUSG00000031492	221.206	-27.3176	3.71157	5.07702e-14	2.1654e-10	Chrnb3	cholinergic receptor, nicotinic, beta polypeptide 3 [Source:MGI Symbol;Acc:MGI:106212]
ENSMUSG00000009646	8.34318	-27.0335	4.89302	8.50712e-09	2.94736e-06	Pla2g12b	phospholipase A2, group XIIB [Source:MGI Symbol;Acc:MGI:1917086]
ENSMUSG00000113282	2.50472	26.7856	4.27561	1.05932e-10	5.35905e-08	Gm20368	predicted gene, 20368 [Source:MGI Symbol;Acc:MGI:5012553]
ENSMUSG00000107761	27.5028	-26.4552	4.16703	6.39056e-11	3.58467e-08	2010008C14Rik	RIKEN cDNA 2010008C14 gene [Source:MGI Symbol;Acc:MGI:1917109]
ENSMUSG00000101759	82.8689	-26.4179	4.42015	6.6213e-10	6.85129e-07	Gm5734	predicted gene 5734 [Source:MGI Symbol;Acc:MGI:3647104]
ENSMUSG00000036198	481.834	-25.7985	3.21582	3.36313e-16	1.26924e-11	Arhgap36	Rho GTPase activating protein 36 [Source:MGI Symbol;Acc:MGI:1922654]
ENSMUSG00000040985	6.34427	-25.611	3.58089	2.78326e-13	3.06405e-10	Sun3	Sad1 and UNC84 domain containing 3 [Source:MGI Symbol;Acc:MGI:3041199]
ENSMUSG00000091175	178.122	-24.681	3.78387	2.42308e-11	9.20123e-08	S100a7l2	S100 calcium binding protein A7 like 2 [Source:MGI Symbol;Acc:MGI:2684973]
ENSMUSG00000037095	81.6175	24.4385	13.3773	3.11468e-05	0.0202725	Lrg1	leucine-rich alpha-2-glycoprotein 1 [Source:MGI Symbol;Acc:MGI:1924155]
ENSMUSG00000115405	4.43467	24.4216	5.52475	8.81348e-07	0.000203567	Gm41307	predicted gene, 41307 [Source:MGI Symbol;Acc:MGI:5624192]
ENSMUSG00000039798	8.57959	-24.2368	3.87038	1.3784e-10	6.7654e-08	2600006K01Rik	RIKEN cDNA 2600006K01 gene [Source:MGI Symbol;Acc:MGI:1917569]
ENSMUSG00000024681	353.847	-23.7898	3.47658	2.9657e-12	8.94025e-08	Ms4a3	membrane-spanning 4-domains, subfamily A, member 3 [Source:MGI Symbol;Acc:MGI:2158468]
ENSMUSG00000078439	21.8981	-23.7532	3.22814	7.19864e-14	7.7568e-11	Smim24	small integral membrane protein 24 [Source:MGI Symbol;Acc:MGI:1919523]
ENSMUSG00000074155	143.09	-23.6181	4.25099	9.9988e-09	1.26945e-05	Klk5	kallikrein related-peptidase 5 [Source:MGI Symbol;Acc:MGI:1915918]
ENSMUSG00000114780	3.51617	-23.4198	5.61589	1.63333e-06	0.000479415	AI197445	expressed sequence AI197445 [Source:MGI Symbol;Acc:MGI:2145191]
ENSMUSG00000108286	2.88851	23.1958	10.6343	2.53999e-05	0.00355383	Gm44224	predicted gene, 44224 [Source:MGI Symbol;Acc:MGI:5690616]
ENSMUSG00000086850	3.00179	23.0492	5.83158	2.50595e-06	0.000664364	Gm13257	predicted gene 13257 [Source:MGI Symbol;Acc:MGI:3651057]
ENSMUSG00000032726	5.04206	-22.028	5.54371	2.54981e-06	0.000543739	Bmp8a	bone morphogenetic protein 8a [Source:MGI Symbol;Acc:MGI:104515]
ENSMUSG00000061186	3.53717	-21.0805	4.79156	1.13051e-06	0.000344117	Sfmbt2	Scm-like with four mbt domains 2 [Source:MGI Symbol;Acc:MGI:2447794]
ENSMUSG00000032303	109.833	21.0769	4.61607	7.45315e-07	0.00287528	Chrna3	cholinergic receptor, nicotinic, alpha polypeptide 3 [Source:MGI Symbol;Acc:MGI:87887]
ENSMUSG00000072419	5.32639	-20.6457	5.26669	2.9745e-06	0.00059387	Dppa2	developmental pluripotency associated 2 [Source:MGI Symbol;Acc:MGI:2157523]
ENSMUSG00000106676	3.55679	-20.4736	5.95631	6.27229e-06	0.00105064	Gm42895	predicted gene 42895 [Source:MGI Symbol;Acc:MGI:5663032]
ENSMUSG00000105457	5.37625	-20.344	3.5915	7.06854e-09	2.57021e-06	Gm43200	predicted gene 43200 [Source:MGI Symbol;Acc:MGI:5663337]
ENSMUSG00000039005	42.6881	-20.0958	5.2115	3.37903e-06	0.00105071	Tlr4	toll-like receptor 4 [Source:MGI Symbol;Acc:MGI:96824]
ENSMUSG00000096922	2.6843	-19.8428	7.75434	1.99669e-05	0.00294084	Gm17308	predicted gene, 17308 [Source:MGI Symbol;Acc:MGI:4936942]
ENSMUSG00000030345	59.3656	-19.5102	3.9228	2.17243e-07	8.66117e-05	Dyrk4	dual-specificity tyrosine-(Y)-phosphorylation regulated kinase 4 [Source:MGI Symbol;Acc:MGI:1330292]
ENSMUSG00000074569	19.2313	-19.3548	4.32078	1.0062e-06	0.000225149	Gcnt7	glucosaminyl (N-acetyl) transferase family member 7 [Source:MGI Symbol;Acc:MGI:3606143]
ENSMUSG00000009614	17.0198	-18.9081	4.26041	1.13e-06	0.000252713	Sardh	sarcosine dehydrogenase [Source:MGI Symbol;Acc:MGI:2183102]
ENSMUSG00000031027	33.1994	-18.8304	2.54616	7.84385e-14	8.92346e-11	Stk33	serine/threonine kinase 33 [Source:MGI Symbol;Acc:MGI:2152419]
ENSMUSG00000103255	19.6686	-18.7683	2.97769	1.61857e-10	7.53322e-08	Pcdhac1	protocadherin alpha subfamily C, 1 [Source:MGI Symbol;Acc:MGI:1891442]
ENSMUSG00000037833	19.2467	-18.5977	3.04109	5.37554e-10	2.62089e-07	Sh2d4b	SH2 domain containing 4B [Source:MGI Symbol;Acc:MGI:1925182]
ENSMUSG00000029380	525.666	-18.4606	8.31095	3.20721e-05	0.0356031	Cxcl1	chemokine (C-X-C motif) ligand 1 [Source:MGI Symbol;Acc:MGI:108068]
ENSMUSG00000097622	11.7925	-18.4579	3.36827	2.21676e-08	4.12356e-06	A330033J07Rik	RIKEN cDNA A330033J07 gene [Source:MGI Symbol;Acc:MGI:2444369]
ENSMUSG00000108474	18.6065	-18.2571	2.63225	2.32542e-12	1.54548e-09	Gm44895	predicted gene 44895 [Source:MGI Symbol;Acc:MGI:5753471]
ENSMUSG00000093579	15.6515	-18.2336	2.66012	4.12898e-12	1.33412e-09	Gm20036	predicted gene, 20036 [Source:MGI Symbol;Acc:MGI:5012221]
ENSMUSG00000040616	180.65	-18.1551	3.08422	2.24389e-09	8.10378e-06	Tmem51	transmembrane protein 51 [Source:MGI Symbol;Acc:MGI:2384874]
ENSMUSG00000045246	7.66542	-17.9865	5.38717	7.70106e-06	0.00125462	Kcng4	potassium voltage-gated channel, subfamily G, member 4 [Source:MGI Symbol;Acc:MGI:1913983]
ENSMUSG00000071679	28.5582	-17.9848	4.26568	1.87803e-06	0.00039731	Rtl4	retrotransposon Gag like 4 [Source:MGI Symbol;Acc:MGI:3588192]
ENSMUSG00000070551	98.8221	-17.8337	4.23584	1.90726e-06	0.000836161	Mrgprb5	MAS-related GPR, member B5 [Source:MGI Symbol;Acc:MGI:3033121]
ENSMUSG00000097944	9.30851	-17.7742	3.22181	1.89623e-08	6.03698e-06	A130014A01Rik	RIKEN cDNA A130014A01 gene [Source:MGI Symbol;Acc:MGI:3028043]
ENSMUSG00000032218	26.418	-17.5903	3.73795	5.83178e-07	0.000140196	Ccnb2	cyclin B2 [Source:MGI Symbol;Acc:MGI:88311]
ENSMUSG00000104148	14.1686	-17.5868	3.18522	1.87054e-08	6.03698e-06	Pcdha2	protocadherin alpha 2 [Source:MGI Symbol;Acc:MGI:2681880]
ENSMUSG00000027606	86.8695	-17.0766	4.64535	4.81644e-06	0.00194172	Dnajc5b	DnaJ heat shock protein family (Hsp40) member C5 beta [Source:MGI Symbol;Acc:MGI:1913576]
ENSMUSG00000106537	6.11408	-17.0715	3.64343	6.2882e-07	0.000146334	Gm43502	predicted gene 43502 [Source:MGI Symbol;Acc:MGI:5663639]
ENSMUSG00000023336	134.233	-16.9729	6.52318	2.04302e-05	0.0458779	Wfdc1	WAP four-disulfide core domain 1 [Source:MGI Symbol;Acc:MGI:1915116]
ENSMUSG00000020017	149.363	-16.8317	3.63851	7.47474e-07	0.000653407	Hal	histidine ammonia lyase [Source:MGI Symbol;Acc:MGI:96010]
ENSMUSG00000070552	49.4086	-16.6282	4.02183	2.25517e-06	0.000966972	Mrgprx1	MAS-related GPR, member X1 [Source:MGI Symbol;Acc:MGI:3033139]
ENSMUSG00000067144	34.4665	-16.4226	3.12976	7.93744e-08	2.46271e-05	Slc22a7	solute carrier family 22 (organic anion transporter), member 7 [Source:MGI Symbol;Acc:MGI:1859559]
ENSMUSG00000027344	13.1688	16.2288	4.37914	4.6379e-06	0.000836161	Fsip1	fibrous sheath-interacting protein 1 [Source:MGI Symbol;Acc:MGI:1918563]
ENSMUSG00000085683	43.8542	-16.1211	3.17311	1.66484e-07	6.38833e-05	Tmem238l	transmembrane protein 238 like [Source:MGI Symbol;Acc:MGI:1918826]
ENSMUSG00000027009	27.781	-15.9313	2.94638	3.72564e-08	1.08069e-05	Itga4	integrin alpha 4 [Source:MGI Symbol;Acc:MGI:96603]
ENSMUSG00000112510	56.6183	-15.7002	5.9595	1.97895e-05	0.00424765	Gm47566	predicted gene, 47566 [Source:MGI Symbol;Acc:MGI:6096592]
ENSMUSG00000022315	3.00058	-15.5247	6.70214	3.00174e-05	0.00406428	Slc30a8	solute carrier family 30 (zinc transporter), member 8 [Source:MGI Symbol;Acc:MGI:2442682]
ENSMUSG00000115750	7.35686	14.6593	6.9567	3.99503e-05	0.00516496	Gm49282	predicted gene, 49282 [Source:MGI Symbol;Acc:MGI:6118767]
ENSMUSG00000105362	7.15165	-14.4693	3.89021	4.53108e-06	0.000823779	Gm43474	predicted gene 43474 [Source:MGI Symbol;Acc:MGI:5663611]
ENSMUSG00000069910	18.4913	-14.0397	3.7226	4.16644e-06	0.000836454	Spdl1	spindle apparatus coiled-coil protein 1 [Source:MGI Symbol;Acc:MGI:1917635]
ENSMUSG00000116684	4.55602	-14.0241	4.42306	9.72513e-06	0.00139243	Gm49735	predicted gene, 49735 [Source:MGI Symbol;Acc:MGI:6215221]
ENSMUSG00000030088	40.2585	-14.0232	5.87843	2.72122e-05	0.00376313	Aldh1l1	aldehyde dehydrogenase 1 family, member L1 [Source:MGI Symbol;Acc:MGI:1340024]
ENSMUSG00000108005	11.2294	-13.9838	4.28074	8.54956e-06	0.000836161	Gm44435	predicted gene, 44435 [Source:MGI Symbol;Acc:MGI:5690827]
ENSMUSG00000051906	25.8883	13.9732	12.328	0.00017688	0.0223584	Cd209f	CD209f antigen [Source:MGI Symbol;Acc:MGI:1916392]
ENSMUSG00000092283	26.7206	13.8154	13.8042	0.000204693	0.0223584	Gm20412	predicted gene 20412 [Source:MGI Symbol;Acc:MGI:5141877]
ENSMUSG00000049107	65.1609	-13.7954	7.84577	6.65204e-05	0.013226	Ntf3	neurotrophin 3 [Source:MGI Symbol;Acc:MGI:97380]
ENSMUSG00000017002	37.4413	-13.3276	5.22685	2.16226e-05	0.00310617	Slpi	secretory leukocyte peptidase inhibitor [Source:MGI Symbol;Acc:MGI:109297]
ENSMUSG00000109587	14.3808	-13.3214	4.9833	1.83857e-05	0.00157503	Gm31105	predicted gene, 31105 [Source:MGI Symbol;Acc:MGI:5590264]
ENSMUSG00000089702	14.2741	-13.2366	3.49472	4.01325e-06	0.000757601	Gm16568	predicted gene 16568 [Source:MGI Symbol;Acc:MGI:4414988]
ENSMUSG00000102254	3.68487	-12.307	3.16976	3.38595e-06	0.000605995	Gm7496	predicted gene 7496 [Source:MGI Symbol;Acc:MGI:3643469]
ENSMUSG00000053528	4.45393	-11.7008	10.9276	0.000226656	0.0242845	A530021J07Rik	Riken cDNA A530021J07 gene [Source:MGI Symbol;Acc:MGI:3687211]
ENSMUSG00000085953	18.9653	-11.5754	3.34342	6.13293e-06	0.00103205	Gm15496	predicted gene 15496 [Source:MGI Symbol;Acc:MGI:3782942]
ENSMUSG00000026564	10.7756	-10.4532	2.62831	2.72036e-06	0.000552496	Dusp27	dual specificity phosphatase 27 (putative) [Source:MGI Symbol;Acc:MGI:2685055]
ENSMUSG00000030513	5.08128	-10.2456	11.3342	0.000334502	0.03343	Pcsk6	proprotein convertase subtilisin/kexin type 6 [Source:MGI Symbol;Acc:MGI:102897]
ENSMUSG00000109769	6.94309	-10.1326	9.05496	0.000212691	0.028755	Gm39232	predicted gene, 39232 [Source:MGI Symbol;Acc:MGI:5622117]
ENSMUSG00000028039	12.0348	9.76608	5.40576	5.51189e-05	0.00339229	Efna3	ephrin A3 [Source:MGI Symbol;Acc:MGI:106644]
ENSMUSG00000085715	472.016	-9.75799	1.55866	3.27735e-10	2.78234e-06	Tsix	X (inactive)-specific transcript, opposite strand [Source:MGI Symbol;Acc:MGI:1336196]
ENSMUSG00000086503	567.297	-9.61993	1.63036	3.05498e-09	1.04814e-05	Xist	inactive X specific transcripts [Source:MGI Symbol;Acc:MGI:98974]
ENSMUSG00000044312	61.633	-9.4819	7.52092	0.000153081	0.0359445	Neurog3	neurogenin 3 [Source:MGI Symbol;Acc:MGI:893591]
ENSMUSG00000105651	12.2891	9.3888	10.5133	0.000359418	0.0350368	1700017M07Rik	RIKEN cDNA 1700017M07 gene [Source:MGI Symbol;Acc:MGI:1923648]
ENSMUSG00000056673	47.4041	9.32378	4.03462	2.50127e-05	0.00615377	Kdm5d	lysine (K)-specific demethylase 5D [Source:MGI Symbol;Acc:MGI:99780]
ENSMUSG00000025938	37.7622	-9.30004	5.773	7.51978e-05	0.00951396	Slco5a1	solute carrier organic anion transporter family, member 5A1 [Source:MGI Symbol;Acc:MGI:2443431]
ENSMUSG00000069045	222.141	9.13009	2.57334	4.77005e-06	0.00318653	Ddx3y	DEAD box helicase 3, Y-linked [Source:MGI Symbol;Acc:MGI:1349406]
ENSMUSG00000087176	13.3592	8.98411	3.69473	2.06388e-05	0.00300181	D230022J07Rik	RIKEN cDNA D230022J07 gene [Source:MGI Symbol;Acc:MGI:2444095]
ENSMUSG00000096446	2.65377	-8.62748	15.117	0.000334562	0.0333984	Gm8104	predicted gene 8104 [Source:MGI Symbol;Acc:MGI:3649000]
ENSMUSG00000097091	6.91942	8.44462	7.14947	0.000175519	0.0188479	4930526L06Rik	RIKEN cDNA 4930526L06 gene [Source:MGI Symbol;Acc:MGI:1922388]
ENSMUSG00000046318	2.90702	-8.33928	6.85134	0.000160085	0.018815	Ccbe1	collagen and calcium binding EGF domains 1 [Source:MGI Symbol;Acc:MGI:2445053]
ENSMUSG00000032122	40.3497	-8.23784	4.72803	5.50452e-05	0.00704793	Slc37a2	solute carrier family 37 (glycerol-3-phosphate transporter), member 2 [Source:MGI Symbol;Acc:MGI:1929693]
ENSMUSG00000085980	8.03654	-7.93248	3.12328	1.62525e-05	0.00309248	Gm12408	predicted gene 12408 [Source:MGI Symbol;Acc:MGI:3649921]
ENSMUSG00000115333	6.63901	7.36688	6.42758	0.000178392	0.0203998	Gm34590	predicted gene, 34590 [Source:MGI Symbol;Acc:MGI:5593749]
ENSMUSG00000087301	54.1354	-7.25097	3.29577	2.42277e-05	0.00516496	Gm13629	predicted gene 13629 [Source:MGI Symbol;Acc:MGI:3650683]
ENSMUSG00000102579	12.0335	-6.89641	5.72322	0.000147139	0.0178338	Gm37965	predicted gene, 37965 [Source:MGI Symbol;Acc:MGI:5611193]
ENSMUSG00000067768	17.2778	6.87259	7.43499	0.000323388	0.0356031	Xlr4b	X-linked lymphocyte-regulated 4B [Source:MGI Symbol;Acc:MGI:1350975]
ENSMUSG00000083744	2.61154	-6.4715	7.73766	0.00042006	0.0483751	Gm14824	predicted gene 14824 [Source:MGI Symbol;Acc:MGI:3802065]
ENSMUSG00000029784	4.8959	-6.44334	7.19588	0.000344593	0.0316272	Ssmem1	serine-rich single-pass membrane protein 1 [Source:MGI Symbol;Acc:MGI:1922897]
ENSMUSG00000038058	52.9266	-6.37975	6.83227	0.000302821	0.0413737	Nod1	nucleotide-binding oligomerization domain containing 1 [Source:MGI Symbol;Acc:MGI:1341839]
ENSMUSG00000027485	7.50732	-6.19694	6.6867	0.000304819	0.028755	Bpifb1	BPI fold containing family B, member 1 [Source:MGI Symbol;Acc:MGI:2137431]
ENSMUSG00000091575	2.99076	5.95745	6.54674	0.000314941	0.0399595	2010016I18Rik	RIKEN cDNA 2010016I18 gene [Source:MGI Symbol;Acc:MGI:1916456]
ENSMUSG00000108313	34.2395	-5.93814	7.23037	0.000427735	0.0388825	Gm45052	predicted gene 45052 [Source:MGI Symbol;Acc:MGI:5753628]
ENSMUSG00000048686	2.63266	-5.8334	7.65821	0.000527684	0.0458779	Hmgb4	high-mobility group box 4 [Source:MGI Symbol;Acc:MGI:1916567]
ENSMUSG00000056313	88.6426	-5.80435	5.84889	0.000236911	0.0486749	Tcim	transcriptional and immune response regulator [Source:MGI Symbol;Acc:MGI:1916318]
ENSMUSG00000037855	103.32	-5.13088	3.83244	8.35387e-05	0.0236706	Zfp365	zinc finger protein 365 [Source:MGI Symbol;Acc:MGI:2143676]
ENSMUSG00000041440	34.3966	5.11206	4.5645	0.000146298	0.0179371	Gk5	glycerol kinase 5 (putative) [Source:MGI Symbol;Acc:MGI:2443336]
ENSMUSG00000111740	9.71146	5.10113	5.83241	0.00032234	0.020375	Gm49783	predicted gene, 49783 [Source:MGI Symbol;Acc:MGI:6215303]
ENSMUSG00000034391	22.8	-5.00094	6.90643	0.000574578	0.0481803	Fbxo15	F-box protein 15 [Source:MGI Symbol;Acc:MGI:1354755]
ENSMUSG00000040808	7.37686	-4.89322	6.77117	0.000571929	0.0481803	S100g	S100 calcium binding protein G [Source:MGI Symbol;Acc:MGI:104528]
ENSMUSG00000111504	9.09698	-4.83516	5.47355	0.000300244	0.0304893	Gm48284	predicted gene, 48284 [Source:MGI Symbol;Acc:MGI:6097718]
ENSMUSG00000107969	24.681	4.82685	5.73213	0.000350058	0.0346931	Gm44085	predicted gene, 44085 [Source:MGI Symbol;Acc:MGI:5690477]
ENSMUSG00000042724	42.009	-4.73851	4.66815	0.000188116	0.0208461	Map3k9	mitogen-activated protein kinase kinase kinase 9 [Source:MGI Symbol;Acc:MGI:2449952]
ENSMUSG00000035021	66.446	4.67648	4.52593	0.000175582	0.0399595	Baz1a	bromodomain adjacent to zinc finger domain 1A [Source:MGI Symbol;Acc:MGI:1309478]
ENSMUSG00000024056	11.9862	4.60088	4.31514	0.000156335	0.0187914	Ndc80	NDC80 kinetochore complex component [Source:MGI Symbol;Acc:MGI:1914302]
ENSMUSG00000020258	15.2322	-4.25886	6.06864	0.000579512	0.0481803	Glyctk	glycerate kinase [Source:MGI Symbol;Acc:MGI:2444085]
ENSMUSG00000068373	21.5557	-4.1958	4.56402	0.000234628	0.0285988	D430041D05Rik	RIKEN cDNA D430041D05 gene [Source:MGI Symbol;Acc:MGI:2181743]
ENSMUSG00000097654	32.4627	-4.05926	5.63779	0.000516191	0.0483121	Gm26714	predicted gene, 26714 [Source:MGI Symbol;Acc:MGI:5477208]
ENSMUSG00000113313	92.2006	-3.9248	3.07167	7.51699e-05	0.0209808	Gm32036	predicted gene, 32036 [Source:MGI Symbol;Acc:MGI:5591195]
ENSMUSG00000081137	22.4518	3.77914	4.86499	0.000378576	0.0359445	BC022960	cDNA sequence BC022960 [Source:MGI Symbol;Acc:MGI:2670977]
ENSMUSG00000092375	14.773	-3.57676	4.63957	0.000371009	0.0189904	A730060N03Rik	RIKEN cDNA A730060N03 gene [Source:MGI Symbol;Acc:MGI:2444190]
ENSMUSG00000106443	6.45375	-3.28277	4.89496	0.000559452	0.048103	Gm42702	predicted gene 42702 [Source:MGI Symbol;Acc:MGI:5662839]
ENSMUSG00000056592	27.7962	-3.22499	4.79569	0.000546281	0.0470433	Zfp658	zinc finger protein 658 [Source:MGI Symbol;Acc:MGI:2652821]
ENSMUSG00000006567	5.04043	-3.07654	4.08931	0.000353617	0.0347562	Atp7b	ATPase, Cu++ transporting, beta polypeptide [Source:MGI Symbol;Acc:MGI:103297]
ENSMUSG00000050799	3.94086	-2.31274	3.5496	0.000455087	0.0404215	H2bc1	H2B clustered histone 1 [Source:MGI Symbol;Acc:MGI:2448375]
ENSMUSG00000082315	4.89016	-2.05719	2.96436	0.000321263	0.0299988	Gm16523	predicted gene, 16523 [Source:MGI Symbol;Acc:MGI:4360990]
ENSMUSG00000105741	13.4583	-1.94998	3.74088	0.000893638	0.0363772	C79130	expressed sequence C79130 [Source:MGI Symbol;Acc:MGI:2141307]
ENSMUSG00000049548	2.92872	-1.18746	2.27954	0.000549855	0.0470433	Krt82	keratin 82 [Source:MGI Symbol;Acc:MGI:2149248]
ENSMUSG00000084303	10.6617	-1.1254	1.71	0.000208417	0.02274	Gm8216	predicted gene 8216 [Source:MGI Symbol;Acc:MGI:3646718]

### Sheet: README
Sexual dimorhpism in neuronal subtypes
4 weeks post-SNI
Differences calculated using an additive design by contrasting "M v F" with "Ipsilateral v Contralateral"
"ashr" shrinkage
no DEGs seen using an interactive model for sex and injury
A-LTMR (Ntrk2-expressing neurons)
